# Tomato spotted wilt virus benefits its thrips vector by modulating metabolic and plant defense pathways in tomato

**DOI:** 10.1101/2020.08.10.244665

**Authors:** Punya Nachappa, Jean Challacombe, David C. Margolies, James R. Nechols, Anna E. Whitfield, Dorith Rotenberg

## Abstract

Several plant viruses modulate vector fitness and behavior in ways that may enhance virus transmission. Previous studies have documented indirect, plant-mediated effects of tomato spotted wilt virus (TSWV) infection on the fecundity, growth and survival of its principal thrips vector, *Frankliniella occidentalis*, the western flower thrips. In this study, we conducted thrips performance and preference experiments combined with plant gene expression, phytohormone and total free amino acid analyses to identify tomato host responses to single and dual challenge with TSWV and *F. occidentalis*, compared to *F. occidentalis* alone, to address the question: do systemically-infected, symptomatic tomato plants modulate primary metabolic (photosynthesis and related physiological functions) and defense-related pathways to culminate into a more favorable environment for the vector. In a greenhouse setting, we documented a significant increase in the number of offspring produced by *F. occidentalis* on TSWV-infected tomato plants compared to mock-inoculated plants, and in choice test assays, females exhibited enhanced settling on TSWV-infected leaves. Microarray analysis combined with phytohormone signaling pathway analysis revealed that TSWV infection, regardless of thrips activity, robustly upregulated salicylic acid (SA) synthesis and downstream defense signaling pathway genes typically known to be associated with execution of defense against pathogens. TSWV alone downregulated a few jasmonic acid (JA)-responsive, anti-herbivore defense genes, however these were limited to wound-induced proteinase inhibitors. While this may indicate a subtle SA-JA antagonistic cross-talk in response to the virus, abscisic acid (ABA, upregulated) and auxin pathways (downregulated) were also perturbed by TSWV infection, regardless of *F. occidentalis* colonization, and may play roles in coordinating and dampening defense against the vector on infected plants. *Frankliniella occidentalis* alone triggered JA and ET pathways, phytohormones that have been reported to work cooperatively to enhance induced resistance to microbes and herbivores; however, on infected plants, ET remained unperturbed by the thrips vector. TSWV infection, alone or in combination with thrips, suppressed genes associated with photosynthesis and chloroplast function thereby significantly impacting primary metabolism of the host plant, and hierarchical cluster analysis and network analysis revealed that many of these genes were co-regulated with phytohormone defense signaling genes. Virus infection also altered genes related to cell wall organization which may render plants more susceptible to the penetration of thrips mouthparts. Lastly, TSWV infection increased expression of genes related to protein synthesis and degradation which is reflected in the increased total free amino acid content in virus-infected plants that harbored higher thrips populations. These results suggest coordinated gene networks that regulate plant primary metabolism and defense responses rendering virus-infected plants more conducive host for vectors, a relationship that is beneficial to the vector and the virus when considered within the context of the complex transmission biology of TSWV. To our knowledge this is the first study to identify global transcriptional networks that underlie the TSWV-thrips interaction as compared to a single mechanistic approach. Findings of this study increase our fundamental knowledge of host plant-virus-vector interactions and identifies underlying mechanisms of induced host susceptibility to the insect vector.
