## Supplemental Table 1 for "Tomato spotted wilt virus benefits its thrips vector by modulating metabolic and plant defense pathways in tomato"

### Sheet: Sheet1
Probe Set ID	p-value	Fold change([TSWV] vs [MOCK])	Regulation([TSWV] vs [MOCK])	Gene title
Les.5459.1.S1_at	0.000729572	2.00965	down	TOM1 2 isoform X1 [Nicotiana tabacum]
LesAffx.55883.1.S1_at	0.0254747	2.02967	down	#N/A
Les.507.1.S1_at	0.0265695	2.03553	down	enoyl-[acyl-carrier- ] reductase [NADH] chloroplastic-like
LesAffx.41316.1.S1_at	0.00154765	2.03736	down	#N/A
Les.2103.1.A1_at	0.0175299	2.05073	down	---NA---
LesAffx.59592.1.S1_at	0.0247881	2.05346	down	#N/A
Les.1968.1.A1_at	0.000736465	2.0557	down	---NA---
Les.507.2.A1_at	0.0296594	2.05907	down	---NA---
Les.781.1.A1_at	0.00971133	2.06242	down	RNA-binding 24-B
Les.463.1.S1_at	0.0275288	2.06471	down	acetolactate synthase chloroplastic-like [Solanum pennellii]
LesAffx.64540.1.S1_at	0.000354059	2.0653	down	#N/A
Les.3286.1.S1_at	0.0380896	2.07258	down	ribonuclease UK114-like
LesAffx.70164.1.S1_at	0.00371747	2.07326	down	#N/A
LesAffx.37887.1.A1_at	0.0433898	2.08131	down	NAD(P)-linked oxidoreductase [Medicago truncatula]
Les.5000.1.S1_at	0.0211398	2.08639	down	proline synthase co-transcribed bacterial homolog -like
Les.513.1.S1_at	0.0127304	2.08929	down	subtilisin-like protease
Les.5239.1.S1_at	0.0118148	2.09334	down	dihydrolipoyl dehydrogenase chloroplastic-like
Les.469.3.A1_at	0.0217749	2.09453	down	---NA---
Les.2689.2.S1_at	0.00235954	2.09703	down	xaa-Pro dipeptidase isoform X2
LesAffx.5583.1.S1_at	0.00207743	2.10364	down	#N/A
Les.5557.1.S1_at	0.048009	2.11377	down	beta-D-xylosidase 2
Les.2415.3.A1_at	0.000621565	2.11688	down	---NA---
LesAffx.25786.1.S1_at	0.0334443	2.11846	down	PREDICTED: uncharacterized protein LOC101244036
LesAffx.30562.1.A1_at	0.00694918	2.12473	down	methylsterol monooxygenase 2-2
LesAffx.51554.1.S1_at	0.0158437	2.12527	down	#N/A
LesAffx.70134.1.S1_at	0.0265071	2.14097	down	#N/A
Les.3045.1.S1_at	0.0399928	2.14714	down	5 -adenylylsulfate reductase chloroplastic-like
Les.3012.2.A1_at	0.00789836	2.17607	down	V-type proton ATPase subunit H
Les.5130.1.S1_at	0.0492776	2.20262	down	PREDICTED: uncharacterized protein LOC101254049
Les.720.1.A1_at	0.00957381	2.20599	down	---NA---
Les.1514.1.S1_at	0.0461338	2.23122	down	plastoglobulin- chloroplastic
Les.3007.2.S1_at	0.0395262	2.23256	down	50S ribosomal chloroplastic
LesAffx.31904.2.S1_at	0.0179212	2.23643	down	bifunctional dTDP-4-dehydrorhamnose 3,5-epimerase dTDP-4-dehydrorhamnose reductase
LesAffx.68152.1.S1_at	0.0019444	2.24997	down	#N/A
Les.3369.2.S1_at	0.0478578	2.25089	down	ATP-dependent zinc metalloprotease FTSH chloroplastic
Les.84.1.S1_at	0.0352332	2.25734	down	leucine aminopeptidase chloroplastic
LesAffx.33200.1.S1_at	0.0104953	2.26338	down	2-phytyl-1,4-beta-naphthoquinone chloroplastic isoform X1
Les.1923.1.S1_at	2.40355e-05	2.26419	down	psbP domain-containing chloroplastic-like
Les.4468.2.S1_at	0.000146334	2.26516	down	polyphenol oxidase chloroplastic-like
Les.4493.3.S1_at	0.0485891	2.27068	down	lipid-transfer DIR1
Les.3436.2.S1_a_at	0.00436274	2.27512	down	---NA---
Les.4333.1.S1_at	0.00401609	2.27759	down	non-specific lipid-transfer 2-like
Les.3007.2.S1_a_at	0.0236989	2.27986	down	---NA---
Les.4473.1.S1_at	0.0281957	2.28113	down	thermospermine synthase ACAULIS5-like
LesAffx.62303.1.S1_at	0.018587	2.28267	down	#N/A
Les.4985.1.S1_at	0.0129476	2.28646	down	PREDICTED: uncharacterized protein LOC101244840, partial
LesAffx.31022.1.A1_at	0.0420917	2.29276	down	aspartic ase nepenthesin-1
LesAffx.30562.1.S1_at	0.00412309	2.29642	down	methylsterol monooxygenase 2-2
Les.3967.1.S1_at	0.00838781	2.29843	down	omega-3 fatty acid chloroplastic-like
Les.3750.1.S1_at	0.00547247	2.30984	down	cell division control 2 homolog A-like isoform X1 [Solanum tuberosum]
Les.1603.1.A1_at	0.0459206	2.35274	down	---NA---
LesAffx.41867.1.S1_at	0.00537118	2.37198	down	#N/A
LesAffx.68320.1.S1_at	0.00055195	2.40973	down	#N/A
Les.397.1.S1_at	0.00118109	2.42739	down	haloalkane dehalogenase
Les.14.1.S1_at	0.03006	2.43519	down	subtilisin-like protease
Les.5715.1.S1_at	0.0287918	2.43908	down	isoaspartyl peptidase L-asparaginase-like
Les.3168.1.S1_at	0.0468892	2.44129	down	inositol-3-phosphate synthase-like
LesAffx.51346.1.S1_at	0.0112458	2.44957	down	#N/A
LesAffx.62267.1.S1_at	0.0244983	2.48103	down	#N/A
LesAffx.3572.1.S1_at	0.0427283	2.48346	down	PREDICTED: uncharacterized protein LOC101258701
LesAffx.56418.1.S1_at	0.00953339	2.49052	down	#N/A
Les.167.1.S1_at	3.71593e-05	2.50164	down	superoxide dismutase [Cu-Zn] chloroplastic
Les.469.2.S1_at	0.0295648	2.51289	down	binding partner of ACD11 1 isoform X2
Les.2427.3.S1_a_at	0.0102273	2.51755	down	---NA---
Les.1439.1.S1_at	0.00150533	2.53747	down	WAT1-related At4g19185-like
LesAffx.1276.2.S1_at	0.0478885	2.56205	down	probable pectate lyase 8
LesAffx.13481.2.A1_at	0.0329991	2.6291	down	glucan endo-1,3-beta-glucosidase 13-like
Les.2415.2.S1_at	0.000141161	2.64312	down	partial [Helianthus annuus]
Les.469.1.S1_at	0.00658668	2.65209	down	binding partner of ACD11 1
Les.2415.1.S1_at	0.000709607	2.66238	down	omega-6 fatty acid chloroplastic
Les.3007.1.S1_at	0.00805743	2.70276	down	50S ribosomal chloroplastic
LesAffx.55921.1.S1_at	0.00979104	2.72481	down	#N/A
Les.2012.1.S1_at	0.00157619	2.74056	down	inositol-3-phosphate synthase
Les.3021.1.S1_at	0.0001472	2.76387	down	ase inhibitor I-B-like
LesAffx.42797.1.S1_at	0.0383599	2.77244	down	#N/A
LesAffx.70522.1.S1_at	0.038275	2.77794	down	#N/A
Les.2095.1.A1_at	0.00535854	2.85745	down	---NA---
LesAffx.29104.1.S1_at	0.0210732	2.90704	down	PREDICTED: uncharacterized protein LOC107007986
Les.840.1.A1_at	0.000245361	2.91783	down	---NA---
Les.3940.2.A1_at	0.0165229	2.92888	down	ase inhibitor I
Les.24.1.S1_at	0.0173226	2.98657	down	alpha-galactosidase
LesAffx.3610.1.A1_at	0.00602317	3.0194	down	mannan endo-1,4-beta-mannosidase 6 isoform X1
LesAffx.31022.1.S1_at	0.00493749	3.02362	down	aspartic ase nepenthesin-1
LesAffx.37636.1.S1_at	0.00089312	3.06143	down	dof zinc finger PBF-like
LesAffx.54718.1.S1_at	0.0164289	3.1443	down	#N/A
LesAffx.69867.3.S1_at	0.0280227	3.19173	down	#N/A
LesAffx.62698.2.S1_at	0.000137991	3.22065	down	#N/A
LesAffx.69867.1.S1_at	0.0296836	3.35397	down	#N/A
Les.3397.2.A1_at	0.00546978	3.38494	down	---NA---
LesAffx.59336.1.S1_at	0.0271332	3.5846	down	#N/A
Les.5516.1.S1_at	0.0253926	3.69933	down	Formin 18 [Theobroma cacao]
Les.5032.1.S1_at	0.00930905	3.72373	down	beta- partial [Populus nigra]
Les.810.1.S1_at	0.0126763	3.79151	down	GDSL esterase lipase At5g45670-like
Les.1850.1.A1_at	0.0156976	3.99829	down	---NA---
LesAffx.69215.1.S1_at	0.0149694	4.03648	down	#N/A
Les.4299.1.S1_at	0.000206367	4.76498	down	polyphenol oxidase chloroplastic
Les.4097.1.S1_at	0.000657665	4.81012	down	auxin-responsive IAA14-like
LesAffx.38304.1.S1_at	0.00669176	5.1917	down	palmitoyl-monogalactosyldiacylglycerol delta-7 chloroplastic
Les.3740.1.S1_at	9.31388e-06	5.45654	down	Kunitz-type protease inhibitor precursor [Solanum tuberosum]
Les.1675.1.S1_at	1.36953e-05	5.68805	down	ase inhibitor II
Les.3621.1.S1_at	9.96303e-06	5.88455	down	ase inhibitor 1 [Solanum tuberosum]
Les.2173.1.A1_at	0.000105957	6.36792	down	wound-induced ase inhibitor 1-like
Les.2423.1.A1_at	0.00124029	6.58207	down	---NA---
LesAffx.7704.1.S1_at	0.000490912	7.97958	down	#N/A
Les.2523.1.A1_at	0.000965808	2.00213	up	---NA---
Les.5314.1.S1_at	0.00345685	2.00763	up	probable methyltransferase PMT2
Les.5958.1.S1_at	0.0272882	2.00794	up	probable CCR4-associated factor 1 homolog 9
LesAffx.25313.1.S1_at	0.0192857	2.00896	up	microsomal glutathione S-transferase 3
Les.5080.1.S1_at	0.00184357	2.00966	up	clathrin assembly At4g40080
Les.2765.3.S1_at	0.00596119	2.00972	up	hypersensitive-induced response 1 [Capsicum annuum]
LesAffx.65689.1.S1_at	0.0116642	2.01241	up	#N/A
LesAffx.42090.1.S1_at	0.0347437	2.01302	up	#N/A
Les.5396.1.S1_at	0.00779922	2.02155	up	bromodomain-containing 3 [Erythranthe guttata]
Les.1761.1.A1_at	0.00828322	2.02397	up	---NA---
Les.1806.2.A1_at	0.00656182	2.03157	up	---NA---
LesAffx.18705.1.S1_at	0.00619816	2.03165	up	tRNA-splicing endonuclease subunit Sen2-1-like [Capsicum annuum]
Les.2348.1.S1_at	0.000647433	2.03257	up	E3 ubiquitin- ligase ORTHRUS 2
Les.5567.1.S1_at	0.0161818	2.03419	up	phosphoglycerate mutase AT74H
LesAffx.10342.1.A1_at	0.00287751	2.03476	up	zinc finger CCCH domain-containing 67-like isoform X1
LesAffx.22735.1.A1_at	0.0119818	2.03688	up	pyruvate decarboxylase 1
Les.1910.3.A1_at	0.000725932	2.04186	up	---NA---
Les.1013.1.A1_at	0.0474034	2.04748	up	---NA---
Les.582.1.A1_at	0.00313388	2.05218	up	---NA---
Les.292.1.S1_at	0.00441067	2.05812	up	B2 -like
LesAffx.60966.2.S1_at	5.3323e-05	2.06662	up	#N/A
LesAffx.62617.1.S1_at	0.00756993	2.06831	up	#N/A
Les.126.1.S1_at	0.00718606	2.06839	up	transcription factor bHLH113-like [Nicotiana tabacum]
Les.452.1.S1_at	0.00662986	2.07616	up	ABC transporter B family member 25
LesAffx.38821.1.S1_at	0.0269285	2.07698	up	Cytochrome family subfamily polypeptide [Theobroma cacao]
LesAffx.32653.1.S1_at	0.0133248	2.08507	up	Yippee family zinc-binding isoform 1 [Theobroma cacao]
LesAffx.16165.1.S1_at	0.000708807	2.08824	up	transcription factor PCL1-like
LesAffx.19390.1.S1_at	0.00304534	2.09048	up	G2 mitotic-specific cyclin-2-like
Les.1557.1.A1_at	0.0143359	2.10302	up	---NA---
Les.5241.1.S1_at	0.000882193	2.1067	up	C-type lectin receptor-like tyrosine- kinase At1g52310 isoform X2
Les.5128.1.S1_at	0.00507363	2.10873	up	Senescence dehydration-associated - [Theobroma cacao]
Les.5205.1.S1_at	0.00172866	2.11463	up	leucine-rich repeat receptor-like serine threonine tyrosine- kinase SOBIR1
Les.868.1.A1_at	0.0260892	2.11629	up	---NA---
Les.5025.1.S1_at	0.0467556	2.11931	up	proteasome subunit alpha type-2-B [Arabidopsis thaliana]
Les.1891.1.A1_at	0.0164159	2.12088	up	---NA---
Les.61.1.S1_at	0.000171648	2.12202	up	RNA-directed RNA
Les.1910.1.S1_at	0.00825393	2.12427	up	---NA---
Les.4598.1.S1_at	0.00491584	2.13247	up	NAC domain-containing 82-like [Nicotiana tabacum]
LesAffx.61848.1.S1_at	0.0382117	2.13683	up	#N/A
LesAffx.32575.1.S1_at	0.000181141	2.13925	up	PREDICTED: uncharacterized protein At3g03773 isoform X2 [Solanum lycopersicum]
LesAffx.24279.1.S1_at	0.0422877	2.14564	up	centromere V
LesAffx.39793.1.S1_at	0.0142961	2.14592	up	ALBINO3 chloroplastic [Solanum pennellii]
LesAffx.43793.1.S1_at	0.0109563	2.14726	up	#N/A
LesAffx.66459.1.S1_at	0.0248048	2.14858	up	#N/A
Les.3232.1.A1_at	0.00087205	2.14865	up	---NA---
Les.4696.1.S1_at	0.00154765	2.15027	up	probable receptor kinase At5g56460
Les.97.1.S1_at	0.00762776	2.15622	up	L-lactate dehydrogenase B-like
LesAffx.70335.1.S1_at	0.00430468	2.1586	up	#N/A
LesAffx.66657.1.S1_at	0.0107234	2.16428	up	#N/A
Les.5826.1.S1_at	0.0216844	2.16982	up	cathepsin B-like
Les.41.1.S1_at	0.0215823	2.17729	up	myb-related 308-like
Les.1910.2.S1_at	0.0019941	2.18941	up	---NA---
LesAffx.10313.1.A1_at	0.0269752	2.1973	up	probable serine threonine- kinase chloroplastic
LesAffx.70713.1.S1_at	0.0246433	2.20086	up	#N/A
Les.191.1.S1_at	0.030122	2.20517	up	expansin [Breonia chinensis]
Les.5035.1.S1_at	0.000133089	2.20928	up	receptor 12
Les.1826.1.A1_at	0.00446825	2.22263	up	---NA---
Les.5431.1.S1_at	0.00150739	2.22625	up	NEDD8 ultimate buster 1
Les.4596.1.S1_at	0.000778259	2.2518	up	defensin
Les.5672.1.S1_at	0.00689331	2.25898	up	serine threonine- kinase At5g01020-like
LesAffx.68459.2.S1_at	0.0380801	2.25913	up	#N/A
Les.1397.1.A1_at	0.0360927	2.28819	up	---NA---
Les.3985.1.S1_at	0.0445558	2.29006	up	---NA---
Les.1955.1.A1_at	0.0319924	2.29166	up	---NA---
Les.4754.1.S1_at	0.00201572	2.2982	up	pectin acetylesterase 9
LesAffx.59690.1.S1_at	0.029378	2.3011	up	#N/A
Les.2212.1.A1_at	0.0486046	2.30443	up	agamous-like MADS-box AGL15 isoform X2
Les.3781.1.S1_at	0.0410874	2.32186	up	cyclin-dependent kinase inhibitor 4-like
Les.5219.1.S1_at	0.0014633	2.32437	up	NAC domain-containing 91
LesAffx.3388.1.S1_at	0.0081194	2.34239	up	Late embryogenesis abundant (LEA) hydroxyproline-rich glyco isoform 1 [Theobroma cacao]
LesAffx.11542.1.S1_at	0.0264472	2.34893	up	calcium-binding CML19
LesAffx.30842.1.S1_at	0.0082953	2.34962	up	F-box At2g27310
Les.140.1.S1_at	0.0385155	2.35736	up	luminal binding ( ) [Nicotiana tabacum]
Les.4589.1.S1_at	0.0200713	2.3616	up	non-specific lipid-transfer 2-like
Les.4038.1.S1_at	0.00273655	2.36785	up	tyramine N-feruloyltransferase 4 11-like
LesAffx.10279.1.S1_at	0.0107741	2.36802	up	purine permease 3-like
Les.3454.1.S1_at	0.00731014	2.39975	up	---NA---
Les.2137.1.S1_at	0.0099584	2.4326	up	receptor 12
Les.3676.1.S1_at	0.00644592	2.44298	up	myb-related Myb4-like
LesAffx.67373.1.S1_at	0.00328914	2.45582	up	#N/A
Les.4933.1.S1_at	0.0201275	2.459	up	PREDICTED: uncharacterized protein At4g22758-like
LesAffx.62138.1.S1_at	0.015749	2.46227	up	#N/A
Les.2518.1.A1_at	0.00145869	2.4648	up	---NA---
LesAffx.58064.1.S1_at	0.0398328	2.4743	up	#N/A
Les.1334.1.A1_at	0.0116587	2.47963	up	glycerophosphodiester phosphodiesterase kinase domain-containing GDPDL2-like
Les.1121.1.S1_at	0.0115805	2.48127	up	BI1 [Nicotiana tabacum]
Les.4462.1.S1_at	0.000273817	2.48187	up	---NA---
LesAffx.71107.1.S1_at	0.00102372	2.48784	up	#N/A
Les.123.1.S1_at	0.00129803	2.49416	up	probable glutathione S-transferase
Les.1211.1.A1_at	0.0218543	2.49585	up	---NA---
Les.5642.1.S1_at	0.00722131	2.51634	up	---NA---
LesAffx.66556.1.S1_at	0.00082298	2.53235	up	#N/A
Les.5626.1.S1_at	0.0326434	2.54145	up	scarecrow 14
LesAffx.57303.1.S1_at	0.00409392	2.54673	up	#N/A
Les.105.1.S1_at	0.0129777	2.58582	up	G2 mitotic-specific cyclin S13-7-like
LesAffx.3635.1.S1_at	0.0362926	2.59918	up	IQ domain-containing IQM1-like
Les.4335.2.S1_at	0.0444555	2.6101	up	gibberellin 2-beta-dioxygenase 1-like
Les.4373.1.S1_at	0.0039296	2.61646	up	Vacuolar import Vid27-related [Theobroma cacao]
Les.4047.1.S1_at	0.0339144	2.62548	up	Plant invertase pectin methylesterase inhibitor [Theobroma cacao]
Les.326.1.A1_at	0.000262396	2.62787	up	---NA---
LesAffx.41518.1.S1_at	0.0304367	2.64187	up	#N/A
LesAffx.38395.1.S1_at	0.0134458	2.64916	up	---NA---
Les.5131.1.S1_at	0.00134196	2.67647	up	B2 -like
LesAffx.6338.1.S1_at	0.00508358	2.68082	up	#N/A
LesAffx.6024.1.S1_at	0.0093588	2.69584	up	#N/A
LesAffx.57572.1.S1_at	0.0123156	2.69683	up	#N/A
Les.73.1.S1_at	0.000171109	2.71068	up	inorganic phosphate transporter 1-4-like [Solanum pennellii]
Les.2839.1.S1_at	0.0184289	2.71249	up	---NA---
Les.828.1.A1_at	0.036632	2.71434	up	---NA---
Les.4326.1.S1_at	0.000517842	2.71737	up	dnaJ P58IPK homolog
Les.4604.1.S1_at	0.00379113	2.71783	up	zinc finger CONSTANS-LIKE 13
LesAffx.56.14.A1_at	0.00718356	2.73774	up	#N/A
Les.4924.1.S1_at	0.0089445	2.78001	up	NRT1 PTR FAMILY -like
LesAffx.735.1.S1_at	0.0150029	2.78224	up	#N/A
LesAffx.3635.2.A1_at	0.0136085	2.79061	up	IQ domain-containing IQM1-like
LesAffx.30683.1.S1_at	0.01849	2.81779	up	probable E3 ubiquitin- ligase RNF217
Les.3485.1.S1_at	0.014892	2.82091	up	Na+ H+ partial [Solanum pimpinellifolium]
Les.2529.2.S1_at	0.0171291	2.83946	up	benzyl alcohol O-benzoyltransferase
Les.137.1.S1_at	0.000794945	2.87294	up	chorismate mutase 2
LesAffx.39098.1.S1_at	0.00135892	2.88967	up	lysine histidine transporter-like 8
LesAffx.16102.1.S1_at	0.03758	2.89989	up	AAA-ATPase At3g28510-like
LesAffx.1861.2.S1_at	0.0203616	2.90285	up	1-aminocyclopropane-1-carboxylate oxidase homolog 1-like
Les.2544.1.A1_at	0.00161726	2.90771	up	---NA---
Les.4783.1.S1_at	0.033949	2.91878	up	---NA---
Les.2529.1.A1_at	0.0108087	2.93137	up	benzyl alcohol O-benzoyltransferase
LesAffx.18878.1.S1_at	0.0103012	2.95789	up	F-box PP2-B10-like
Les.546.1.A1_at	0.000509949	2.98065	up	probable WRKY transcription factor 7
LesAffx.22830.1.S1_at	0.0454104	3.00457	up	zinc finger AN1 domain-containing stress-associated 12
Les.3663.1.S1_at	0.0023624	3.01386	up	probable pectate lyase P18
LesAffx.19571.1.S1_at	0.00230719	3.05023	up	C2-DOMAIN ABA-RELATED 4-like [Nicotiana tabacum]
LesAffx.52960.1.S1_at	0.0433243	3.06658	up	#N/A
Les.2294.2.A1_at	1.2762e-05	3.06697	up	BOI-related E3 ubiquitin- ligase 1-like
LesAffx.9038.3.S1_at	0.00927664	3.09184	up	#N/A
Les.4829.1.S1_at	0.00698529	3.12872	up	1-aminocyclopropane-1-carboxylate oxidase homolog
Les.4043.1.S1_at	0.0390725	3.18894	up	hypothetical protein EUGRSUZ_J02069
Les.738.1.S1_at	0.00165772	3.21154	up	kinase chloroplastic-like
LesAffx.5435.1.S1_at	0.00153669	3.21585	up	#N/A
LesAffx.67541.1.S1_at	0.00238392	3.30679	up	#N/A
Les.4993.1.S1_at	0.0106859	3.35519	up	internal alternative NAD(P)H-ubiquinone oxidoreductase mitochondrial-like
LesAffx.39385.1.S1_at	0.00267783	3.38532	up	elongation of fatty acids 3-like
Les.5759.1.S1_at	0.0257608	3.40511	up	lipid transfer VAS
LesAffx.1861.4.S1_at	0.0226632	3.43243	up	1-aminocyclopropane-1-carboxylate oxidase homolog 1-like
LesAffx.62420.1.S1_at	0.00872451	3.48025	up	#N/A
Les.4844.1.S1_at	0.0222069	3.48322	up	metal-nicotianamine transporter YSL2-like isoform X1 [Nicotiana tomentosiformis]
LesAffx.18587.1.S1_at	0.0280543	3.57909	up	probable carboxylesterase 15
LesAffx.51300.1.S1_at	0.0042364	3.62776	up	#N/A
Les.2261.1.A1_at	0.000313766	3.68885	up	---NA---
Les.1349.1.A1_at	0.00212409	3.70683	up	---NA---
LesAffx.12586.1.A1_at	0.031877	3.78707	up	dehydration-responsive element-binding 3-like
LesAffx.68776.1.S1_at	0.0108581	3.79074	up	#N/A
Les.4501.1.S1_at	0.00515363	3.81864	up	probable glutathione S-transferase
LesAffx.23884.1.S1_at	0.00287608	3.82706	up	diacylglycerol kinase theta-like
Les.3635.1.S1_at	0.0156691	3.84961	up	subtilisin-like protease
Les.4045.1.S1_at	0.0159762	3.85717	up	---NA---
LesAffx.39043.1.S1_at	0.000914178	3.89469	up	HYPER-SENSITIVITY-RELATED 4-like
LesAffx.63523.1.S1_at	0.00264964	3.96345	up	#N/A
LesAffx.67017.1.S1_at	0.0322847	3.97777	up	#N/A
Les.876.1.A1_at	0.000465535	3.99012	up	---NA---
LesAffx.34973.1.S1_at	0.0292341	4.01032	up	uncharacterized N-acetyltransferase p20-like
LesAffx.63523.2.S1_at	0.00265488	4.0353	up	#N/A
LesAffx.30683.2.S1_at	0.0116105	4.0531	up	probable E3 ubiquitin- ligase RNF217
Les.5699.1.S1_at	0.00361043	4.15214	up	NAC transcription factor 29-like
Les.4948.1.S1_at	0.00207027	4.16696	up	endonuclease 2
Les.4807.1.S1_at	0.00347307	4.20263	up	GEM 5
Les.15.1.S1_at	0.0139456	4.2298	up	subtilisin-like protease
LesAffx.69062.1.S1_at	0.000379414	4.2457	up	#N/A
LesAffx.66814.1.S1_at	0.00378038	4.28144	up	#N/A
LesAffx.10279.1.A1_at	0.0147451	4.35572	up	purine permease 3-like
LesAffx.71311.1.S1_at	0.0139342	4.39731	up	#N/A
Les.5044.1.S1_at	0.0403127	4.44052	up	harpin inducing partial
LesAffx.34772.1.S1_at	0.00455185	4.45928	up	F-box PP2-B10-like
Les.5855.1.S1_at	0.0257293	4.46109	up	probable 2-oxoglutarate-dependent dioxygenase AOP1
Les.4727.1.S1_at	0.000378695	4.54933	up	probable nucleoredoxin 1
Les.3623.1.S1_at	0.00129824	4.58064	up	GTP-binding SAR1A-like
LesAffx.23309.1.S1_at	0.0061977	4.58972	up	probable amino-acid racemase [Nicotiana tabacum]
LesAffx.60225.1.S1_at	0.0123829	4.59156	up	#N/A
Les.3505.1.S1_at	5.30959e-05	4.71714	up	verticillium wilt disease resistance
Les.2842.2.A1_at	0.00127782	4.76765	up	---NA---
LesAffx.22812.2.S1_at	0.00853044	4.79301	up	probable E3 ubiquitin- ligase RNF217
LesAffx.56634.1.S1_at	0.00107353	4.85126	up	#N/A
Les.3460.1.S1_at	0.0266502	4.87371	up	apoplastic invertase
LesAffx.11941.1.S1_at	0.0232541	4.95733	up	zingipain-2-like
Les.5225.1.S1_at	3.77925e-05	5.13247	up	endoglucanase 12
Les.4938.1.S1_at	0.00220324	5.40699	up	PREDICTED: uncharacterized protein LOC101244745
Les.2587.1.A1_at	0.000423361	5.56062	up	---NA---
LesAffx.837.1.S1_at	5.26331e-06	5.66676	up	#N/A
Les.435.1.S1_at	0.0119873	5.69958	up	acidic endochitinase-like
LesAffx.56637.1.S1_at	0.0177243	6.00191	up	#N/A
LesAffx.56589.2.S1_at	0.00227502	6.37548	up	#N/A
LesAffx.10235.1.S1_at	0.00306779	6.51667	up	butyrate-- ligase peroxisomal-like
Les.3641.1.S1_at	0.0046004	6.61262	up	lysine--tRNA ligase
Les.441.1.S1_s_at	0.00172301	6.70972	up	delta(12)-fatty-acid desaturase FAD2-like
LesAffx.18067.1.S1_at	0.00160267	6.8271	up	PREDICTED: uncharacterized protein LOC101261213
Les.5096.1.S1_at	0.0448948	7.06612	up	naringenin,2-oxoglutarate 3-dioxygenase-like
LesAffx.56589.1.S1_at	0.00239026	7.3575	up	#N/A
Les.34.1.S1_at	0.000155633	7.90489	up	calcium-transporting endoplasmic reticulum-type [Solanum pennellii]
LesAffx.43341.1.S1_at	0.000471813	9.33914	up	#N/A
Les.3683.1.S1_at	0.00998348	9.73852	up	osmotin [Nicotiana tabacum]
LesAffx.16164.1.S1_at	0.000380737	9.91093	up	probable calcium-binding CML30
Les.4880.1.S1_at	0.00261553	10.4207	up	cytochrome P450 71A1-like
Les.5597.1.S1_at	0.000107304	10.6907	up	disulfide-isomerase-like
Les.3673.1.S1_at	0.0123457	12.3518	up	3)-beta-glucan endohydrolase Short=(1-
LesAffx.70732.1.S1_at	0.00122601	12.9861	up	#N/A
