## Supplemental Table 2 for "Tomato spotted wilt virus benefits its thrips vector by modulating metabolic and plant defense pathways in tomato"

### Sheet: Sheet1
Probe Set ID	p-value	Fold change([WFT] vs [MOCK])	Regulation([WFT] vs [MOCK])
Les.3160.2.S1_at	0.0429773	2.001	down	heat shock 70
LesAffx.3698.3.S1_at	0.0108887	2.00179	down	NADPH--cytochrome P450 reductase-like
Les.4275.1.S1_at	0.0128179	2.01049	down	fructose-bisphosphate aldolase chloroplastic-like
LesAffx.56589.2.S1_at	0.00227502	2.01552	down	#N/A
Les.123.1.S1_at	0.00129803	2.01727	down	probable glutathione S-transferase
Les.3214.2.S1_at	0.00622499	2.02305	down	GDP-mannose 3 ,5 -epimerase [Solanum lycopersicum]
LesAffx.60146.2.S1_at	0.0428076	2.02559	down	#N/A
LesAffx.13252.2.S1_at	0.0341342	2.04489	down	GDSL esterase lipase At3g26430-like
Les.3384.2.A1_at	0.0029607	2.05456	down	---NA---
Les.1205.1.A1_at	0.00791194	2.05723	down	malonyl-coenzyme:anthocyanin 5-O-glucoside-6 -O-malonyltransferase-like
Les.5557.1.S1_at	0.048009	2.07617	down	beta-D-xylosidase 2
Les.112.1.S1_at	0.0198362	2.15273	down	zeaxanthin chloroplastic
Les.3160.1.S1_at	0.0177027	2.16409	down	heat shock HSP70- partial
Les.3290.2.S1_at	0.0103722	2.18259	down	glutamate--glyoxylate aminotransferase 2
Les.5699.1.S1_at	0.00361043	2.18696	down	NAC transcription factor 29-like
LesAffx.16710.2.S1_at	0.0423344	2.19091	down	aquaporin NIP6-1
Les.1205.3.S1_at	0.00874586	2.19331	down	malonyl-coenzyme:anthocyanin 5-O-glucoside-6 -O-malonyltransferase-like
Les.1399.2.S1_at	0.0048471	2.20615	down	cysteine-rich repeat secretory 12
Les.4974.1.S1_at	0.00314507	2.21049	down	tropinone reductase homolog
Les.3092.1.S1_at	0.0425045	2.22501	down	carotenoid 9,10(9 ,10 )-cleavage dioxygenase 1-like isoform X1
Les.3168.1.S1_at	0.0468892	2.22917	down	inositol-3-phosphate synthase-like
Les.4045.1.S1_at	0.0159762	2.2419	down	---NA---
Les.1310.1.S1_at	0.000620024	2.25068	down	granule-bound starch synthase I
Les.3119.2.S1_at	0.0419559	2.28252	down	chloroplast stem-loop binding of 41 kDa chloroplastic
Les.3016.1.S1_at	0.0225819	2.3296	down	chlorophyll a-b binding chloroplastic-like
Les.2813.1.S1_at	0.0425469	2.33982	down	UDP-D-apiose UDP-D-xylose synthase 2-like
Les.4097.1.S1_at	0.000657665	2.34329	down	auxin-responsive IAA14-like
LesAffx.22812.2.S1_at	0.00853044	2.36818	down	probable E3 ubiquitin- ligase RNF217
LesAffx.64540.1.S1_at	0.000354059	2.40609	down	#N/A
Les.1478.1.S1_at	0.000837295	2.44277	down	2-methylene-furan-3-one reductase
Les.1205.2.S1_at	0.0110099	2.44303	down	malonyl-coenzyme:anthocyanin 5-O-glucoside-6 -O-malonyltransferase-like
Les.3180.2.S1_at	0.00327375	2.44831	down	calcium sensing chloroplastic
Les.1399.1.A1_at	0.0115202	2.46877	down	---NA---
Les.3180.1.S1_at	0.00117717	2.48571	down	calcium sensing chloroplastic
Les.1439.2.A1_at	0.00154069	2.49179	down	---NA---
Les.1968.1.A1_at	0.000736465	2.5027	down	---NA---
LesAffx.3572.1.S1_at	0.0427283	2.53902	down	PREDICTED: uncharacterized protein LOC101258701
LesAffx.41330.2.S1_at	0.00471421	2.54628	down	#N/A
Les.4258.1.A1_at	9.94725e-06	2.57937	down	---NA---
Les.1850.1.A1_at	0.0156976	2.58002	down	---NA---
LesAffx.41330.1.A1_at	0.00349473	2.58632	down	#N/A
LesAffx.29104.1.S1_at	0.0210732	2.62533	down	PREDICTED: uncharacterized protein LOC107007986
LesAffx.7704.1.S1_at	0.000490912	2.63782	down	#N/A
LesAffx.21904.1.S1_at	0.0214264	2.64027	down	chlorophyllide a chloroplastic-like
Les.3683.1.S1_at	0.00998348	2.65143	down	osmotin [Nicotiana tabacum]
Les.2423.1.A1_at	0.00124029	2.65348	down	---NA---
Les.3174.1.S1_at	0.00478175	2.67579	down	fructose-bisphosphate aldolase chloroplastic-like
Les.4979.1.S1_at	0.0357836	2.67827	down	cinnamoyl- reductase [Solanum lycopersicum]
Les.5516.1.S1_at	0.0253926	2.6809	down	Formin 18 [Theobroma cacao]
Les.3384.1.S1_at	0.00207182	2.68924	down	1,2-dihydroxy-3-keto-5-methylthiopentene dioxygenase 1
Les.3967.1.S1_at	0.00838781	2.70497	down	omega-3 fatty acid chloroplastic-like
Les.2415.3.A1_at	0.000621565	2.77912	down	---NA---
Les.1439.1.S1_at	0.00150533	2.80327	down	WAT1-related At4g19185-like
LesAffx.60782.1.S1_at	0.0111187	2.85978	down	#N/A
LesAffx.57293.1.S1_at	0.00271015	2.88406	down	#N/A
LesAffx.68676.1.S1_at	0.000148509	2.88644	down	#N/A
Les.3045.1.S1_at	0.0399928	2.93956	down	5 -adenylylsulfate reductase chloroplastic-like
LesAffx.51300.1.S1_at	0.0042364	2.99556	down	#N/A
Les.147.1.S1_at	0.00418678	3.01531	down	chlorophyll a-b binding chloroplastic
Les.5601.1.S1_at	0.00660691	3.02045	down	SRG1-like
LesAffx.38304.1.S1_at	0.00669176	3.02639	down	palmitoyl-monogalactosyldiacylglycerol delta-7 chloroplastic
Les.3171.3.S1_a_at	0.0092441	3.03804	down	phytoene synthase [Capsicum annuum]
Les.4224.1.A1_at	0.013445	3.04543	down	---NA---
Les.2917.1.S1_at	0.00164906	3.07672	down	---NA---
LesAffx.68320.1.S1_at	0.00055195	3.086	down	#N/A
Les.3290.3.S1_at	0.000921769	3.09536	down	glutamate--glyoxylate aminotransferase 2 [Arabidopsis thaliana]
LesAffx.37636.1.S1_at	0.00089312	3.10367	down	dof zinc finger PBF-like
Les.2012.1.S1_at	0.00157619	3.11836	down	inositol-3-phosphate synthase
Les.5506.1.S1_at	0.030245	3.12331	down	caffeic acid 3-O-methyltransferase-like
LesAffx.63523.1.S1_at	0.00264964	3.16078	down	#N/A
Les.2415.1.S1_at	0.000709607	3.17015	down	omega-6 fatty acid chloroplastic
Les.3290.1.S1_at	0.000749903	3.19347	down	glutamate--glyoxylate aminotransferase 2 [Arabidopsis thaliana]
Les.2131.2.S1_at	0.0239224	3.26393	down	LNK1-like isoform X1 [Nicotiana tabacum]
LesAffx.1345.1.S1_at	0.00819936	3.2995	down	PREDICTED: uncharacterized protein LOC104103406 isoform X1 [Nicotiana tomentosiformis]
Les.4258.3.S1_at	0.000933429	3.2998	down	uncharacterized aarF domain-containing kinase chloroplastic-like isoform X1 [Populus euphratica]
Les.2131.1.A1_at	0.0309134	3.39398	down	---NA---
Les.1603.1.A1_at	0.0459206	3.44146	down	---NA---
LesAffx.29797.1.S1_at	0.0343521	3.45728	down	cytosolic sulfotransferase 12-like
Les.2415.2.S1_at	0.000141161	3.45955	down	partial [Helianthus annuus]
LesAffx.25097.1.S1_at	0.0247403	3.47608	down	zinc finger CONSTANS-LIKE 4-like
Les.4405.1.A1_at	0.000831461	3.52097	down	---NA---
Les.1923.1.S1_at	2.40355e-05	3.61025	down	psbP domain-containing chloroplastic-like
Les.3242.1.A1_at	0.0153822	3.64387	down	---NA---
Les.4356.2.S1_at	0.00704688	3.86098	down	phosphate chloroplastic
Les.1936.1.S1_at	0.0310003	3.8836	down	early light-induced chloroplastic-like
Les.3322.3.S1_at	0.00181316	3.88406	down	magnesium chelatase H partial [Picea sitchensis]
Les.1617.1.S1_s_at	0.00298291	3.89657	down	fructose-1,6- cytosolic
Les.3242.2.S1_at	0.00340249	3.94441	down	glyceraldehyde-3-phosphate dehydrogenase chloroplastic
Les.4617.1.S1_at	0.00152638	3.9691	down	NADP-dependent glyceraldehyde-3-phosphate dehydrogenase
LesAffx.63523.2.S1_at	0.00265488	3.99381	down	#N/A
Les.1617.3.A1_s_at	0.0023647	4.01406	down	---NA---
Les.3242.3.S1_at	0.00586696	4.09892	down	Glyceraldehyde-3-phosphate dehydrogenase chloroplastic
Les.3113.2.S1_at	0.0317938	4.12056	down	methylsterol monooxygenase 2-2
Les.4223.1.S1_at	0.00538257	4.15426	down	ubiquinol oxidase mitochondrial
Les.4356.3.S1_at	0.00688424	4.16076	down	phosphate chloroplastic-like
Les.3113.1.S1_at	0.0320616	4.22443	down	methylsterol monooxygenase 2-2-like [Nicotiana tabacum]
Les.3545.1.S1_at	0.0286138	4.2426	down	beta-carotene hydroxylase chloroplastic
Les.1832.1.A1_at	0.000193575	4.26899	down	PROTON GRADIENT REGULATION chloroplastic
LesAffx.64062.2.S1_at	0.0127567	4.28146	down	#N/A
Les.4946.1.S1_at	0.00329818	4.31312	down	fructose-1,6- cytosolic
Les.3322.2.S1_at	0.00189337	4.33826	down	magnesium-chelatase subunit chloroplastic
Les.1617.2.S1_s_at	0.00190153	4.52846	down	fructose-1,6- cytosolic
Les.4032.1.A1_at	0.000704332	4.7635	down	---NA---
Les.3322.1.S1_at	0.00225346	4.97285	down	magnesium-chelatase subunit chloroplastic
Les.4829.1.S1_at	0.00698529	5.12921	down	1-aminocyclopropane-1-carboxylate oxidase homolog
Les.790.1.A1_at	0.00497832	6.21901	down	---NA---
LesAffx.62698.2.S1_at	0.000137991	9.9632	down	#N/A
Les.953.2.A1_at	0.0279773	9.98328	down	---NA---
Les.4868.1.S1_at	0.00266267	14.0001	down	ribulose bisphosphate carboxylase oxygenase activase chloroplastic isoform X2
Les.4493.3.S1_at	0.0485891	2.00252	up	lipid-transfer DIR1
Les.393.2.S1_at	0.0120199	2.0437	up	vacuolar-processing enzyme-like
LesAffx.5912.1.A1_at	0.0367587	2.07485	up	#N/A
Les.2587.1.A1_at	0.000423361	2.07911	up	---NA---
LesAffx.46510.1.S1_at	0.0467042	2.08829	up	#N/A
LesAffx.55216.1.S1_at	0.00241531	2.09604	up	#N/A
Les.4330.1.S1_s_at	0.00402206	2.11992	up	---NA---
LesAffx.30842.1.S1_at	0.0082953	2.17308	up	F-box At2g27310
Les.3021.1.S1_at	0.0001472	2.17615	up	ase inhibitor I-B-like
Les.1871.2.A1_a_at	0.0243549	2.17915	up	---NA---
LesAffx.163.1.S1_at	0.00752474	2.18608	up	adenosine kinase
LesAffx.3592.1.A1_at	0.0268673	2.18817	up	dihydropyrimidinase isoform X2
Les.3974.1.A1_at	0.00232198	2.20026	up	metallocarboxypeptidase inhibitor-like
Les.4754.1.S1_at	0.00201572	2.20747	up	pectin acetylesterase 9
Les.1389.1.S1_at	0.0124967	2.20789	up	non-specific lipid-transfer 2-like
Les.3621.1.S1_at	9.96303e-06	2.27231	up	ase inhibitor 1 [Solanum tuberosum]
LesAffx.63776.1.S1_at	0.0391646	2.35084	up	#N/A
Les.4596.1.S1_at	0.000778259	2.36906	up	defensin
Les.3436.2.S1_a_at	0.00436274	2.42326	up	---NA---
LesAffx.6338.1.S1_at	0.00508358	2.42437	up	#N/A
LesAffx.68092.1.S1_at	0.00744	2.4323	up	#N/A
Les.4473.1.S1_at	0.0281957	2.43518	up	thermospermine synthase ACAULIS5-like
LesAffx.69659.1.S1_at	0.0411765	2.48598	up	#N/A
Les.513.1.S1_at	0.0127304	2.52003	up	subtilisin-like protease
Les.326.1.A1_at	0.000262396	2.52542	up	---NA---
Les.2281.1.S1_at	0.00566561	2.5338	up	lysosomal beta glucosidase-like
Les.1331.1.A1_at	0.00187261	2.53817	up	---NA---
Les.4777.1.S1_at	0.0411235	2.60701	up	---NA---
Les.4333.1.S1_at	0.00401609	2.63712	up	non-specific lipid-transfer 2-like
Les.2767.1.S1_at	0.0323472	2.6446	up	isocitrate lyase
Les.1606.1.S1_at	0.00224167	2.64907	up	caffeoylshikimate esterase-like
LesAffx.23332.1.S1_at	0.0491566	2.72792	up	stem-specific TSJT1-like
LesAffx.1.1.S1_at	0.00983755	2.95983	up	arginase mitochondrial-like
Les.3668.1.S1_at	0.00977366	3.02684	up	lipoxygenase [Solanum tuberosum]
Les.3299.2.A1_s_at	0.00712513	3.12284	up	---NA---
Les.4948.1.S1_at	0.00207027	3.14993	up	endonuclease 2
Les.191.1.S1_at	0.030122	3.18471	up	expansin [Breonia chinensis]
Les.3299.1.S1_at	0.00287044	3.31247	up	---NA---
LesAffx.23309.1.S1_at	0.0061977	3.3499	up	probable amino-acid racemase [Nicotiana tabacum]
Les.2946.2.S1_at	0.0149048	3.35755	up	Hop-interacting THI101 precursor [Solanum lycopersicum]
Les.2839.1.S1_at	0.0184289	3.37595	up	---NA---
LesAffx.20903.1.S1_at	0.0220732	3.41824	up	MLP 423
LesAffx.59622.1.S1_at	0.034894	3.58354	up	#N/A
Les.4443.1.A1_s_at	0.0290635	3.60325	up	cytochrome P450 85A1
Les.2458.1.S1_at	0.0350681	3.73591	up	---NA---
Les.3645.1.S1_at	0.0209983	3.7395	up	cytochrome P450 85A1
Les.4522.1.S1_at	0.0208936	4.01753	up	xyloglucan endotransglucosylase hydrolase 31-like
Les.3663.1.S1_at	0.0023624	4.2753	up	probable pectate lyase P18
LesAffx.71016.1.S1_at	0.005503	4.43046	up	#N/A
Les.1675.1.S1_at	1.36953e-05	4.53681	up	ase inhibitor II
Les.2173.1.A1_at	0.000105957	6.48798	up	wound-induced ase inhibitor 1-like
Les.1397.1.A1_at	0.0360927	7.15376	up	---NA---
Les.51.1.S1_at	0.0176861	7.38744	up	extracellular ribonuclease LE-like
Les.647.1.A1_at	0.0023098	7.4739	up	---NA---
Les.4299.1.S1_at	0.000206367	7.86925	up	polyphenol oxidase chloroplastic
Les.4468.2.S1_at	0.000146334	7.94726	up	polyphenol oxidase chloroplastic-like
Les.3740.1.S1_at	9.31388e-06	8.04646	up	Kunitz-type protease inhibitor precursor [Solanum tuberosum]
Les.840.1.A1_at	0.000245361	10.2633	up	---NA---
Les.4820.1.S1_x_at	0.00575273	12.0787	up	cysteine ase inhibitor A-like
Les.3940.2.A1_at	0.0165229	14.1345	up	ase inhibitor I
Les.3397.1.S1_at	0.0153127	16.0869	up	kunitz-type serine protease inhibitor -like
Les.3397.2.A1_at	0.00546978	20.4159	up	---NA---
