## Supplemental Table 3 for "Tomato spotted wilt virus benefits its thrips vector by modulating metabolic and plant defense pathways in tomato"

### Sheet: Sheet1
Probe Set ID	p-value	Fold change([TSWV+WFT] vs [MOCK])	Regulation([TSWV+WFT] vs [MOCK])
LesAffx.16710.2.S1_at	0.0423344	2.02123	down	aquaporin NIP6-1
LesAffx.62303.1.S1_at	0.018587	2.02477	down	#N/A
LesAffx.68040.1.S1_at	0.00758873	2.03319	down	#N/A
LesAffx.31904.2.S1_at	0.0179212	2.04079	down	bifunctional dTDP-4-dehydrorhamnose 3,5-epimerase dTDP-4-dehydrorhamnose reductase
Les.3127.2.S1_at	0.021955	2.0479	down	serine hydroxymethyltransferase mitochondrial-like
Les.4428.3.S1_at	0.0337735	2.048	down	---NA---
Les.5239.1.S1_at	0.0118148	2.04943	down	dihydrolipoyl dehydrogenase chloroplastic-like
Les.3007.2.S1_a_at	0.0236989	2.0506	down	---NA---
Les.2168.1.S1_at	0.00317265	2.05352	down	photosystem I reaction center subunit chloroplastic
LesAffx.3610.1.A1_at	0.00602317	2.05659	down	mannan endo-1,4-beta-mannosidase 6 isoform X1
Les.4794.1.S1_at	0.0212094	2.05788	down	---NA---
Les.5557.1.S1_at	0.048009	2.06077	down	beta-D-xylosidase 2
Les.3750.1.S1_at	0.00547247	2.06169	down	cell division control 2 homolog A-like isoform X1 [Solanum tuberosum]
Les.275.2.S1_at	0.0332013	2.06371	down	cytochrome P450 71A4-like
Les.4756.1.S1_at	0.00196782	2.06784	down	Peroxisomal membrane 22 kDa family isoform 1 [Theobroma cacao]
Les.4270.1.S1_at	0.0210613	2.08097	down	catalase 2 [Solanum lycopersicum]
Les.3214.1.S1_at	0.0138009	2.08972	down	GDP-mannose 3,5-epimerase 1-like [Citrus sinensis]
Les.4941.1.S1_at	0.0305387	2.10471	down	PGR5 chloroplastic
Les.3180.3.A1_at	0.0241969	2.10851	down	---NA---
Les.305.2.S1_at	0.0303973	2.11373	down	argonaute 4 [Solanum tuberosum]
LesAffx.41703.1.S1_at	0.0297646	2.11683	down	#N/A
Les.469.1.S1_at	0.00658668	2.12303	down	binding partner of ACD11 1
Les.2517.2.S1_at	0.0243188	2.12845	down	probable pyridoxal 5 -phosphate synthase subunit PDX1
Les.3127.3.S1_at	0.0111982	2.13062	down	serine mitochondrial [Capsicum annuum]
Les.5459.1.S1_at	0.000729572	2.13145	down	TOM1 2 isoform X1 [Nicotiana tabacum]
Les.5292.1.S1_at	0.0150126	2.14638	down	galactan beta-1,4-galactosyltransferase GALS3-like
LesAffx.1276.2.S1_at	0.0478885	2.14885	down	probable pectate lyase 8
LesAffx.42383.1.S1_at	0.0360907	2.15452	down	#N/A
Les.1205.3.S1_at	0.00874586	2.15537	down	malonyl-coenzyme:anthocyanin 5-O-glucoside-6 -O-malonyltransferase-like
Les.2427.3.S1_a_at	0.0102273	2.15796	down	---NA---
Les.3297.1.S1_at	0.0243581	2.15906	down	chloroplast chlorophyll a b binding partial [Helianthus annuus]
Les.3175.1.S1_at	0.00528363	2.15957	down	magnesium-protoporphyrin IX monomethyl ester [oxidative] chloroplastic
Les.1205.1.A1_at	0.00791194	2.16047	down	malonyl-coenzyme:anthocyanin 5-O-glucoside-6 -O-malonyltransferase-like
Les.750.1.S1_at	0.0059865	2.16335	down	ATP-dependent Clp protease adapter chloroplastic
LesAffx.37887.1.A1_at	0.0433898	2.17535	down	NAD(P)-linked oxidoreductase [Medicago truncatula]
Les.4021.2.S1_at	0.030796	2.17565	down	Pollen Ole e 1 allergen and extensin family [Theobroma cacao]
LesAffx.29797.1.S1_at	0.0343521	2.18054	down	cytosolic sulfotransferase 12-like
LesAffx.48370.2.S1_at	0.0162965	2.18352	down	#N/A
Les.3564.1.A1_a_at	0.017481	2.1842	down	translation factor GUF1 chloroplastic
Les.3384.1.S1_at	0.00207182	2.18958	down	1,2-dihydroxy-3-keto-5-methylthiopentene dioxygenase 1
LesAffx.51352.1.S1_at	0.00405319	2.19068	down	#N/A
Les.5864.1.S1_at	0.0341516	2.19745	down	hyoscyamine 6-dioxygenase-like
Les.4929.1.S1_at	0.0351587	2.20606	down	homeobox-leucine zipper HAT7-like
LesAffx.70522.1.S1_at	0.038275	2.2089	down	#N/A
Les.167.1.S1_at	3.71593e-05	2.21847	down	superoxide dismutase [Cu-Zn] chloroplastic
Les.5000.1.S1_at	0.0211398	2.22814	down	proline synthase co-transcribed bacterial homolog -like
LesAffx.37212.1.S1_at	0.0361579	2.22875	down	monoglyceride lipase-like
LesAffx.27440.1.S1_at	0.0217773	2.24888	down	serine threonine- kinase chloroplastic
Les.4490.1.S1_at	0.0407491	2.25415	down	disulfide-isomerase chloroplastic
LesAffx.1583.1.S1_at	0.0268161	2.26995	down	PREDICTED: uncharacterized protein LOC101257359
Les.4412.1.A1_at	0.0183071	2.28744	down	feruloyl ortho-hydroxylase 2-like
Les.4891.1.S1_at	0.0106495	2.29123	down	ABC1-like partial
Les.2884.1.S1_at	0.0192799	2.30041	down	glutamine synthetase leaf chloroplastic [Ricinus communis]
Les.14.1.S1_at	0.03006	2.30327	down	subtilisin-like protease
Les.2813.1.S1_at	0.0425469	2.33025	down	UDP-D-apiose UDP-D-xylose synthase 2-like
LesAffx.40013.1.S1_at	0.00650672	2.33095	down	adenylate kinase chloroplastic isoform X2
LesAffx.15469.1.S1_at	0.0304333	2.33647	down	PREDICTED: uncharacterized protein LOC102592167 isoform X1
LesAffx.5822.1.S1_at	0.0141194	2.35194	down	#N/A
Les.3478.1.S1_at	0.0318457	2.36512	down	fatty acid hydroperoxide lyase
LesAffx.41867.1.S1_at	0.00537118	2.37207	down	#N/A
LesAffx.66600.1.S1_at	0.00531835	2.37226	down	#N/A
LesAffx.71035.1.S1_at	0.0463747	2.37822	down	#N/A
Les.706.1.A1_at	0.049923	2.38204	down	---NA---
LesAffx.67499.1.S1_at	0.025252	2.39135	down	#N/A
Les.1936.1.S1_at	0.0310003	2.40038	down	early light-induced chloroplastic-like
LesAffx.70144.1.S1_at	0.0362372	2.40246	down	#N/A
LesAffx.30562.1.S1_at	0.00412309	2.40611	down	methylsterol monooxygenase 2-2
Les.2933.1.S1_at	0.0309387	2.41106	down	glyceraldehyde-3-phosphate dehydrogenase chloroplastic
Les.4841.1.S1_at	0.0386416	2.42167	down	probable 2-carboxy-D-arabinitol-1-phosphatase
Les.3564.1.A1_at	0.00318109	2.42456	down	translation factor GUF1 chloroplastic
Les.781.1.A1_at	0.00971133	2.43393	down	RNA-binding 24-B
LesAffx.30562.1.A1_at	0.00694918	2.44014	down	methylsterol monooxygenase 2-2
LesAffx.59592.1.S1_at	0.0247881	2.45221	down	#N/A
Les.490.1.A1_at	0.0018669	2.4554	down	---NA---
Les.1205.2.S1_at	0.0110099	2.45827	down	malonyl-coenzyme:anthocyanin 5-O-glucoside-6 -O-malonyltransferase-like
LesAffx.48370.1.S1_at	0.00171317	2.46484	down	#N/A
Les.463.1.S1_at	0.0275288	2.46853	down	acetolactate synthase chloroplastic-like [Solanum pennellii]
Les.4492.3.S1_at	0.0449656	2.46917	down	chlorophyll a-b binding CP24 chloroplastic
Les.3092.1.S1_at	0.0425045	2.48474	down	carotenoid 9,10(9 ,10 )-cleavage dioxygenase 1-like isoform X1
Les.3007.1.S1_at	0.00805743	2.49902	down	50S ribosomal chloroplastic
LesAffx.55921.1.S1_at	0.00979104	2.50503	down	#N/A
LesAffx.68152.1.S1_at	0.0019444	2.50669	down	#N/A
LesAffx.44987.1.S1_at	0.0202395	2.50852	down	#N/A
LesAffx.51554.1.S1_at	0.0158437	2.51169	down	#N/A
LesAffx.6388.1.S1_at	0.00367525	2.51804	down	#N/A
Les.1058.1.S1_at	0.0352874	2.537	down	squalene monooxygenase-like
LesAffx.40915.1.S1_at	0.00396022	2.54694	down	COFACTOR ASSEMBLY OF COMPLEX C SUBUNIT B chloroplastic isoform X3
Les.3290.2.S1_at	0.0103722	2.55302	down	glutamate--glyoxylate aminotransferase 2
LesAffx.66600.1.A1_at	0.0061235	2.55551	down	#N/A
LesAffx.41330.1.A1_at	0.00349473	2.56222	down	#N/A
LesAffx.55883.1.S1_at	0.0254747	2.59324	down	#N/A
Les.4849.1.S1_at	0.0485855	2.62108	down	short-chain dehydrogenase TIC chloroplastic-like
Les.1249.2.A1_at	0.0212155	2.63319	down	---NA---
LesAffx.41330.2.S1_at	0.00471421	2.63716	down	#N/A
Les.2131.1.A1_at	0.0309134	2.65562	down	---NA---
Les.3128.2.S1_s_at	0.00162638	2.65849	down	NAD(P)-binding Rossmann-fold superfamily isoform 1 [Theobroma cacao]
Les.305.3.S1_at	0.0055856	2.66316	down	argonaute 4
LesAffx.71003.1.S1_at	0.0463611	2.66778	down	#N/A
Les.3016.1.S1_at	0.0225819	2.70157	down	chlorophyll a-b binding chloroplastic-like
Les.759.1.A1_at	0.0275554	2.71009	down	---NA---
LesAffx.41316.1.S1_at	0.00154765	2.71164	down	#N/A
Les.4974.1.S1_at	0.00314507	2.77141	down	tropinone reductase homolog
Les.5601.1.S1_at	0.00660691	2.78305	down	SRG1-like
Les.397.1.S1_at	0.00118109	2.79315	down	haloalkane dehalogenase
Les.3214.2.S1_at	0.00622499	2.79504	down	GDP-mannose 3 ,5 -epimerase [Solanum lycopersicum]
Les.2131.2.S1_at	0.0239224	2.80829	down	LNK1-like isoform X1 [Nicotiana tabacum]
Les.3045.1.S1_at	0.0399928	2.82217	down	5 -adenylylsulfate reductase chloroplastic-like
Les.1514.1.S1_at	0.0461338	2.84543	down	plastoglobulin- chloroplastic
Les.790.1.A1_at	0.00497832	2.84911	down	---NA---
Les.2254.1.A1_at	0.0420602	2.87304	down	---NA---
LesAffx.56418.1.S1_at	0.00953339	2.88047	down	#N/A
Les.1439.2.A1_at	0.00154069	2.88197	down	---NA---
Les.3180.2.S1_at	0.00327375	2.9106	down	calcium sensing chloroplastic
LesAffx.69215.1.S1_at	0.0149694	2.9146	down	#N/A
Les.3180.1.S1_at	0.00117717	2.92307	down	calcium sensing chloroplastic
LesAffx.68676.1.S1_at	0.000148509	2.92654	down	#N/A
LesAffx.57293.1.S1_at	0.00271015	2.93797	down	#N/A
LesAffx.25786.1.S1_at	0.0334443	2.95058	down	PREDICTED: uncharacterized protein LOC101244036
Les.3174.1.S1_at	0.00478175	2.95316	down	fructose-bisphosphate aldolase chloroplastic-like
LesAffx.5583.1.S1_at	0.00207743	2.96025	down	#N/A
Les.3369.2.S1_at	0.0478578	3.00825	down	ATP-dependent zinc metalloprotease FTSH chloroplastic
LesAffx.3572.1.S1_at	0.0427283	3.04749	down	PREDICTED: uncharacterized protein LOC101258701
Les.112.1.S1_at	0.0198362	3.05144	down	zeaxanthin chloroplastic
LesAffx.51346.1.S1_at	0.0112458	3.07369	down	#N/A
LesAffx.69867.3.S1_at	0.0280227	3.09382	down	#N/A
Les.2095.1.A1_at	0.00535854	3.1045	down	---NA---
Les.1249.1.S1_at	0.0118555	3.1304	down	PREDICTED: uncharacterized protein LOC101262831 isoform X2
Les.3119.2.S1_at	0.0419559	3.16354	down	chloroplast stem-loop binding of 41 kDa chloroplastic
LesAffx.54718.1.S1_at	0.0164289	3.18109	down	#N/A
Les.1478.1.S1_at	0.000837295	3.18883	down	2-methylene-furan-3-one reductase
LesAffx.60782.1.S1_at	0.0111187	3.23019	down	#N/A
LesAffx.21904.1.S1_at	0.0214264	3.23791	down	chlorophyllide a chloroplastic-like
Les.4258.1.A1_at	9.94725e-06	3.24869	down	---NA---
LesAffx.31022.1.S1_at	0.00493749	3.31666	down	aspartic ase nepenthesin-1
LesAffx.71388.1.S1_at	0.00295644	3.33312	down	#N/A
Les.3242.1.A1_at	0.0153822	3.34757	down	---NA---
LesAffx.31022.1.A1_at	0.0420917	3.35384	down	aspartic ase nepenthesin-1
LesAffx.42797.1.S1_at	0.0383599	3.38577	down	#N/A
Les.3967.1.S1_at	0.00838781	3.40608	down	omega-3 fatty acid chloroplastic-like
Les.1617.3.A1_s_at	0.0023647	3.48513	down	---NA---
Les.3545.1.S1_at	0.0286138	3.52599	down	beta-carotene hydroxylase chloroplastic
LesAffx.69867.1.S1_at	0.0296836	3.53523	down	#N/A
Les.2415.3.A1_at	0.000621565	3.59205	down	---NA---
Les.1310.1.S1_at	0.000620024	3.60975	down	granule-bound starch synthase I
Les.4946.1.S1_at	0.00329818	3.66019	down	fructose-1,6- cytosolic
Les.3168.1.S1_at	0.0468892	3.66306	down	inositol-3-phosphate synthase-like
Les.3290.1.S1_at	0.000749903	3.67045	down	glutamate--glyoxylate aminotransferase 2 [Arabidopsis thaliana]
Les.1439.1.S1_at	0.00150533	3.81638	down	WAT1-related At4g19185-like
Les.1968.1.A1_at	0.000736465	3.84308	down	---NA---
LesAffx.29104.1.S1_at	0.0210732	3.90343	down	PREDICTED: uncharacterized protein LOC107007986
Les.3290.3.S1_at	0.000921769	3.93323	down	glutamate--glyoxylate aminotransferase 2 [Arabidopsis thaliana]
Les.1832.1.A1_at	0.000193575	3.98576	down	PROTON GRADIENT REGULATION chloroplastic
Les.4032.1.A1_at	0.000704332	4.02292	down	---NA---
Les.5516.1.S1_at	0.0253926	4.10017	down	Formin 18 [Theobroma cacao]
Les.3242.3.S1_at	0.00586696	4.15587	down	Glyceraldehyde-3-phosphate dehydrogenase chloroplastic
Les.1617.1.S1_s_at	0.00298291	4.21492	down	fructose-1,6- cytosolic
Les.4356.2.S1_at	0.00704688	4.2185	down	phosphate chloroplastic
LesAffx.37636.1.S1_at	0.00089312	4.25464	down	dof zinc finger PBF-like
Les.24.1.S1_at	0.0173226	4.27259	down	alpha-galactosidase
Les.3242.2.S1_at	0.00340249	4.30669	down	glyceraldehyde-3-phosphate dehydrogenase chloroplastic
Les.5032.1.S1_at	0.00930905	4.33408	down	beta- partial [Populus nigra]
Les.4258.3.S1_at	0.000933429	4.36893	down	uncharacterized aarF domain-containing kinase chloroplastic-like isoform X1 [Populus euphratica]
Les.4224.1.A1_at	0.013445	4.38048	down	---NA---
Les.4405.1.A1_at	0.000831461	4.40797	down	---NA---
Les.3113.1.S1_at	0.0320616	4.46066	down	methylsterol monooxygenase 2-2-like [Nicotiana tabacum]
LesAffx.59336.1.S1_at	0.0271332	4.54174	down	#N/A
Les.1617.2.S1_s_at	0.00190153	4.63046	down	fructose-1,6- cytosolic
Les.4356.3.S1_at	0.00688424	4.69525	down	phosphate chloroplastic-like
LesAffx.64540.1.S1_at	0.000354059	4.72854	down	#N/A
Les.3113.2.S1_at	0.0317938	4.76835	down	methylsterol monooxygenase 2-2
Les.1923.1.S1_at	2.40355e-05	4.78737	down	psbP domain-containing chloroplastic-like
LesAffx.68320.1.S1_at	0.00055195	5.07929	down	#N/A
Les.2415.1.S1_at	0.000709607	5.15027	down	omega-6 fatty acid chloroplastic
Les.2415.2.S1_at	0.000141161	5.21621	down	partial [Helianthus annuus]
Les.4617.1.S1_at	0.00152638	5.22743	down	NADP-dependent glyceraldehyde-3-phosphate dehydrogenase
LesAffx.64062.2.S1_at	0.0127567	5.31055	down	#N/A
Les.2012.1.S1_at	0.00157619	5.65644	down	inositol-3-phosphate synthase
Les.1603.1.A1_at	0.0459206	5.83305	down	---NA---
Les.3322.3.S1_at	0.00181316	5.86193	down	magnesium chelatase H partial [Picea sitchensis]
Les.3322.2.S1_at	0.00189337	6.5096	down	magnesium-chelatase subunit chloroplastic
Les.1850.1.A1_at	0.0156976	6.65759	down	---NA---
Les.4097.1.S1_at	0.000657665	6.86302	down	auxin-responsive IAA14-like
Les.953.2.A1_at	0.0279773	6.89237	down	---NA---
Les.3322.1.S1_at	0.00225346	7.65901	down	magnesium-chelatase subunit chloroplastic
Les.147.1.S1_at	0.00418678	8.46251	down	chlorophyll a-b binding chloroplastic
Les.2423.1.A1_at	0.00124029	8.58522	down	---NA---
LesAffx.7704.1.S1_at	0.000490912	9.39716	down	#N/A
LesAffx.38304.1.S1_at	0.00669176	10.1793	down	palmitoyl-monogalactosyldiacylglycerol delta-7 chloroplastic
LesAffx.62698.2.S1_at	0.000137991	11.0697	down	#N/A
Les.4868.1.S1_at	0.00266267	21.2125	down	ribulose bisphosphate carboxylase oxygenase activase chloroplastic isoform X2
Les.33.1.S1_at	0.00556345	2.00418	up	transcription factor AS1-like [Nicotiana tabacum]
Les.5396.1.S1_at	0.00779922	2.01256	up	bromodomain-containing 3 [Erythranthe guttata]
LesAffx.52595.1.S1_at	0.00867723	2.01585	up	#N/A
Les.5046.1.S1_at	0.0461529	2.02474	up	2-alkenal reductase (NADP(+)-dependent)-like
Les.2348.1.S1_at	0.000647433	2.02607	up	E3 ubiquitin- ligase ORTHRUS 2
LesAffx.65695.1.S1_at	0.00248359	2.03483	up	#N/A
Les.1389.1.S1_at	0.0124967	2.03544	up	non-specific lipid-transfer 2-like
Les.5885.3.S1_at	0.00878053	2.0357	up	ethylene-responsive transcription factor RAP2-13-like
Les.123.1.S1_at	0.00129803	2.03949	up	probable glutathione S-transferase
Les.5314.1.S1_at	0.00345685	2.03971	up	probable methyltransferase PMT2
Les.5939.1.S1_at	0.0126476	2.04027	up	calcium-binding PBP1-like
Les.3391.1.S1_at	0.0123786	2.04138	up	14-3-3 10 [Nicotiana tabacum]
LesAffx.58082.1.S1_at	0.00263548	2.04259	up	#N/A
Les.4355.2.A1_at	0.0109515	2.05382	up	---NA---
Les.3799.1.S1_at	0.00118163	2.05445	up	SPX domain-containing 1-like
Les.2123.1.A1_at	0.00360391	2.05448	up	---NA---
Les.3493.1.S1_at	0.0122271	2.05623	up	phospholipase D beta 1-like
Les.292.1.S1_at	0.00441067	2.05679	up	B2 -like
LesAffx.39793.1.S1_at	0.0142961	2.06454	up	ALBINO3 chloroplastic [Solanum pennellii]
LesAffx.10495.1.S1_at	0.0234425	2.07053	up	heat shock 70 kDa 17
LesAffx.66459.1.S1_at	0.0248048	2.0713	up	#N/A
LesAffx.70335.1.S1_at	0.00430468	2.07615	up	#N/A
Les.2765.3.S1_at	0.00596119	2.08093	up	hypersensitive-induced response 1 [Capsicum annuum]
Les.4040.1.S1_at	0.0139404	2.08118	up	3-ketoacyl- synthase 11-like
Les.974.1.A1_at	0.0206325	2.08547	up	---NA---
LesAffx.46898.1.S1_at	0.0172202	2.09241	up	#N/A
Les.61.1.S1_at	0.000171648	2.09415	up	RNA-directed RNA
Les.4696.1.S1_at	0.00154765	2.10092	up	probable receptor kinase At5g56460
Les.3021.1.S1_at	0.0001472	2.1145	up	ase inhibitor I-B-like
LesAffx.10279.1.S1_at	0.0107741	2.11662	up	purine permease 3-like
LesAffx.56.14.A1_at	0.00718356	2.1264	up	#N/A
Les.4217.1.S1_at	0.0155779	2.13399	up	cysteine ase 3-like
Les.5654.1.S1_at	0.0290072	2.13795	up	RING-H2 finger ATL2-like
Les.2842.1.S1_at	0.0160007	2.13931	up	Maternal effect embryo arrest isoform 1 [Theobroma cacao]
Les.5280.1.S1_at	0.00992727	2.14017	up	PREDICTED: uncharacterized protein LOC101263914 isoform X2
Les.1121.1.S1_at	0.0115805	2.14907	up	BI1 [Nicotiana tabacum]
Les.4777.1.S1_at	0.0411235	2.16027	up	---NA---
Les.5431.1.S1_at	0.00150739	2.16246	up	NEDD8 ultimate buster 1
LesAffx.20391.1.S1_at	0.0164562	2.16307	up	F-box kelch-repeat At1g23390
Les.5241.1.S1_at	0.000882193	2.1647	up	C-type lectin receptor-like tyrosine- kinase At1g52310 isoform X2
Les.3232.1.A1_at	0.00087205	2.1822	up	---NA---
Les.96.1.A1_at	0.0124168	2.18266	up	L-lactate dehydrogenase B-like
Les.140.1.S1_at	0.0385155	2.18617	up	luminal binding ( ) [Nicotiana tabacum]
Les.3781.1.S1_at	0.0410874	2.18978	up	cyclin-dependent kinase inhibitor 4-like
Les.5219.1.S1_at	0.0014633	2.19305	up	NAC domain-containing 91
Les.5035.1.S1_at	0.000133089	2.19607	up	receptor 12
LesAffx.45864.1.S1_at	0.00166599	2.2161	up	#N/A
LesAffx.70713.1.S1_at	0.0246433	2.21886	up	#N/A
Les.1334.1.A1_at	0.0116587	2.22985	up	glycerophosphodiester phosphodiesterase kinase domain-containing GDPDL2-like
Les.4933.1.S1_at	0.0201275	2.23786	up	PREDICTED: uncharacterized protein At4g22758-like
LesAffx.32575.1.S1_at	0.000181141	2.24591	up	PREDICTED: uncharacterized protein At3g03773 isoform X2 [Solanum lycopersicum]
Les.1226.1.S1_at	0.00684148	2.24725	up	ER lumen -retaining receptor [Solanum lycopersicum]
LesAffx.71107.1.S1_at	0.00102372	2.26344	up	#N/A
Les.5826.1.S1_at	0.0216844	2.26609	up	cathepsin B-like
Les.230.1.S1_at	0.0310457	2.2672	up	universal stress A
LesAffx.10313.1.A1_at	0.0269752	2.27079	up	probable serine threonine- kinase chloroplastic
LesAffx.22830.1.S1_at	0.0454104	2.27202	up	zinc finger AN1 domain-containing stress-associated 12
Les.5642.1.S1_at	0.00722131	2.27754	up	---NA---
LesAffx.60159.1.S1_at	0.017404	2.29202	up	#N/A
LesAffx.71026.1.S1_at	0.0060892	2.29776	up	#N/A
LesAffx.69308.1.S1_at	0.027727	2.30839	up	#N/A
Les.5128.1.S1_at	0.00507363	2.30996	up	Senescence dehydration-associated - [Theobroma cacao]
Les.1955.1.A1_at	0.0319924	2.31042	up	---NA---
Les.3869.1.S1_at	0.0475252	2.32642	up	probable phosphatase 2C 25
Les.5091.1.S1_at	0.0163156	2.33686	up	myb-related Myb4-like
LesAffx.55216.1.S1_at	0.00241531	2.3509	up	#N/A
Les.3676.1.S1_at	0.00644592	2.35356	up	myb-related Myb4-like
Les.1891.1.A1_at	0.0164159	2.36057	up	---NA---
LesAffx.39098.1.S1_at	0.00135892	2.372	up	lysine histidine transporter-like 8
LesAffx.60225.1.S1_at	0.0123829	2.37725	up	#N/A
Les.4598.1.S1_at	0.00491584	2.40677	up	NAC domain-containing 82-like [Nicotiana tabacum]
LesAffx.68092.1.S1_at	0.00744	2.40937	up	#N/A
Les.2594.1.S1_at	0.00111921	2.42808	up	PREDICTED: uncharacterized protein LOC101264446 [Solanum lycopersicum]
LesAffx.60966.2.S1_at	5.3323e-05	2.43115	up	#N/A
Les.4047.1.S1_at	0.0339144	2.43658	up	Plant invertase pectin methylesterase inhibitor [Theobroma cacao]
Les.4326.1.S1_at	0.000517842	2.44989	up	dnaJ P58IPK homolog
LesAffx.39385.1.S1_at	0.00267783	2.45387	up	elongation of fatty acids 3-like
Les.4596.1.S1_at	0.000778259	2.45445	up	defensin
Les.4589.1.S1_at	0.0200713	2.45809	up	non-specific lipid-transfer 2-like
Les.1211.1.A1_at	0.0218543	2.45977	up	---NA---
LesAffx.56070.1.S1_at	0.0264318	2.46059	up	#N/A
LesAffx.3635.1.S1_at	0.0362926	2.46367	up	IQ domain-containing IQM1-like
LesAffx.43793.1.S1_at	0.0109563	2.4825	up	#N/A
LesAffx.16165.1.S1_at	0.000708807	2.49496	up	transcription factor PCL1-like
Les.4829.1.S1_at	0.00698529	2.49603	up	1-aminocyclopropane-1-carboxylate oxidase homolog
Les.3454.1.S1_at	0.00731014	2.50281	up	---NA---
LesAffx.6024.1.A1_at	0.0256229	2.51413	up	#N/A
LesAffx.5435.1.S1_at	0.00153669	2.53336	up	#N/A
Les.4522.1.S1_at	0.0208936	2.5379	up	xyloglucan endotransglucosylase hydrolase 31-like
Les.2261.1.A1_at	0.000313766	2.54826	up	---NA---
Les.4373.1.S1_at	0.0039296	2.54857	up	Vacuolar import Vid27-related [Theobroma cacao]
LesAffx.58064.1.S1_at	0.0398328	2.56869	up	#N/A
LesAffx.65689.1.S1_at	0.0116642	2.5738	up	#N/A
LesAffx.51274.1.S1_at	0.0302162	2.58019	up	#N/A
Les.4397.2.A1_at	0.00248709	2.58049	up	---NA---
Les.51.1.S1_at	0.0176861	2.58729	up	extracellular ribonuclease LE-like
Les.2946.2.S1_at	0.0149048	2.60495	up	Hop-interacting THI101 precursor [Solanum lycopersicum]
Les.5626.1.S1_at	0.0326434	2.61354	up	scarecrow 14
LesAffx.1861.2.S1_at	0.0203616	2.6207	up	1-aminocyclopropane-1-carboxylate oxidase homolog 1-like
LesAffx.52960.1.S1_at	0.0433243	2.62122	up	#N/A
LesAffx.18878.1.S1_at	0.0103012	2.62523	up	F-box PP2-B10-like
LesAffx.10342.1.A1_at	0.00287751	2.6297	up	zinc finger CCCH domain-containing 67-like isoform X1
Les.2529.2.S1_at	0.0171291	2.64	up	benzyl alcohol O-benzoyltransferase
Les.4754.1.S1_at	0.00201572	2.65621	up	pectin acetylesterase 9
LesAffx.68459.2.S1_at	0.0380801	2.6579	up	#N/A
Les.2529.1.A1_at	0.0108087	2.69668	up	benzyl alcohol O-benzoyltransferase
LesAffx.66556.1.S1_at	0.00082298	2.69902	up	#N/A
LesAffx.3635.2.A1_at	0.0136085	2.73106	up	IQ domain-containing IQM1-like
LesAffx.38821.1.S1_at	0.0269285	2.73829	up	Cytochrome family subfamily polypeptide [Theobroma cacao]
LesAffx.23884.1.S1_at	0.00287608	2.74747	up	diacylglycerol kinase theta-like
LesAffx.67541.1.S1_at	0.00238392	2.75482	up	#N/A
Les.1826.1.A1_at	0.00446825	2.77135	up	---NA---
LesAffx.1.1.S1_at	0.00983755	2.77426	up	arginase mitochondrial-like
LesAffx.69815.1.S1_at	0.0151891	2.80589	up	#N/A
LesAffx.63523.2.S1_at	0.00265488	2.80591	up	#N/A
LesAffx.38395.1.S1_at	0.0134458	2.81375	up	---NA---
Les.1557.1.A1_at	0.0143359	2.81906	up	---NA---
Les.4993.1.S1_at	0.0106859	2.8255	up	internal alternative NAD(P)H-ubiquinone oxidoreductase mitochondrial-like
Les.4330.1.S1_s_at	0.00402206	2.83134	up	---NA---
LesAffx.30683.1.S1_at	0.01849	2.8358	up	probable E3 ubiquitin- ligase RNF217
Les.2458.1.S1_at	0.0350681	2.84223	up	---NA---
LesAffx.62420.1.S1_at	0.00872451	2.84962	up	#N/A
LesAffx.1861.4.S1_at	0.0226632	2.85021	up	1-aminocyclopropane-1-carboxylate oxidase homolog 1-like
LesAffx.68776.1.S1_at	0.0108581	2.85752	up	#N/A
Les.4038.1.S1_at	0.00273655	2.88189	up	tyramine N-feruloyltransferase 4 11-like
Les.5131.1.S1_at	0.00134196	2.90561	up	B2 -like
LesAffx.63523.1.S1_at	0.00264964	2.9062	up	#N/A
LesAffx.3388.1.S1_at	0.0081194	2.91428	up	Late embryogenesis abundant (LEA) hydroxyproline-rich glyco isoform 1 [Theobroma cacao]
LesAffx.62138.1.S1_at	0.015749	2.91844	up	#N/A
Les.5958.1.S1_at	0.0272882	2.92847	up	probable CCR4-associated factor 1 homolog 9
Les.2294.2.A1_at	1.2762e-05	2.95002	up	BOI-related E3 ubiquitin- ligase 1-like
Les.4783.1.S1_at	0.033949	2.97802	up	---NA---
LesAffx.5912.1.A1_at	0.0367587	2.97919	up	#N/A
LesAffx.9038.3.S1_at	0.00927664	3.00484	up	#N/A
LesAffx.39043.1.S1_at	0.000914178	3.03206	up	HYPER-SENSITIVITY-RELATED 4-like
Les.3485.1.S1_at	0.014892	3.04481	up	Na+ H+ partial [Solanum pimpinellifolium]
LesAffx.71016.1.S1_at	0.005503	3.0498	up	#N/A
Les.3645.1.S1_at	0.0209983	3.05247	up	cytochrome P450 85A1
Les.4443.1.A1_s_at	0.0290635	3.07191	up	cytochrome P450 85A1
Les.137.1.S1_at	0.000794945	3.07936	up	chorismate mutase 2
Les.2137.1.S1_at	0.0099584	3.09043	up	receptor 12
Les.3299.2.A1_s_at	0.00712513	3.10107	up	---NA---
Les.4844.1.S1_at	0.0222069	3.10538	up	metal-nicotianamine transporter YSL2-like isoform X1 [Nicotiana tomentosiformis]
Les.4462.1.S1_at	0.000273817	3.15738	up	---NA---
Les.73.1.S1_at	0.000171109	3.166	up	inorganic phosphate transporter 1-4-like [Solanum pennellii]
Les.5672.1.S1_at	0.00689331	3.19179	up	serine threonine- kinase At5g01020-like
Les.5759.1.S1_at	0.0257608	3.21921	up	lipid transfer VAS
Les.3299.1.S1_at	0.00287044	3.25525	up	---NA---
LesAffx.6024.1.S1_at	0.0093588	3.27793	up	#N/A
Les.4938.1.S1_at	0.00220324	3.27939	up	PREDICTED: uncharacterized protein LOC101244745
LesAffx.12586.1.A1_at	0.031877	3.29827	up	dehydration-responsive element-binding 3-like
Les.4604.1.S1_at	0.00379113	3.31032	up	zinc finger CONSTANS-LIKE 13
LesAffx.19571.1.S1_at	0.00230719	3.32141	up	C2-DOMAIN ABA-RELATED 4-like [Nicotiana tabacum]
Les.191.1.S1_at	0.030122	3.32647	up	expansin [Breonia chinensis]
Les.2544.1.A1_at	0.00161726	3.32976	up	---NA---
LesAffx.11542.1.S1_at	0.0264472	3.33949	up	calcium-binding CML19
Les.1349.1.A1_at	0.00212409	3.36027	up	---NA---
LesAffx.30842.1.S1_at	0.0082953	3.37933	up	F-box At2g27310
Les.4924.1.S1_at	0.0089445	3.38118	up	NRT1 PTR FAMILY -like
LesAffx.57572.1.S1_at	0.0123156	3.4021	up	#N/A
LesAffx.56637.1.S1_at	0.0177243	3.40415	up	#N/A
Les.738.1.S1_at	0.00165772	3.41601	up	kinase chloroplastic-like
Les.5096.1.S1_at	0.0448948	3.42232	up	naringenin,2-oxoglutarate 3-dioxygenase-like
LesAffx.735.1.S1_at	0.0150029	3.4601	up	#N/A
LesAffx.67017.1.S1_at	0.0322847	3.5616	up	#N/A
Les.4468.2.S1_at	0.000146334	3.57798	up	polyphenol oxidase chloroplastic-like
Les.2839.1.S1_at	0.0184289	3.62931	up	---NA---
Les.4501.1.S1_at	0.00515363	3.63189	up	probable glutathione S-transferase
Les.5699.1.S1_at	0.00361043	3.6343	up	NAC transcription factor 29-like
Les.1675.1.S1_at	1.36953e-05	3.65168	up	ase inhibitor II
Les.4948.1.S1_at	0.00207027	3.68525	up	endonuclease 2
Les.3635.1.S1_at	0.0156691	3.70408	up	subtilisin-like protease
LesAffx.16102.1.S1_at	0.03758	3.72285	up	AAA-ATPase At3g28510-like
Les.3940.2.A1_at	0.0165229	3.736	up	ase inhibitor I
Les.546.1.A1_at	0.000509949	3.75643	up	probable WRKY transcription factor 7
Les.2173.1.A1_at	0.000105957	3.78742	up	wound-induced ase inhibitor 1-like
Les.1606.1.S1_at	0.00224167	3.78848	up	caffeoylshikimate esterase-like
LesAffx.11941.1.S1_at	0.0232541	3.80103	up	zingipain-2-like
LesAffx.51300.1.S1_at	0.0042364	3.82604	up	#N/A
LesAffx.10279.1.A1_at	0.0147451	3.83246	up	purine permease 3-like
LesAffx.30683.2.S1_at	0.0116105	3.83426	up	probable E3 ubiquitin- ligase RNF217
LesAffx.18587.1.S1_at	0.0280543	3.83785	up	probable carboxylesterase 15
Les.4727.1.S1_at	0.000378695	3.83831	up	probable nucleoredoxin 1
LesAffx.36712.1.S1_at	0.00817245	3.86266	up	probable WRKY transcription factor 53
Les.15.1.S1_at	0.0139456	3.86342	up	subtilisin-like protease
LesAffx.6338.1.S1_at	0.00508358	3.87238	up	#N/A
Les.4045.1.S1_at	0.0159762	3.9046	up	---NA---
Les.435.1.S1_at	0.0119873	3.90876	up	acidic endochitinase-like
Les.3623.1.S1_at	0.00129824	3.9089	up	GTP-binding SAR1A-like
Les.4299.1.S1_at	0.000206367	3.90989	up	polyphenol oxidase chloroplastic
Les.326.1.A1_at	0.000262396	3.92279	up	---NA---
LesAffx.71311.1.S1_at	0.0139342	3.94572	up	#N/A
Les.4043.1.S1_at	0.0390725	4.03825	up	hypothetical protein EUGRSUZ_J02069
Les.828.1.A1_at	0.036632	4.051	up	---NA---
Les.3663.1.S1_at	0.0023624	4.12514	up	probable pectate lyase P18
LesAffx.34973.1.S1_at	0.0292341	4.18516	up	uncharacterized N-acetyltransferase p20-like
Les.4807.1.S1_at	0.00347307	4.19667	up	GEM 5
Les.5044.1.S1_at	0.0403127	4.217	up	harpin inducing partial
LesAffx.69062.1.S1_at	0.000379414	4.26082	up	#N/A
LesAffx.56634.1.S1_at	0.00107353	4.3223	up	#N/A
LesAffx.66814.1.S1_at	0.00378038	4.32395	up	#N/A
LesAffx.59622.1.S1_at	0.034894	4.58382	up	#N/A
LesAffx.34772.1.S1_at	0.00455185	4.59207	up	F-box PP2-B10-like
Les.3668.1.S1_at	0.00977366	4.69312	up	lipoxygenase [Solanum tuberosum]
Les.2587.1.A1_at	0.000423361	4.77059	up	---NA---
Les.3505.1.S1_at	5.30959e-05	4.87521	up	verticillium wilt disease resistance
Les.1397.1.A1_at	0.0360927	5.12661	up	---NA---
Les.3740.1.S1_at	9.31388e-06	5.30423	up	Kunitz-type protease inhibitor precursor [Solanum tuberosum]
Les.3641.1.S1_at	0.0046004	5.43316	up	lysine--tRNA ligase
LesAffx.22812.2.S1_at	0.00853044	5.60068	up	probable E3 ubiquitin- ligase RNF217
LesAffx.837.1.S1_at	5.26331e-06	5.8119	up	#N/A
Les.3460.1.S1_at	0.0266502	5.85413	up	apoplastic invertase
LesAffx.18067.1.S1_at	0.00160267	5.94761	up	PREDICTED: uncharacterized protein LOC101261213
LesAffx.56589.1.S1_at	0.00239026	5.96948	up	#N/A
Les.5225.1.S1_at	3.77925e-05	6.04117	up	endoglucanase 12
LesAffx.56589.2.S1_at	0.00227502	6.1105	up	#N/A
Les.3683.1.S1_at	0.00998348	6.1487	up	osmotin [Nicotiana tabacum]
Les.34.1.S1_at	0.000155633	6.19826	up	calcium-transporting endoplasmic reticulum-type [Solanum pennellii]
Les.2842.2.A1_at	0.00127782	6.27733	up	---NA---
Les.3397.1.S1_at	0.0153127	6.3237	up	kunitz-type serine protease inhibitor -like
Les.840.1.A1_at	0.000245361	6.33417	up	---NA---
LesAffx.23309.1.S1_at	0.0061977	6.39405	up	probable amino-acid racemase [Nicotiana tabacum]
LesAffx.10235.1.S1_at	0.00306779	6.52969	up	butyrate-- ligase peroxisomal-like
Les.5855.1.S1_at	0.0257293	6.65056	up	probable 2-oxoglutarate-dependent dioxygenase AOP1
Les.441.1.S1_s_at	0.00172301	6.87164	up	delta(12)-fatty-acid desaturase FAD2-like
Les.3397.2.A1_at	0.00546978	8.06532	up	---NA---
LesAffx.16164.1.S1_at	0.000380737	8.86752	up	probable calcium-binding CML30
LesAffx.43341.1.S1_at	0.000471813	9.20827	up	#N/A
Les.647.1.A1_at	0.0023098	9.52615	up	---NA---
LesAffx.70732.1.S1_at	0.00122601	9.73701	up	#N/A
Les.4880.1.S1_at	0.00261553	10.1442	up	cytochrome P450 71A1-like
Les.3673.1.S1_at	0.0123457	10.6411	up	3)-beta-glucan endohydrolase Short=(1-
Les.5597.1.S1_at	0.000107304	12.736	up	disulfide-isomerase-like
Les.4820.1.S1_x_at	0.00575273	15.0679	up	cysteine ase inhibitor A-like
