## Supplemental Table 4 for "Tomato spotted wilt virus benefits its thrips vector by modulating metabolic and plant defense pathways in tomato"

### Sheet: All defense genes
Probe Set ID	Gene title	Phytohormone	Pathway or function	EC number	M10 rep 1.CEL	M10 rep 2.CEL	M10 rep 3.CEL	TSWV10 rep 1.CEL	TSWV 10 rep 2.CEL	TSWV10 rep 3.CEL	WFT rep 1.CEL	WFT rep 2.CEL	WFT rep 3.CEL	TSWV + WFT rep 1.CEL	TSWV + WFT rep 3.CEL	TSWV + WFT rep 3.CEL
Les.22.1.S1_at	12-oxophytodienoate reductase 1-like	JA	jasmonic acid biosynthesis	1.3.1.42	11.1469	10.5739	10.7381	11.7424	11.5846	11.6147	10.7637	11.1757	10.973	11.5467	11.6523	11.6701
Les.4829.1.S1_at	1-aminocyclopropane-1-carboxylate oxidase homolog	ET	ethylene biosynthesis	1.14.17.4	10.419	10.0255	9.66501	10.8913	12.1487	12.0062	9.77898	5.82254	7.43172	11.1061	11.4731	11.4892
LesAffx.1861.2.S1_at	1-aminocyclopropane-1-carboxylate oxidase homolog 1-like	ET	ethylene biosynthesis	1.14.17.4	9.65823	8.37995	7.22847	10.0738	9.71281	10.0924	7.56505	7.76933	8.52416	9.21215	10.0594	10.165
LesAffx.1861.4.S1_at	1-aminocyclopropane-1-carboxylate oxidase homolog 1-like	ET	ethylene biosynthesis	1.14.17.4	10.1293	8.75558	7.52928	10.6086	10.4662	10.6771	8.23673	8.37927	9.16374	9.72358	10.5384	10.6853
Les.3673.1.S1_at	3)-beta-glucan endohydrolase Short=(1-	SA	xylan degradation	3.2.1.8	8.8319	9.38924	4.97871	11.5972	11.2247	11.258	4.78907	7.26743	8.35817	10.8223	11.1309	11.4814
LesAffx.22483.1.S1_at	abscisic acid receptor PYL8-like	ABA	abscisic acid binding		8.60856	9.22965	8.88832	8.53967	8.9957	8.27993	9.41203	9.20067	9.55492	8.96502	8.86545	8.89039
Les.4996.1.S1_at	abscisic acid receptor PYR1-like	ABA	abscisic acid binding		8.94291	9.45306	9.73384	8.32266	8.62987	8.79681	9.36118	9.25777	9.14991	8.5164	8.62108	8.63115
Les.3827.1.S1_at	abscisic-aldehyde oxidase-like	ABA	abscisic acid biosynthesis		3.7352	3.85927	3.78244	3.61293	3.78767	3.75878	3.9053	4.03063	3.93574	3.95346	4.24739	3.98758
Les.3540.1.S1_at	aminoacylase-1 isoform X1	ET	cellular amino acid metabolism	NA	9.48947	9.16185	9.14048	9.25109	9.17679	9.3154	9.48558	9.77453	9.5487	9.39444	9.43714	9.42219
Les.5287.1.S1_at	AP2-like ethylene-responsive transcription factor TOE3 isoform X2	TF	transcription	NA	9.57177	8.98194	9.03646	9.40074	9.86547	10.0703	8.56304	9.15403	9.10552	9.92771	9.74915	9.53797
Les.222.1.S1_at	argonaute 1-like		gene silencing by RNA	NA	7.62409	7.90436	7.96718	8.48859	8.65217	8.32518	7.68747	7.73856	7.85237	8.28746	8.68187	8.22873
Les.305.3.S1_at	argonaute 4		required for transcriptional gene silencing (TGS) by DNA methylation and repressive histone modifications	NA	7.09615	8.00377	8.28049	6.86529	7.02411	6.72283	7.41315	7.21083	7.24383	6.389	6.14982	6.60217
Les.1298.1.S1_at	Aux IAA	AUX	Aux/IAA proteins are short-lived transcriptional factors that function as repressors of early auxin response genes at low auxin concentrations.		11.6762	11.7444	11.7509	11.8631	11.9618	12.3267	12.0987	12.302	11.9466	12.1856	12.1643	12.0171
LesAffx.55216.1.S1_at	auxin transporter 3	AUX	auxin efflux		7.56635	7.37977	7.70822	8.31508	7.65469	7.91827	8.54275	8.90159	8.41302	8.58445	9.19398	8.57555
LesAffx.71035.1.S1_at	auxin-induced 15A-like	AUX	response to auxin		10.4598	11.3008	10.6006	9.6392	9.93524	10.3959	10.1511	10.3165	9.94895	9.30324	10.2372	9.07109
Les.4097.1.A1_at	auxin-responsive IAA14-like	AUX	auxin signaling pathway		4.10511	4.18316	4.28587	3.63283	3.73491	3.37247	3.88135	3.64176	3.55414	3.74872	3.24416	3.53321
Les.4097.1.S1_at	auxin-responsive IAA14-like	AUX	auxin signaling pathway		8.79099	9.39305	9.66071	7.08941	7.13359	6.82353	7.84092	8.44617	7.87204	6.7644	5.58623	7.15759
Les.5557.1.S1_at	beta-D-xylosidase 2	SA	Involved in pectic arabinan modification in mucilage secretory cells. Acts also as a beta-D-xylosidase during the remodeling of xylans in vascular development.	3.2.1.55	6.29351	5.61524	4.80265	4.81203	4.50534	4.15459	4.6071	4.16262	4.77991	4.73096	4.55019	4.30071
Les.5081.1.S1_at	beta-glucosidase 3B-like	SA	hydrolysis of β-D-galactosides, α-L-arabinosides, β-D-xylosides and β-D-fucosides	3.2.1.21	9.74323	9.54366	9.65053	9.25263	9.03448	9.28565	9.59243	9.84431	10.3933	9.63129	9.39713	9.69548
Les.137.1.S1_at	chorismate mutase 2	SA	biosynthesis of phenylalanine and tyrosine	5.4.99.5	9.37513	8.63329	8.32223	9.92001	10.4681	10.5101	9.48644	9.2646	9.49706	10.4499	10.3753	10.3734
Les.184.1.S1_at	cyprosin-like [Nicotiana tabacum]		defense	NA	12.6864	12.7208	12.9335	12.0976	12.5861	12.3458	12.7486	13.1816	12.9711	12.4218	12.3966	12.8268
Les.4820.1.S1_x_at	cysteine ase inhibitor A-like	JA	NA	NA	4.34099	4.58109	4.01517	4.7129	3.84054	4.92225	7.33868	7.00529	9.37645	5.99244	9.64593	9.0391
Les.3996.1.S1_at	cytochrome c oxidase subunit mitochondrial		mitochondrial electron transport	NA	11.7486	11.6979	11.5005	11.8903	11.6751	11.8045	11.9312	11.8837	12.0602	11.8071	11.7959	11.831
Les.275.3.S1_at	cytochrome P450 71A4-like		May have a role in maturation, such as during flavor formation or other metabolite production specific to aging tissues.	NA	6.52396	6.83373	7.14437	6.07182	6.16315	6.39623	6.68999	6.71164	6.36195	6.38865	5.88859	6.23347
Les.3645.1.S1_at	cytochrome P450 85A1		brassinosteroid biosynthesis	1.14.-.-	7.31953	8.02931	8.06316	9.0027	8.84681	7.65337	9.69026	9.98922	9.44106	10.0408	9.78966	8.4115
LesAffx.63984.1.S1_at	cytochrome P450 98A2-like		NA	NA	7.29605	7.28778	6.86324	7.31352	7.10087	6.86725	6.61919	6.72267	6.59007	7.01552	6.78972	7.05389
LesAffx.5912.1.A1_at	cytochrome P450 CYP736A12-like		NA	NA	8.74025	10.3969	9.11144	9.9867	10.361	10.6276	9.91897	10.8829	10.6057	10.9495	10.9491	11.0748
Les.4596.1.S1_at	defensin	JA	defense	NA	12.121	11.4998	11.6464	12.9145	12.8038	13.0622	13.015	12.8847	13.1005	12.6725	13.0687	13.4123
Les.441.1.S1_s_at	delta(12)-fatty-acid desaturase FAD2-like	JA	lipid metabolism	NA	6.29857	7.61079	5.5454	9.77393	9.15019	8.76939	7.37205	7.79744	6.58904	9.08738	9.50996	9.19939
Les.1328.1.A1_at	disease resistance RGA4	SA	defense	NA	5.88558	5.44394	5.80987	6.08494	6.01283	5.92422	6.04739	5.97111	6.20735	6.43326	6.31748	6.08814
Les.5208.1.S1_at	EDS1 [Solanum lycopersicum]	ET	lipid metabolism	NA	10.0134	8.94008	8.76621	10.1335	9.89308	10.5492	9.31603	8.54855	8.82435	10.2161	10.0029	10.092
Les.35.1.S1_at	EIN4 [Solanum tuberosum]. Histidinekinase.	SA	Ethylene receptor related to bacterial two-component regulators. Acts as a redundant negative regulator of ethylene signaling.	2.7.13.3	8.04112	7.9283	8.26201	7.59326	7.79827	8.17407	8.67331	8.93804	8.51661	9.10391	8.42316	8.46907
LesAffx.69659.1.S1_at	endochitinase EP3-like	SA	chitin metabolism, cell wall remodeling	NA	8.3957	9.65051	7.27962	7.46354	7.55639	7.65309	9.04317	9.54562	10.6785	8.83168	9.85191	8.86143
Les.5225.1.S1_at	endoglucanase 12	SA	cellulose degradation	3.2.1.4	4.38571	4.81277	4.51928	7.05399	6.48059	7.26214	4.55164	4.60013	5.30205	7.58807	7.16778	6.74638
LesAffx.56137.1.S1_at	endonuclease 1		Endonuclease that can use RNA, single-stranded and double-stranded DNA as substrates	3.1.30.1	4.29807	4.67674	4.69476	4.73838	4.91186	4.90431	5.03712	5.15643	5.50102	5.04652	4.76615	5.08906
LesAffx.51274.1.S1_at	ethylene-responsive transcription factor 5-like	TF	regulation of transcription	NA	6.36577	5.62449	5.4075	5.77674	6.93419	6.54031	5.68879	6.20679	5.4687	7.75496	6.74919	6.99603
Les.5885.1.A1_at	ethylene-responsive transcription factor RAP2-13-like	TF	regulation of transcription	NA	11.9208	11.9703	12.5226	12.6947	12.7645	13.3084	12.0465	12.4202	12.4131	13.0653	13.1007	12.9791
Les.5885.2.S1_at	ethylene-responsive transcription factor RAP2-4-like	TF	regulation of transcription	NA	8.03062	8.1946	9.07423	8.98499	9.07886	9.96605	8.61463	8.67947	8.7309	9.38574	9.30937	9.4728
Les.3478.1.S1_at	fatty acid hydroperoxide lyase	JA	Cytochrome P450 of the CYP74B subfamily involved in the biosynthesis of traumatin and C6 aldehydes (PubMed:10923789, PubMed:10859201). Metabolizes 13- but not 9-hydroperoxides of linoleic and linolenic acids (PubMed:10923789,	NA	12.0821	11.7025	12.0153	11.5186	11.0986	10.7461	11.1237	11.4307	11.9286	10.3716	10.3498	11.3528
Les.3153.1.S1_at	ferredoxin-thioredoxin reductase catalytic chloroplastic		oxidation-reduction processes	1.8.7.2	11.6256	11.7351	11.5233	11.3509	11.1755	10.2604	11.3279	11.3952	11.346	11.0046	10.7287	10.7952
Les.2653.1.S1_at	gamma carbonic anhydrase-like mitochondrial	SA	stress response	NA	9.79658	9.74256	9.49648	9.53359	9.22718	9.04696	9.53886	9.83566	9.74582	9.32359	9.15499	9.36939
LesAffx.66301.2.S1_at	germin 2-1		defense	NA	3.39147	3.44354	3.28217	3.15936	3.31866	3.13228	3.2356	3.33998	3.313	3.39536	3.60798	3.41594
LesAffx.25319.1.S1_at	glucan endo-1,3-beta-glucosidase 11-like	SA	carbohyhdrate metabolism	NA	8.04856	7.20173	7.77	7.87897	8.20573	8.44769	7.79571	7.81315	7.79918	8.4138	8.29626	8.29182
LesAffx.13481.2.A1_at	glucan endo-1,3-beta-glucosidase 13-like	SA	carbohyhdrate metabolism	NA	7.75478	7.4442	7.72131	6.46061	5.19933	7.07665	7.8098	8.73097	8.88869	6.87186	6.73919	8.37135
LesAffx.66223.1.S1_at	glutaredoxin family [Populus trichocarpa]		oxidation-reduction processes	NA	9.88644	9.7033	9.77374	9.88597	9.9683	10.102	9.91763	10.0514	10.0692	10.0472	10.2564	9.97545
LesAffx.58064.1.S1_at	glutaredoxin-C9-like		oxidation-reduction processes	NA	9.34496	9.70664	9.46503	10.2608	11.0159	11.161	9.09809	8.19554	10.3386	10.1569	11.6627	10.78
LesAffx.64054.1.S1_at	glutathione S-transferase U17-like		NA	NA	10.9529	11.2016	11.3102	10.4611	10.4772	9.75537	10.603	10.8549	10.2841	10.4625	10.1151	10.0401
Les.3160.2.S1_at	heat shock 70		facilitate folding of de novo synthesized proteins, assist translocation of precursor proteins into organelles, and are responsible for degradation of damaged protein under stress conditions.	NA	11.468	10.7606	10.7395	10.8502	12.2281	11.0807	10.1275	10.3401	9.49816	10.4456	10.9173	10.677
LesAffx.10495.1.S1_at	heat shock 70 kDa 17		facilitate folding of de novo synthesized proteins, assist translocation of precursor proteins into organelles, and are responsible for degradation of damaged protein under stress conditions.	NA	7.54793	7.28208	6.80852	7.85556	7.65094	8.91023	7.50725	7.29942	6.92021	8.27713	8.20554	8.30585
LesAffx.64062.2.S1_at	heat shock amino-terminal domain [Medicago truncatula]		facilitate folding of de novo synthesized proteins, assist translocation of precursor proteins into organelles, and are responsible for degradation of damaged protein under stress conditions.	NA	10.4431	9.94697	9.79268	9.76417	10.0347	8.55415	6.90085	7.78587	9.20176	7.10953	8.02515	7.82152
Les.3160.1.S1_at	heat shock HSP70- partial		facilitate folding of de novo synthesized proteins, assist translocation of precursor proteins into organelles, and are responsible for degradation of damaged protein under stress conditions.	NA	9.9193	9.3562	9.61533	9.4174	10.7245	9.65535	8.62413	8.82692	8.0985	8.89327	9.22998	9.25637
Les.4456.1.S1_at	heat shock induced transcript 2		NA	NA	9.91628	9.96954	9.81061	10.164	10.3732	10.6991	10.1083	10.1769	10.7907	10.6223	10.9396	10.478
Les.2876.2.S1_at	heat stress transcription factor A3 [Solanum lycopersicum]		regulation of transcription	NA	6.63101	6.36407	7.00647	6.81477	7.2211	7.37107	6.02779	6.28098	6.38584	7.22483	7.04538	6.91049
Les.2765.3.S1_at	hypersensitive-induced response 1 [Capsicum annuum]		NA	NA	11.1555	11.341	11.273	11.7851	12.1583	12.847	11.3645	11.4212	11.7118	12.0933	12.3247	12.5232
LesAffx.28368.1.S1_at	indole-3-glycerol phosphate chloroplastic	IAA	tryptophan metabolism	NA	10.5269	10.3694	10.3532	10.3599	9.56547	9.36265	11.1901	10.786	10.5488	10.6426	9.83604	10.2648
LesAffx.28368.2.S1_at	indole-3-glycerol phosphate chloroplastic-like	IAA	tryptophan metabolism	NA	10.3555	10.6035	10.2954	10.1997	9.4266	9.38865	10.985	10.7849	10.4301	10.3874	9.67623	10.2362
LesAffx.48086.1.S1_at	kirola-like		defense	NA	3.60553	3.82363	3.55857	3.49188	3.47459	3.47692	3.37086	3.30422	3.58661	3.61207	3.67774	3.66079
Les.3740.1.S1_at	Kunitz-type protease inhibitor precursor [Solanum tuberosum]	JA	NA	NA	10.5845	10.755	10.1707	8.432	7.52789	8.20638	13.6925	13.3116	13.5312	12.4831	12.2239	14.0246
Les.3397.1.S1_at	kunitz-type serine protease inhibitor -like	JA	NA	NA	3.32294	4.47397	4.25268	3.4408	3.36599	3.374	10.0523	6.23342	7.78731	6.20358	4.76917	9.05915
Les.84.1.S1_at	leucine aminopeptidase chloroplastic	JA	involved in the processing and regular turnover of intracellular proteins.	3.4.11.1	11.5626	11.7731	11.8088	10.5356	9.74818	11.3368	12.006	12.3015	13.2478	11.2108	12.9623	12.8735
Les.307.1.S1_at	leucine aminopeptidase chloroplastic	JA	involved in the processing and regular turnover of intracellular proteins.	3.4.11.1	11.7851	11.9675	11.7703	11.6008	11.7054	11.713	11.8656	11.9674	12.1864	11.9427	11.9619	11.8178
Les.3668.1.S1_at	lipoxygenase [Solanum tuberosum]	JA	oxylipin biosynthesis	NA	4.19539	4.69626	4.29324	4.36068	5.46783	5.32073	6.1191	5.46642	6.39281	5.91349	7.6845	6.27855
Les.2281.1.S1_at	lysosomal beta glucosidase-like		carbohyhdrate metabolism	NA	9.86738	9.82202	9.18183	10.0565	9.12724	9.09132	11.0325	10.9615	10.9011	10.6494	10.0871	9.84445
Les.3974.1.A1_at	metallocarboxypeptidase inhibitor-like	JA	NA	NA	12.7338	12.2707	11.9241	11.1682	11.4441	12.251	13.4127	13.3677	13.5612	12.8107	13.2808	13.7723
LesAffx.25313.1.S1_at	microsomal glutathione S-transferase 3		cellular responses	2.5.1.18	11.2097	10.0754	10.2367	11.6126	11.5033	11.4252	10.2843	10.6277	10.9473	11.1909	11.702	11.4127
Les.273.2.S1_at	mitogen-activated kinase 6 [Solanum lycopersicum]	TF	NA	NA	7.72877	7.78374	7.92633	7.79963	8.17923	8.19755	7.53462	7.24691	7.42044	8.13154	7.60558	7.62807
Les.4949.1.S1_at	mitogen-activated kinase homolog NTF3-like [Nicotiana tabacum]	TF	NA	NA	9.52103	9.35608	9.16307	9.86623	9.70258	9.74294	9.51773	9.76246	9.7905	9.70701	9.68404	9.98218
Les.5954.1.S1_at	mitogen-activated kinase kinase 9-like	TF	NA	NA	11.2121	11.0421	11.3465	11.3779	11.7833	12.3541	11.0122	10.9527	11.0959	11.4142	11.6479	11.751
Les.5730.1.A1_at	myb family transcription factor APL-like [Nicotiana tomentosiformis]	TF	transcription	NA	9.43683	9.57727	9.60268	9.66188	10.208	10.25	9.54382	9.64992	9.86585	9.97979	10.3055	9.94835
Les.41.1.S1_at	myb-related 308-like	TF	transcription	NA	9.18236	8.78068	9.10095	9.776	10.3606	10.295	9.90992	9.3852	9.59348	9.40688	10.4876	9.99398
Les.3676.1.S1_at	myb-related Myb4-like	TF	transcription	NA	5.18199	4.55761	4.72074	6.3308	5.8401	6.15537	5.62668	5.06826	5.00411	6.10797	6.53662	5.52029
LesAffx.3698.3.S1_at	NADPH--cytochrome P450 reductase-like		required for electron transfer from NADP to cytochrome P450 in microsomes. It can also provide electron transfer to heme oxygenase and cytochrome B5. Reduces a variety of substrates in vitro, such as cytochrome c, feericyanide and dichloroindophenol	1.6.2.4	10.4888	10.6188	10.5058	9.70935	10.5607	10.5485	9.74704	9.30496	9.55748	10.258	10.2433	10.1433
LesAffx.62025.1.S1_at	NADPH-dependent thioredoxin reductase A [Theobroma cacao]		Thioredoxin reductase (TR) that exhibits both TR and thioredoxin (Trx) activities. Contains a C-terminal functional Trx domain. Functions as an electron donor for plastidial 2-Cys peroxiredoxins and participates in a NADPH-dependent hydrogen peroxide scavenging system in chloroplasts in the dark. Required for chlorophyll biosynthesis and biogenesis of the photosynthetic apparatus. Activates aerob…	1.8.1.9	6.32074	6.52026	5.98189	6.1029	5.85919	5.80671	6.0371	6.14589	6.43269	5.69654	5.89057	5.78987
Les.3683.1.S1_at	osmotin [Nicotiana tabacum]	SA	defense	NA	9.83197	9.48353	5.51653	11.9463	11.964	10.7729	5.73682	6.95848	7.91641	11.2155	10.3009	11.1765
Les.3122.1.S1_a_at	pectinesterase 3		Hydrolyzes acetyl esters in homogalacturonan regions of pectin. In type I primary cell wall, galacturonic acid residues of pectin can be acetylated at the O-2 and O-3 positions. Decreasing the degree of acetylation of pectin gels in vitro alters their physical properties.	3.1.1.-	3.93978	4.09582	4.06117	3.82779	3.75928	3.63442	4.18586	4.03404	4.18586	3.97141	3.7548	3.96654
LesAffx.47696.1.S1_at	peroxidase 10-like		hydrogen peroxide degradation, antioxidant	1.11.1.7	4.03201	4.27926	4.60797	3.84699	3.97253	3.81929	4.33457	3.89803	4.20388	3.8555	3.90597	3.70521
Les.203.1.S1_at	peroxidase 3-like		hydrogen peroxide degradation, antioxidant	1.11.1.7	4.66774	4.64616	4.92109	4.45842	4.33794	4.37544	4.76873	4.64805	5.0333	4.62723	4.55461	4.5456
LesAffx.71388.1.S1_at	peroxidase 47		hydrogen peroxide degradation, antioxidant	1.11.1.7	8.37207	8.63842	8.62209	8.21072	6.90404	7.61406	7.95838	7.73008	7.73582	7.02348	6.89489	6.5036
LesAffx.55097.1.S1_at	phosphatase 2C and cyclic nucleotide-binding kinase domain-containing isoform X1 [Sesamum indicum]	ABA	Key component and repressor of the abscisic acid (ABA) signaling pathway that regulates numerous ABA responses, such as stomatal closure, seed germination and inhibition of vegetative growth. Confers enhanced sensitivity to drought	3.1.3.16	8.55285	8.35786	8.20832	8.11626	7.92966	8.04674	7.75564	7.73517	7.80256	7.65615	7.7096	7.97002
Les.4468.2.S1_at	polyphenol oxidase chloroplastic-like		pigment biosynthesis	1.10.3.1	8.00044	8.19174	7.306	7.03005	5.53346	7.39585	10.9338	10.843	10.6928	9.26201	9.44872	10.3049
Les.3261.1.A1_at	probable amino-acid acetyltransferase chloroplastic		L-arginine biosynthesis	2.3.1.1	8.53486	8.62824	8.93046	8.28966	7.8563	7.76706	8.24429	8.50219	8.37509	7.94047	7.81102	8.24146
LesAffx.34363.1.S1_at	probable endo-1,4-beta-xylanase C isoform X3 [Solanum lycopersicum]		xylan degradation	3.2.1.8	4.31688	3.98062	3.967	4.00445	3.84285	3.85519	4.98739	4.25605	4.45148	5.02599	4.33309	4.59939
Les.123.1.S1_at	probable glutathione S-transferase		glutathione metabolism	2.5.1.18	7.9209	8.71356	8.49888	9.28627	9.49599	10.3067	6.90817	7.4632	7.72476	9.1637	9.03141	10.0228
LesAffx.65308.2.S1_at	probable polygalacturonase		pectate and galacturonan degradation	3.2.1.15	6.50125	6.17504	6.25418	6.94246	7.08513	7.26085	6.43841	6.4124	6.536	6.66346	7.19388	6.89702
LesAffx.10313.1.A1_at	probable serine threonine- kinase chloroplastic		NA	NA	8.30343	7.71689	6.98024	8.57949	8.53445	9.29382	7.31689	7.82272	8.17538	8.45401	9.16094	8.93519
Les.3512.1.S1_at	probable WRKY transcription factor 2 isoform X1 [Solanum tuberosum]	TF	transcription	NA	9.8164	9.98309	10.2559	10.4	10.7908	11.2687	10.8123	10.2958	10.2926	10.8473	10.8766	10.9284
Les.3961.1.S1_at	probable WRKY transcription factor 21	TF	transcription	NA	9.24055	9.07484	9.1018	9.51933	9.77989	9.89238	8.79695	8.47868	8.86163	9.61845	9.65746	9.50294
LesAffx.735.1.S1_at	probable WRKY transcription factor 26	TF	transcription	NA	5.85908	7.71655	6.56127	7.18215	8.26737	9.11612	6.25921	6.54974	6.31138	8.58363	8.01926	8.90645
LesAffx.51257.1.S1_at	probable WRKY transcription factor 51	TF	transcription	NA	3.59204	3.52431	3.53241	3.77464	3.95207	3.75728	3.61199	3.4691	3.55384	3.97217	3.68078	3.59567
LesAffx.36712.1.S1_at	probable WRKY transcription factor 53	TF	transcription	NA	6.75469	7.30744	5.90102	6.9859	7.81416	7.3533	6.64029	6.55201	6.58861	8.93316	7.7104	9.16837
Les.546.1.A1_at	probable WRKY transcription factor 7	TF	transcription	NA	7.06505	8.12753	7.31728	8.86339	9.0757	9.29765	8.15207	8.66396	8.41388	9.56537	9.39435	9.27822
LesAffx.43341.1.S1_at	probable WRKY transcription factor 70	TF	transcription	NA	8.97354	8.33858	7.21763	10.6039	11.6085	11.9873	7.79918	7.25565	8.91845	10.8657	11.6872	11.5857
LesAffx.837.1.S1_at	probable WRKY transcription factor 70	TF	transcription	NA	8.89738	8.77645	7.71283	10.7605	11.0445	11.0893	7.54573	7.20774	7.75273	10.8593	11.2119	10.9325
Les.5940.1.S1_at	regulatory NPR1	SA	NA	NA	7.88312	8.05791	8.02046	8.28284	8.6762	9.01091	7.33274	7.58674	7.97065	8.45526	9.07372	8.34015
Les.5924.1.S1_at	regulatory NPR3-like	SA	NA	NA	8.62426	8.65263	9.05119	8.98679	9.52214	9.84496	9.07481	8.6787	8.94393	9.29927	9.43847	9.40288
Les.5925.1.S1_at	regulatory NPR3-like [Nicotiana tabacum]	SA	NA	NA	10.3582	9.88468	10.1785	10.4805	10.4589	10.901	9.87662	10.1239	10.2378	10.6203	10.7223	10.7087
Les.26.1.S1_at	respiratory burst oxidase homolog A	ABA	Calcium-dependent NADPH oxidase that generates superoxide. Generates reactive oxygen species (ROS) during incompatible interactions with pathogens and is important in the regulation of the hypersensitive response (HR). Involved in abscisic acid-induced stomatal closing and in UV-B and abscisic acid ROS-dependent signaling.	1.6.3.1	6.68447	5.61118	5.69947	6.10613	7.01975	6.55457	5.0444	4.97859	5.70026	5.56434	5.90704	5.66504
LesAffx.6388.1.S1_at	Rhodanese Cell cycle control phosphatase superfamily isoform partial [Theobroma cacao]		defense, photosynthesis	NA	10.6112	10.396	10.4087	9.95562	9.68655	8.99643	9.81108	9.85877	9.83722	9.3235	8.78263	9.31285
LesAffx.62305.1.S1_at	rhodanese-like domain-containing chloroplastic		defense, photosynthesis	NA	7.78017	7.95624	7.84737	7.96397	7.5254	7.60148	8.44568	8.7299	8.18372	7.67467	7.71127	7.84764
LesAffx.62305.2.S1_at	rhodanese-like domain-containing chloroplastic		defense, photosynthesis	NA	6.83277	7.13254	7.29284	6.74488	6.19007	6.58201	7.55649	7.58852	7.26598	6.47609	6.40963	6.55866
LesAffx.70164.1.S1_at	rhodanese-like domain-containing chloroplastic isoform X2		defense, photosynthesis	NA	9.44932	10.0152	10.2467	8.88476	8.87068	8.80007	10.0578	9.87343	9.5275	9.286	8.67106	9.03042
LesAffx.43941.1.S1_at	RNA polymerase II subunit A C-terminal domain phosphatase SSU72-like		mRNA processing	NA	9.18358	9.02421	9.40134	8.27849	8.43694	8.67672	9.03406	8.74368	9.13263	8.47313	8.43617	8.89144
Les.5085.1.S1_at	RNA polymerase II transcription factor B subunit 2-like isoform X2		mRNA processing	NA	8.68698	8.58523	8.57468	8.86644	8.94003	8.94837	8.41336	8.487	8.76945	8.73111	8.74607	8.95523
LesAffx.70176.1.S1_at	RNA polymerase II transcriptional coactivator KELP		mRNA processing	NA	8.74595	8.752	8.6003	8.95635	8.88542	8.96172	8.5982	8.54908	8.3637	8.5263	8.78534	8.77155
LesAffx.66814.1.S1_at	SAR DEFICIENT 1-like	SA	calmodulin-binding	NA	8.09425	6.88026	5.97589	8.3384	9.25332	9.65297	6.63632	6.55227	6.92839	9.04218	8.56893	9.67634
Les.2960.3.S1_at	serine carboxypeptidase-like		catalyzes the preferential release of a C-terminal arginine or lysine residue.	3.4.16.6	8.49288	8.44781	8.26831	8.53406	8.52191	8.38148	8.75403	8.52257	8.63721	8.34735	8.35652	8.23315
Les.5033.1.S1_at	serine threonine- kinase AFC2-like		NA	NA	8.79858	8.61107	8.94849	8.94877	9.35267	9.473	8.93302	9.03447	8.88884	9.30939	9.27066	9.11753
Les.513.1.S1_at	subtilisin-like protease	SA	NA	NA	8.83877	9.69868	9.38764	8.8539	7.48968	8.39247	10.201	10.9938	10.7306	8.87641	10.6514	10.5405
Les.167.1.S1_at	superoxide dismutase [Cu-Zn] chloroplastic		stress response	1.15.1.1	11.6278	12.3675	12.0398	10.5867	10.9071	10.5727	12.6103	12.3801	12.3128	11	10.6979	10.8885
LesAffx.66600.1.A1_at	thioredoxin F- chloroplastic-like		stress response	NA	9.00735	9.33998	9.07244	8.76202	8.49811	7.71706	8.01362	8.0292	8.51877	7.62155	7.81925	7.91813
LesAffx.62138.1.S1_at	transcription factor MYB108-like		Transcription	NA	5.14184	5.90572	5.52985	5.82677	7.10722	7.54339	5.40285	5.64363	5.75503	6.62325	7.58702	7.00274
LesAffx.69732.1.S1_at	transcription factor MYB1R1	ABA	Transcription	NA	6.71808	7.26967	7.5408	7.07998	7.75912	8.705	6.43961	6.30614	6.20201	7.48105	7.07033	7.85482
Les.3505.1.S1_at	verticillium wilt disease resistance		defense	NA	5.21081	4.94531	3.90761	7.24	6.66143	6.87604	4.64619	4.4368	4.48049	7.15394	6.76866	6.99752
LesAffx.62705.1.S1_at	virus resistant susceptible lipocalin		NA	NA	10.1736	10.9387	10.8475	9.97974	10.0682	9.83098	10.792	10.5568	10.4055	10.4941	9.87879	9.95975
Les.3621.1.S1_at	wound induced proteinase inhibitor 1 [Solanum tuberosum]	JA	NA	NA	11.7633	12.3929	12.1467	9.83341	9.15361	9.64512	13.4608	13.3309	13.0637	13.0937	12.4541	13.6538
Les.3940.2.A1_at	wound induced proteinase inhibitor I	JA	NA	NA	8.82226	5.25488	5.75706	5.28787	4.43911	5.45617	10.7107	9.64803	10.9389	8.5318	6.10232	10.9046
Les.3021.1.S1_at	wound induced proteinase inhibitor I-B-like	JA	NA	NA	12.6165	12.2642	12.9102	11.6656	10.3817	11.3437	13.779	13.6565	13.7208	13.4662	13.536	14.0297
Les.1675.1.S1_at	wound induced proteinase inhibitor II	JA	NA	NA	11.5082	12.4854	11.1446	9.5746	8.56473	9.47502	14.0226	13.8934	13.7672	13.4039	13.1769	14.163
Les.2173.1.A1_at	wound-induced ase inhibitor 1-like	JA	NA	NA	9.345	10.2665	10.2733	7.37914	6.66898	7.82417	12.9817	12.4858	12.5106	11.354	10.9739	13.3204

### Sheet: Phytohormones
Probe Set ID	Gene title	Phytohormone	Pathway or function	EC number	M10 rep 1.CEL	M10 rep 2.CEL	M10 rep 3.CEL	TSWV10 rep 1.CEL	TSWV 10 rep 2.CEL	TSWV10 rep 3.CEL	WFT rep 1.CEL	WFT rep 2.CEL	WFT rep 3.CEL	TSWV + WFT rep 1.CEL	TSWV + WFT rep 3.CEL	TSWV + WFT rep 3.CEL
Les.3827.1.S1_at	abscisic-aldehyde oxidase-like	ABA	abscisic acid biosynthesis		3.7352	3.85927	3.78244	3.61293	3.78767	3.75878	3.9053	4.03063	3.93574	3.95346	4.24739	3.98758
LesAffx.22483.1.S1_at	abscisic acid receptor PYL8-like	ABA	abscisic acid binding		8.60856	9.22965	8.88832	8.53967	8.9957	8.27993	9.41203	9.20067	9.55492	8.96502	8.86545	8.89039
Les.4996.1.S1_at	abscisic acid receptor PYR1-like	ABA	abscisic acid binding		8.94291	9.45306	9.73384	8.32266	8.62987	8.79681	9.36118	9.25777	9.14991	8.5164	8.62108	8.63115
Les.26.1.S1_at	respiratory burst oxidase homolog A	ABA	Calcium-dependent NADPH oxidase that generates superoxide. Generates reactive oxygen species (ROS) during incompatible interactions with pathogens and is important in the regulation of the hypersensitive response (HR). Involved in abscisic acid-induced stomatal closing and in UV-B and abscisic acid ROS-dependent signaling.	1.6.3.1	6.68447	5.61118	5.69947	6.10613	7.01975	6.55457	5.0444	4.97859	5.70026	5.56434	5.90704	5.66504
LesAffx.55097.1.S1_at	phosphatase 2C and cyclic nucleotide-binding kinase domain-containing isoform X1 [Sesamum indicum]	ABA	Key component and repressor of the abscisic acid (ABA) signaling pathway that regulates numerous ABA responses, such as stomatal closure, seed germination and inhibition of vegetative growth. Confers enhanced sensitivity to drought	3.1.3.16	8.55285	8.35786	8.20832	8.11626	7.92966	8.04674	7.75564	7.73517	7.80256	7.65615	7.7096	7.97002
LesAffx.69732.1.S1_at	transcription factor MYB1R1	ABA	Transcription	NA	6.71808	7.26967	7.5408	7.07998	7.75912	8.705	6.43961	6.30614	6.20201	7.48105	7.07033	7.85482
LesAffx.71035.1.S1_at	auxin-induced 15A-like	AUX	response to auxin		10.4598	11.3008	10.6006	9.6392	9.93524	10.3959	10.1511	10.3165	9.94895	9.30324	10.2372	9.07109
Les.1298.1.S1_at	Aux IAA	AUX	Aux/IAA proteins are short-lived transcriptional factors that function as repressors of early auxin response genes at low auxin concentrations.		11.6762	11.7444	11.7509	11.8631	11.9618	12.3267	12.0987	12.302	11.9466	12.1856	12.1643	12.0171
LesAffx.55216.1.S1_at	auxin transporter 3	AUX	auxin efflux		7.56635	7.37977	7.70822	8.31508	7.65469	7.91827	8.54275	8.90159	8.41302	8.58445	9.19398	8.57555
Les.4097.1.A1_at	auxin-responsive IAA14-like	AUX	auxin signaling pathway		4.10511	4.18316	4.28587	3.63283	3.73491	3.37247	3.88135	3.64176	3.55414	3.74872	3.24416	3.53321
Les.4097.1.S1_at	auxin-responsive IAA14-like	AUX	auxin signaling pathway		8.79099	9.39305	9.66071	7.08941	7.13359	6.82353	7.84092	8.44617	7.87204	6.7644	5.58623	7.15759
Les.4829.1.S1_at	1-aminocyclopropane-1-carboxylate oxidase homolog	ET	ethylene biosynthesis	1.14.17.4	10.419	10.0255	9.66501	10.8913	12.1487	12.0062	9.77898	5.82254	7.43172	11.1061	11.4731	11.4892
LesAffx.1861.2.S1_at	1-aminocyclopropane-1-carboxylate oxidase homolog 1-like	ET	ethylene biosynthesis	1.14.17.4	9.65823	8.37995	7.22847	10.0738	9.71281	10.0924	7.56505	7.76933	8.52416	9.21215	10.0594	10.165
LesAffx.1861.4.S1_at	1-aminocyclopropane-1-carboxylate oxidase homolog 1-like	ET	ethylene biosynthesis	1.14.17.4	10.1293	8.75558	7.52928	10.6086	10.4662	10.6771	8.23673	8.37927	9.16374	9.72358	10.5384	10.6853
Les.3540.1.S1_at	aminoacylase-1 isoform X1	ET	cellular amino acid metabolism	NA	9.48947	9.16185	9.14048	9.25109	9.17679	9.3154	9.48558	9.77453	9.5487	9.39444	9.43714	9.42219
Les.5208.1.S1_at	EDS1 [Solanum lycopersicum]	ET	lipid metabolism	NA	10.0134	8.94008	8.76621	10.1335	9.89308	10.5492	9.31603	8.54855	8.82435	10.2161	10.0029	10.092
LesAffx.28368.1.S1_at	indole-3-glycerol phosphate chloroplastic	IAA	tryptophan metabolism	NA	10.5269	10.3694	10.3532	10.3599	9.56547	9.36265	11.1901	10.786	10.5488	10.6426	9.83604	10.2648
LesAffx.28368.2.S1_at	indole-3-glycerol phosphate chloroplastic-like	IAA	tryptophan metabolism	NA	10.3555	10.6035	10.2954	10.1997	9.4266	9.38865	10.985	10.7849	10.4301	10.3874	9.67623	10.2362
Les.22.1.S1_at	12-oxophytodienoate reductase 1-like	JA	jasmonic acid biosynthesis	1.3.1.42	11.1469	10.5739	10.7381	11.7424	11.5846	11.6147	10.7637	11.1757	10.973	11.5467	11.6523	11.6701
Les.4820.1.S1_x_at	cysteine ase inhibitor A-like	JA	NA	NA	4.34099	4.58109	4.01517	4.7129	3.84054	4.92225	7.33868	7.00529	9.37645	5.99244	9.64593	9.0391
Les.4596.1.S1_at	defensin	JA	defense	NA	12.121	11.4998	11.6464	12.9145	12.8038	13.0622	13.015	12.8847	13.1005	12.6725	13.0687	13.4123
Les.441.1.S1_s_at	delta(12)-fatty-acid desaturase FAD2-like	JA	lipid metabolism	NA	6.29857	7.61079	5.5454	9.77393	9.15019	8.76939	7.37205	7.79744	6.58904	9.08738	9.50996	9.19939
Les.3478.1.S1_at	fatty acid hydroperoxide lyase	JA	Cytochrome P450 of the CYP74B subfamily involved in the biosynthesis of traumatin and C6 aldehydes (PubMed:10923789, PubMed:10859201). Metabolizes 13- but not 9-hydroperoxides of linoleic and linolenic acids (PubMed:10923789,	NA	12.0821	11.7025	12.0153	11.5186	11.0986	10.7461	11.1237	11.4307	11.9286	10.3716	10.3498	11.3528
Les.3740.1.S1_at	Kunitz-type protease inhibitor precursor [Solanum tuberosum]	JA	NA	NA	10.5845	10.755	10.1707	8.432	7.52789	8.20638	13.6925	13.3116	13.5312	12.4831	12.2239	14.0246
Les.3397.1.S1_at	kunitz-type serine protease inhibitor -like	JA	NA	NA	3.32294	4.47397	4.25268	3.4408	3.36599	3.374	10.0523	6.23342	7.78731	6.20358	4.76917	9.05915
Les.84.1.S1_at	leucine aminopeptidase chloroplastic	JA	involved in the processing and regular turnover of intracellular proteins.	3.4.11.1	11.5626	11.7731	11.8088	10.5356	9.74818	11.3368	12.006	12.3015	13.2478	11.2108	12.9623	12.8735
Les.307.1.S1_at	leucine aminopeptidase chloroplastic	JA	involved in the processing and regular turnover of intracellular proteins.	3.4.11.1	11.7851	11.9675	11.7703	11.6008	11.7054	11.713	11.8656	11.9674	12.1864	11.9427	11.9619	11.8178
Les.3668.1.S1_at	lipoxygenase [Solanum tuberosum]	JA	oxylipin biosynthesis	NA	4.19539	4.69626	4.29324	4.36068	5.46783	5.32073	6.1191	5.46642	6.39281	5.91349	7.6845	6.27855
Les.3974.1.A1_at	metallocarboxypeptidase inhibitor-like	JA	NA	NA	12.7338	12.2707	11.9241	11.1682	11.4441	12.251	13.4127	13.3677	13.5612	12.8107	13.2808	13.7723
Les.3621.1.S1_at	wound induced proteinase inhibitor 1 [Solanum tuberosum]	JA	NA	NA	11.7633	12.3929	12.1467	9.83341	9.15361	9.64512	13.4608	13.3309	13.0637	13.0937	12.4541	13.6538
Les.3940.2.A1_at	wound induced proteinase inhibitor I	JA	NA	NA	8.82226	5.25488	5.75706	5.28787	4.43911	5.45617	10.7107	9.64803	10.9389	8.5318	6.10232	10.9046
Les.3021.1.S1_at	wound induced proteinase inhibitor I-B-like	JA	NA	NA	12.6165	12.2642	12.9102	11.6656	10.3817	11.3437	13.779	13.6565	13.7208	13.4662	13.536	14.0297
Les.1675.1.S1_at	wound induced proteinase inhibitor II	JA	NA	NA	11.5082	12.4854	11.1446	9.5746	8.56473	9.47502	14.0226	13.8934	13.7672	13.4039	13.1769	14.163
Les.2173.1.A1_at	wound-induced ase inhibitor 1-like	JA	NA	NA	9.345	10.2665	10.2733	7.37914	6.66898	7.82417	12.9817	12.4858	12.5106	11.354	10.9739	13.3204
Les.5302.1.S1_at	cullin-1-like [Erythranthe guttata]	JA/AUX	Involved in ubiquitination and subsequent proteasomal degradation of target proteins. Regulator of mitotic processes which plays a role during gametogenesis and embryogenesis. Together with SKP1, RBX1 and a F-box protein, it forms a SCF complex. The functional specificity of this complex depends of the type of F-box protein. SCF(UFO) is implicated in floral organ development. SCF(TIR1) is involve…		10.1703	10.0989	10.3852	10.3428	10.3821	10.2351	10.6738	10.33	10.5942	10.642	10.5063	10.55
Les.3673.1.S1_at	3)-beta-glucan endohydrolase Short=(1-	SA	xylan degradation	3.2.1.8	8.8319	9.38924	4.97871	11.5972	11.2247	11.258	4.78907	7.26743	8.35817	10.8223	11.1309	11.4814
Les.5557.1.S1_at	beta-D-xylosidase 2	SA	Involved in pectic arabinan modification in mucilage secretory cells. Acts also as a beta-D-xylosidase during the remodeling of xylans in vascular development.	3.2.1.55	6.29351	5.61524	4.80265	4.81203	4.50534	4.15459	4.6071	4.16262	4.77991	4.73096	4.55019	4.30071
Les.5081.1.S1_at	beta-glucosidase 3B-like	SA	hydrolysis of β-D-galactosides, α-L-arabinosides, β-D-xylosides and β-D-fucosides	3.2.1.21	9.74323	9.54366	9.65053	9.25263	9.03448	9.28565	9.59243	9.84431	10.3933	9.63129	9.39713	9.69548
Les.137.1.S1_at	chorismate mutase 2	SA	biosynthesis of phenylalanine and tyrosine	5.4.99.5	9.37513	8.63329	8.32223	9.92001	10.4681	10.5101	9.48644	9.2646	9.49706	10.4499	10.3753	10.3734
Les.1328.1.A1_at	disease resistance RGA4	SA	defense	NA	5.88558	5.44394	5.80987	6.08494	6.01283	5.92422	6.04739	5.97111	6.20735	6.43326	6.31748	6.08814
Les.35.1.S1_at	EIN4 [Solanum tuberosum]. Histidinekinase.	SA	Ethylene receptor related to bacterial two-component regulators. Acts as a redundant negative regulator of ethylene signaling.	2.7.13.3	8.04112	7.9283	8.26201	7.59326	7.79827	8.17407	8.67331	8.93804	8.51661	9.10391	8.42316	8.46907
LesAffx.69659.1.S1_at	endochitinase EP3-like	SA	chitin metabolism, cell wall remodeling	NA	8.3957	9.65051	7.27962	7.46354	7.55639	7.65309	9.04317	9.54562	10.6785	8.83168	9.85191	8.86143
Les.5225.1.S1_at	endoglucanase 12	SA	cellulose degradation	3.2.1.4	4.38571	4.81277	4.51928	7.05399	6.48059	7.26214	4.55164	4.60013	5.30205	7.58807	7.16778	6.74638
Les.2653.1.S1_at	gamma carbonic anhydrase-like mitochondrial	SA	stress response	NA	9.79658	9.74256	9.49648	9.53359	9.22718	9.04696	9.53886	9.83566	9.74582	9.32359	9.15499	9.36939
LesAffx.25319.1.S1_at	glucan endo-1,3-beta-glucosidase 11-like	SA	carbohyhdrate metabolism	NA	8.04856	7.20173	7.77	7.87897	8.20573	8.44769	7.79571	7.81315	7.79918	8.4138	8.29626	8.29182
LesAffx.13481.2.A1_at	glucan endo-1,3-beta-glucosidase 13-like	SA	carbohyhdrate metabolism	NA	7.75478	7.4442	7.72131	6.46061	5.19933	7.07665	7.8098	8.73097	8.88869	6.87186	6.73919	8.37135
Les.3683.1.S1_at	osmotin [Nicotiana tabacum]	SA	defense	NA	9.83197	9.48353	5.51653	11.9463	11.964	10.7729	5.73682	6.95848	7.91641	11.2155	10.3009	11.1765
Les.5940.1.S1_at	regulatory NPR1	SA	NA	NA	7.88312	8.05791	8.02046	8.28284	8.6762	9.01091	7.33274	7.58674	7.97065	8.45526	9.07372	8.34015
Les.5924.1.S1_at	regulatory NPR3-like	SA	NA	NA	8.62426	8.65263	9.05119	8.98679	9.52214	9.84496	9.07481	8.6787	8.94393	9.29927	9.43847	9.40288
Les.5925.1.S1_at	regulatory NPR3-like [Nicotiana tabacum]	SA	NA	NA	10.3582	9.88468	10.1785	10.4805	10.4589	10.901	9.87662	10.1239	10.2378	10.6203	10.7223	10.7087
LesAffx.66814.1.S1_at	SAR DEFICIENT 1-like	SA	calmodulin-binding	NA	8.09425	6.88026	5.97589	8.3384	9.25332	9.65297	6.63632	6.55227	6.92839	9.04218	8.56893	9.67634
Les.513.1.S1_at	subtilisin-like protease	SA	NA	NA	8.83877	9.69868	9.38764	8.8539	7.48968	8.39247	10.201	10.9938	10.7306	8.87641	10.6514	10.5405
Les.5287.1.S1_at	AP2-like ethylene-responsive transcription factor TOE3 isoform X2	TF	transcription	NA	9.57177	8.98194	9.03646	9.40074	9.86547	10.0703	8.56304	9.15403	9.10552	9.92771	9.74915	9.53797
LesAffx.51274.1.S1_at	ethylene-responsive transcription factor 5-like	TF	regulation of transcription	NA	6.36577	5.62449	5.4075	5.77674	6.93419	6.54031	5.68879	6.20679	5.4687	7.75496	6.74919	6.99603
Les.5885.1.A1_at	ethylene-responsive transcription factor RAP2-13-like	TF	regulation of transcription	NA	11.9208	11.9703	12.5226	12.6947	12.7645	13.3084	12.0465	12.4202	12.4131	13.0653	13.1007	12.9791
Les.5885.2.S1_at	ethylene-responsive transcription factor RAP2-4-like	TF	regulation of transcription	NA	8.03062	8.1946	9.07423	8.98499	9.07886	9.96605	8.61463	8.67947	8.7309	9.38574	9.30937	9.4728
Les.273.2.S1_at	mitogen-activated kinase 6 [Solanum lycopersicum]	TF	NA	NA	7.72877	7.78374	7.92633	7.79963	8.17923	8.19755	7.53462	7.24691	7.42044	8.13154	7.60558	7.62807
Les.4949.1.S1_at	mitogen-activated kinase homolog NTF3-like [Nicotiana tabacum]	TF	NA	NA	9.52103	9.35608	9.16307	9.86623	9.70258	9.74294	9.51773	9.76246	9.7905	9.70701	9.68404	9.98218
Les.5954.1.S1_at	mitogen-activated kinase kinase 9-like	TF	NA	NA	11.2121	11.0421	11.3465	11.3779	11.7833	12.3541	11.0122	10.9527	11.0959	11.4142	11.6479	11.751
Les.5730.1.A1_at	myb family transcription factor APL-like [Nicotiana tomentosiformis]	TF	transcription	NA	9.43683	9.57727	9.60268	9.66188	10.208	10.25	9.54382	9.64992	9.86585	9.97979	10.3055	9.94835
Les.41.1.S1_at	myb-related 308-like	TF	transcription	NA	9.18236	8.78068	9.10095	9.776	10.3606	10.295	9.90992	9.3852	9.59348	9.40688	10.4876	9.99398
Les.3676.1.S1_at	myb-related Myb4-like	TF	transcription	NA	5.18199	4.55761	4.72074	6.3308	5.8401	6.15537	5.62668	5.06826	5.00411	6.10797	6.53662	5.52029
Les.3512.1.S1_at	probable WRKY transcription factor 2 isoform X1 [Solanum tuberosum]	TF	transcription	NA	9.8164	9.98309	10.2559	10.4	10.7908	11.2687	10.8123	10.2958	10.2926	10.8473	10.8766	10.9284
Les.3961.1.S1_at	probable WRKY transcription factor 21	TF	transcription	NA	9.24055	9.07484	9.1018	9.51933	9.77989	9.89238	8.79695	8.47868	8.86163	9.61845	9.65746	9.50294
LesAffx.735.1.S1_at	probable WRKY transcription factor 26	TF	transcription	NA	5.85908	7.71655	6.56127	7.18215	8.26737	9.11612	6.25921	6.54974	6.31138	8.58363	8.01926	8.90645
LesAffx.51257.1.S1_at	probable WRKY transcription factor 51	TF	transcription	NA	3.59204	3.52431	3.53241	3.77464	3.95207	3.75728	3.61199	3.4691	3.55384	3.97217	3.68078	3.59567
LesAffx.36712.1.S1_at	probable WRKY transcription factor 53	TF	transcription	NA	6.75469	7.30744	5.90102	6.9859	7.81416	7.3533	6.64029	6.55201	6.58861	8.93316	7.7104	9.16837
Les.546.1.A1_at	probable WRKY transcription factor 7	TF	transcription	NA	7.06505	8.12753	7.31728	8.86339	9.0757	9.29765	8.15207	8.66396	8.41388	9.56537	9.39435	9.27822
LesAffx.43341.1.S1_at	probable WRKY transcription factor 70	TF	transcription	NA	8.97354	8.33858	7.21763	10.6039	11.6085	11.9873	7.79918	7.25565	8.91845	10.8657	11.6872	11.5857
LesAffx.837.1.S1_at	probable WRKY transcription factor 70	TF	transcription	NA	8.89738	8.77645	7.71283	10.7605	11.0445	11.0893	7.54573	7.20774	7.75273	10.8593	11.2119	10.9325

### Sheet: Analysis
Probe Set ID	Gene title	Phytohormone		M		TSWV		WFT		TSWV+WFT	P-Value	F-Value
Les.3827.1.S1_at	abscisic-aldehyde oxidase-like	ABA	3.7923	bc	3.7198	c	3.95722	ab	4.06281	a	0.014	6.79
LesAffx.22483.1.S1_at	abscisic acid receptor PYL8-like	ABA	8.90884	ab	8.6051	b	9.3892	ab	8.90695	ab	0.034	4.81
Les.4996.1.S1_at	abscisic acid receptor PYR1-like	ABA	9.3766	a	8.58311	b	9.25629	a	8.58954	b	0.006	9.24
Les.26.1.S1_at	respiratory burst oxidase homolog A	ABA	5.99837	ab	6.56015	a	5.24109	b	5.71214	b	0.033	4.84
LesAffx.55097.1.S1_at	phosphatase 2C and cyclic nucleotide-binding kinase domain-containing isoform X1 [Sesamum indicum]	ABA	8.37301	a	8.03089	b	7.76446	c	7.77859	c	0.001	14.32
LesAffx.69732.1.S1_at	transcription factor MYB1R1	ABA	7.17618	ab	7.84804	a	6.31592	b	7.46873	a	0.03	5.05
LesAffx.71035.1.S1_at	auxin-induced 15A-like	AUX	10.7871	a	9.9901	ab	10.1389	ab	9.53717	b	0.046	4.2
Les.1298.1.S1_at	Aux IAA	AUX	11.7238	b	12.0505	a	12.1158	a	12.1223	a	0.0463	4.22
LesAffx.55216.1.S1_at	auxin transporter 3	AUX	7.55145	b	7.96268	b	8.61912	a	8.78466	a	0.002	12.11
Les.4097.1.A1_at	auxin-responsive IAA14-like	AUX	4.19138	a	3.58007	b	3.69241	b	3.5087	b	0.007	8.39
Les.4097.1.S1_at	auxin-responsive IAA14-like	AUX	9.28158	a	7.01551	c	8.05304	b	6.50274	c	0.001	17.91
Les.4829.1.S1_at	1-aminocyclopropane-1-carboxylate oxidase homolog	ET	10.0365	a	11.6821	a	7.67775	b	11.3561	a	0.007	8.59			ABA
LesAffx.1861.2.S1_at	1-aminocyclopropane-1-carboxylate oxidase homolog 1-like	ET	8.42222	b	9.95969	a	7.95284	b	9.81217	a	0.2	5.86
LesAffx.1861.4.S1_at	1-aminocyclopropane-1-carboxylate oxidase homolog 1-like	ET	8.80472	b	10.5839	a	8.59324	b	10.3158	a	0.023	5.63				Up-regulated	Down-regulated	Neutral
Les.3540.1.S1_at	aminoacylase-1 isoform X1	ET	9.26394	b	9.24776	b	9.60294	a	9.41792	ab	0.032	4.93			TSWV	0	2	4
Les.5208.1.S1_at	EDS1 [Solanum lycopersicum]	ET	9.2399	b	10.1919	a	8.89631	b	10.1037	a	0.014	6.74			Thrips	0	1	5
LesAffx.28368.1.S1_at	indole-3-glycerol phosphate chloroplastic	IAA	10.4165	ab	9.7627	b	10.8417	a	10.2478	ab	0.0439	4.3			TSWV+thrips	1	1	4
LesAffx.28368.2.S1_at	indole-3-glycerol phosphate chloroplastic-like	IAA	10.4181	a	9.6717	b	10.7333	a	10.0999	a	0.0249	5.42
Les.22.1.S1_at	12-oxophytodienoate reductase 1-like	JA	10.8196	b	11.6472	a	10.9708	b	11.623	a	0.001	15.87
Les.4820.1.S1_x_at	cysteine ase inhibitor A-like	JA	4.31242	b	4.4919	b	7.90681	a	8.22582	a	0.006	9.16			AUX
Les.4596.1.S1_at	defensin	JA	11.7558	b	12.9268	a	13.0001	a	13.0512	a	0.001	17.05
Les.441.1.S1_s_at	delta(12)-fatty-acid desaturase FAD2-like	JA	6.48492	b	9.23117	a	7.25285	b	9.26558	a	0.002	13.44				Up-regulated	Down-regulated	Neutral
Les.3478.1.S1_at	fatty acid hydroperoxide lyase	JA	11.9333	a	11.1211	bc	11.4944	ab	10.6914	c	0.032	4.92			TSWV	1	2	2
Les.3740.1.S1_at	Kunitz-type protease inhibitor precursor [Solanum tuberosum]	JA	10.5034	b	8.05542	c	13.5118	a	12.9106	a	<.0001	57.52			Thrips	2	2	1
Les.3397.1.S1_at	kunitz-type serine protease inhibitor -like	JA	4.01653	bc	3.3936	c	8.02434	a	6.6773	ab	0.015	6.52			TSWV+thrips	2	3	0
Les.84.1.S1_at	leucine aminopeptidase chloroplastic	JA	11.7148	ab	10.5402	b	12.5184	a	12.3489	a	0.035	4.72
Les.307.1.S1_at	leucine aminopeptidase chloroplastic	JA	11.841	ab	11.6731	b	12.0065	a	11.9075	a	0.034	4.81
Les.3668.1.S1_at	lipoxygenase [Solanum tuberosum]	JA	4.39496	c	5.04975	bc	5.99278	ab	6.62551	a	0.01	7.65			ET
Les.3974.1.A1_at	metallocarboxypeptidase inhibitor-like	JA	12.3095	b	11.6211	b	13.4472	a	13.2879	a	0.002	12.26
Les.3621.1.S1_at	wound induced proteinase inhibitor 1 [Solanum tuberosum]	JA	12.101	b	9.54405	c	13.2851	a	13.0672	a	<.0001	56.51				Up-regulated	Down-regulated	Neutral
Les.3940.2.A1_at	wound induced proteinase inhibitor I	JA	6.6114	bc	5.06105	c	10.4325	a	8.51289	ab	0.0165	6.34			TSWV	3	0	2
Les.3021.1.S1_at	wound induced proteinase inhibitor I-B-like	JA	12.597	b	11.1303	c	13.7188	a	13.6773	a	0.0001	27.38			Thrips	1	2	2
Les.1675.1.S1_at	wound induced proteinase inhibitor II	JA	11.7127	b	9.20478	c	13.8944	a	13.5813	a	<.0001	51.93			TSWV+thrips	2	0	2
Les.2173.1.A1_at	wound-induced ase inhibitor 1-like	JA	9.96158	b	7.29076	c	12.6594	a	11.8828	a	0.0001	29.98
Les.5302.1.S1_at	cullin-1-like [Erythranthe guttata]	JA/AUX	10.2181	c	10.32	bc	10.5327	ab	10.5661	a	0.0281	5.17
Les.3673.1.S1_at	3)-beta-glucan endohydrolase Short=(1-	SA	7.73328	b	11.3599	a	6.80489	b	11.1449	a	0.0123	7.05			IAA
Les.5557.1.S1_at	beta-D-xylosidase 2	SA	5.57047	a	4.49065	b	4.51654	b	4.52729	b	0.048	4.14
Les.5081.1.S1_at	beta-glucosidase 3B-like	SA	9.64581	a	9.19092	b	9.94335	a	9.57463	ab	0.0277	5.2				Up-regulated	Down-regulated	Neutral
Les.137.1.S1_at	chorismate mutase 2	SA	8.77689	c	10.2994	a	9.41604	b	10.3995	a	0.0008	16.94			TSWV	0	1	1
Les.1328.1.A1_at	disease resistance RGA4	SA	5.71313	b	6.00733	ab	6.07528	a	6.27963	a	0.0181	6.12			Thrips	0	0	2
Les.35.1.S1_at	EIN4 [Solanum tuberosum]. Histidinekinase.	SA	8.07714	b	7.8552	b	8.70932	a	8.66538	a	0.0119	7.14			TSWV+thrips	0	0	2
LesAffx.69659.1.S1_at	endochitinase EP3-like	SA	8.44194	ab	7.55767	b	9.75576	a	9.18168	a	0.0412	4.42
Les.5225.1.S1_at	endoglucanase 12	SA	4.57259	b	6.93224	a	4.81794	b	7.16741	a	<.0001	39.66
Les.2653.1.S1_at	gamma carbonic anhydrase-like mitochondrial	SA	9.67854	a	9.26924	b	9.70678	a	9.28266	b	0.0218	5.71			JA	17
LesAffx.25319.1.S1_at	glucan endo-1,3-beta-glucosidase 11-like	SA	7.67343	c	8.17746	ab	7.80268	bc	8.33396	a	0.0456	4.23
LesAffx.13481.2.A1_at	glucan endo-1,3-beta-glucosidase 13-like	SA	7.6401	a	6.24553	b	8.47649	a	7.32746	ab	0.033	4.85				Up-regulated	Down-regulated	Neutral
Les.3683.1.S1_at	osmotin [Nicotiana tabacum]	SA	8.27734	b	11.561	a	6.87057	b	10.8976	a	0.01	7.6			TSWV	3	5	9
Les.5940.1.S1_at	regulatory NPR1	SA	7.98716	b	8.65665	a	7.63004	b	8.62304	a	0.0101	7.55			Thrips	13	0	4
Les.5924.1.S1_at	regulatory NPR3-like	SA	8.77603	c	9.4513	a	8.89915	bc	9.38021	ab	0.0349	4.74			TSWV+thrips	13	0	4
Les.5925.1.S1_at	regulatory NPR3-like [Nicotiana tabacum]	SA	10.1404	b	10.6135	a	10.0795	b	10.6838	a	0.0102	7.53
LesAffx.66814.1.S1_at	SAR DEFICIENT 1-like	SA	6.98347	b	9.08156	a	6.70566	b	9.09582	a	0.0038	10.51
Les.513.1.S1_at	subtilisin-like protease	SA	9.30836	bc	8.24535	c	10.6418	a	10.0228	ab	0.0127	6.97			SA	17
Les.5287.1.S1_at	AP2-like ethylene-responsive transcription factor TOE3 isoform X2	TF	9.19672	bc	9.77884	a	8.94086	c	9.73827	ab	0.0239	5.51
LesAffx.51274.1.S1_at	ethylene-responsive transcription factor 5-like	TF	5.79925	b	6.41708	ab	5.7881	b	7.16673	a	0.0302	5.02				Up-regulated	Down-regulated	Neutral
Les.5885.1.A1_at	ethylene-responsive transcription factor RAP2-13-like	TF	12.1379	b	12.9226	a	12.2932	b	13.0484	a	0.0062	8.94			TSWV	10	3	4
Les.5885.2.S1_at	ethylene-responsive transcription factor RAP2-4-like	TF	8.43315	b	9.3433	a	8.675	ab	9.3893	a	0.0402	4.47			Thrips	3	3	11
Les.273.2.S1_at	mitogen-activated kinase 6 [Solanum lycopersicum]	TF	7.81294	a	8.0588	a	7.40066	b	7.7884	ab	0.0276	5.21			TSWV+thrips	10	3	4
Les.4949.1.S1_at	mitogen-activated kinase homolog NTF3-like [Nicotiana tabacum]	TF	9.34673	b	9.77058	a	9.69023	a	9.79107	a	0.0216	5.73
Les.5954.1.S1_at	mitogen-activated kinase kinase 9-like	TF	11.2002	bc	11.8384	a	11.0203	c	11.6043	ab	0.0231	5.58
Les.5730.1.A1_at	myb family transcription factor APL-like [Nicotiana tomentosiformis]	TF	9.53893	b	10.04	a	9.68653	ab	10.0779	a	0.0367	4.64
Les.41.1.S1_at	myb-related 308-like	TF	9.02133	b	10.1439	a	9.62953	ab	9.96282	a	0.0216	5.73
Les.3676.1.S1_at	myb-related Myb4-like	TF	4.82011	b	6.10876	a	5.23302	b	6.05496	a	0.0064	8.82
Les.3512.1.S1_at	probable WRKY transcription factor 2 isoform X1 [Solanum tuberosum]	TF	10.0185	b	10.8198	a	10.4669	b	10.8841	a	0.0214	5.75
Les.3961.1.S1_at	probable WRKY transcription factor 21	TF	9.13907	b	9.73054	a	8.71242	c	9.59295	a	0	27.62
LesAffx.735.1.S1_at	probable WRKY transcription factor 26	TF	6.7123	b	8.18855	a	6.37344	b	8.50311	a	0.015	6.57
LesAffx.51257.1.S1_at	probable WRKY transcription factor 51	TF	3.54959	b	3.828	a	3.54497	b	3.74954	ab	0.044	4.3
LesAffx.36712.1.S1_at	probable WRKY transcription factor 53	TF	6.65439	b	7.38445	b	6.59364	b	8.60398	a	0.0082	8.14
Les.546.1.A1_at	probable WRKY transcription factor 7	TF	7.50329	c	9.07891	a	8.40997	b	9.41265	a	0.0005	19.28
LesAffx.43341.1.S1_at	probable WRKY transcription factor 70	TF	8.17658	b	11.3999	a	7.99109	b	11.3795	a	0.0005	19.71
LesAffx.837.1.S1_at	probable WRKY transcription factor 70	TF	8.46222	b	10.9647	a	7.50207	c	11.0012	a	<.0001	66.79
