## Supplemental Table 5 for "Tomato spotted wilt virus benefits its thrips vector by modulating metabolic and plant defense pathways in tomato"

### Sheet: Photosynthesis
Probe Set ID	Gene title	EC number	Pathway or function	M		TSWV		WFT		TSWV+WFT		F-Value	P-Value
LesAffx603611S1_at	28 kDa chloroplastic	NA	3'-end processing of chloroplast mRNA's.	10.8242	A	10.9126	A	10.3994	B	10.4377	B	6.62	0.0147
Les32222S1_at	2-Cys peroxiredoxin chloroplastic	1.11.1.15	peroxidase antioxidant enzyme particularly in the developing shoot and photosynthesizing leaf	7.99087	AB	7.37043	BC	8.30652	A	7.5985	C	6.35	0.0165
LesAffx332001S1_at	2-phytyl-1,4-beta-naphthoquinone chloroplastic isoform X1	2.1.1.329	biosynthesis of phylloquinone (vitamin K1), an electron carrier associated with photosystem I complex.	9.09691	A	7.91843	BC	8.80481	AB	8.15179	C	7.46	0.0105
LesAffx637761S1_at	anthocyanidin 3-O-glucosyltransferase-like	NA	`NA	6.74289	C	7.37087	A	6.94883	BC	7.23577	AB	6.8	0.0136
Les7501S1_at	ATP-dependent Clp protease adapter chloroplastic	NA	Molecular chaperone that hydrolyzes ATP and is associated with the chloroplast protein import apparatus. May function as the motor for chloroplast protein translocation, as translocation requires ATP hydrolysis in the stroma. May interact with a ClpP-like protease involved in degradation of denatured proteins in the chloroplast. Involved in the regulation of chlorophyll b biosynthesis through the…	10.1389	A	9.32153	B	9.51702	B	9.0256	B	9.04	0.006
Les32931S1_at	ATP-dependent Clp protease ATP-binding subunit homolog chloroplastic	NA	Molecular chaperone that hydrolyzes ATP and is associated with the chloroplast protein import apparatus. May function as the motor for chloroplast protein translocation, as translocation requires ATP hydrolysis in the stroma. May interact with a ClpP-like protease involved in degradation of denatured proteins in the chloroplast. Involved in the regulation of chlorophyll b biosynthesis through the…	12.5852	A	12.1307	B	12.6305	A	12.1411	B	11.22	0.0031
Les36151S1_at	ATP-dependent Clp protease proteolytic subunit chloroplastic	NA	Molecular chaperone that hydrolyzes ATP and is associated with the chloroplast protein import apparatus. May function as the motor for chloroplast protein translocation, as translocation requires ATP hydrolysis in the stroma. May interact with a ClpP-like protease involved in degradation of denatured proteins in the chloroplast. Involved in the regulation of chlorophyll b biosynthesis through the…	11.2635	AB	10.6799	C	11.4636	A	10.7767	BC	4.92	0.0318
Les2361S1_at	ATP-dependent Clp protease proteolytic subunit chloroplastic-like	NA	Molecular chaperone that hydrolyzes ATP and is associated with the chloroplast protein import apparatus. May function as the motor for chloroplast protein translocation, as translocation requires ATP hydrolysis in the stroma. May interact with a ClpP-like protease involved in degradation of denatured proteins in the chloroplast. Involved in the regulation of chlorophyll b biosynthesis through the…	12.1107	AB	11.71	C	12.2717	A	11.848	BC	5.99	0.0193
LesAffx384381S1_at	ATP-dependent Clp protease proteolytic subunit-related chloroplastic	NA	Molecular chaperone that hydrolyzes ATP and is associated with the chloroplast protein import apparatus. May function as the motor for chloroplast protein translocation, as translocation requires ATP hydrolysis in the stroma. May interact with a ClpP-like protease involved in degradation of denatured proteins in the chloroplast. Involved in the regulation of chlorophyll b biosynthesis through the…	10.1451	A	9.50338	B	10.447	A	9.57541	B	8.7	0.0067				Up-regulated	Down-regulated	Neutral
LesAffx631761S1_at	ATP-dependent Clp protease proteolytic subunit-related chloroplastic	NA	Molecular chaperone that hydrolyzes ATP and is associated with the chloroplast protein import apparatus. May function as the motor for chloroplast protein translocation, as translocation requires ATP hydrolysis in the stroma. May interact with a ClpP-like protease involved in degradation of denatured proteins in the chloroplast. Involved in the regulation of chlorophyll b biosynthesis through the…	11.4645	A	10.9607	BC	11.2686	AB	10.81	C	5.34	0.0259			TSWV	5	31	21	57
LesAffx694991S1_at	ATP-dependent Clp protease proteolytic subunit-related chloroplastic	NA	Molecular chaperone that hydrolyzes ATP and is associated with the chloroplast protein import apparatus. May function as the motor for chloroplast protein translocation, as translocation requires ATP hydrolysis in the stroma. May interact with a ClpP-like protease involved in degradation of denatured proteins in the chloroplast. Involved in the regulation of chlorophyll b biosynthesis through the…	10.5247	A	9.57977	B	10.6265	A	9.64036	B	13.82	0.0016			Thrips	9	22	26	57
LesAffx89281S1_at	ATP-dependent Clp protease proteolytic subunit-related chloroplastic	NA	Molecular chaperone that hydrolyzes ATP and is associated with the chloroplast protein import apparatus. May function as the motor for chloroplast protein translocation, as translocation requires ATP hydrolysis in the stroma. May interact with a ClpP-like protease involved in degradation of denatured proteins in the chloroplast. Involved in the regulation of chlorophyll b biosynthesis through the…	9.26539	A	8.54562	B	9.2551	A	8.27575	B	7.43	0.0106			TSWV+thrips	6	40	11	57
LesAffx694992S1_at	ATP-dependent Clp protease proteolytic subunit-related chloroplastic-like	NA	Molecular chaperone that hydrolyzes ATP and is associated with the chloroplast protein import apparatus. May function as the motor for chloroplast protein translocation, as translocation requires ATP hydrolysis in the stroma. May interact with a ClpP-like protease involved in degradation of denatured proteins in the chloroplast. Involved in the regulation of chlorophyll b biosynthesis through the…	11.9564	A	11.3206	B	12.0204	A	11.4514	B	6.77	0.0138				Up-regulated	Down-regulated	Neutral
Les35451S1_at	beta-carotene hydroxylase chloroplastic	1.14.15.24	beta-carotene metabolism	10.4976	A	9.53388	AB	8.41266	B	8.67958	B	5.13	0.0286			TSWV	0.0877193	0.54386	0.368421
Les32933S1_at	chaperone chloroplastic	NA	Acts as a calcium sensor involved in the signaling pathway during growth and development and in response to abiotic stresses.	8.62562	B	8.85884	AB	9.06106	A	8.99479	A	5.14	0.02			Thrips	0.157895	0.385965	0.45614
Les2331S1_at	chlorophyll a-b binding chloroplastic	NA	3'-end processing of chloroplast mRNA's.	10.8242	A	10.9126	A	10.3994	B	10.4377	B	6.62	0.0147			TSWV+thrips	0.105263	0.701754	0.192982
Les43452A1_a_at	chlorophyll a-b binding chloroplastic-like	NA	abscisic acid binding	8.90884	AB	8.6051	B	9.3892	A	8.90695	AB	4.81	0.0337
LesAffx677161S1_at	chlorophyll chloroplastic	NA	photosynthesis	9.27262	A	8.45822	B	9.35635	A	8.53417	B	6.18	0.0177
Les31192S1_at	chloroplast stem-loop binding of 41 kDa chloroplastic	NA	participates in chloroplast ribosomal RNA metabolism, probably during the final steps of 23S rRNA maturation.	10.7667	A	10.1488	AB	9.5761	B	9.10518	B	4.39	0.042
LesAffx106941S1_at	DAR GTPase chloroplastic	NA	may function in chloroplast ribosome assembly	8.46043	AB	7.98648	BC	8.7966	A	8.05042	C	6.85	0.0134
Les33221S1_at	magnesium-chelatase subunit chloroplastic	NA	adenosine salvage, nucleotide metabolism	12.2951	BC	12.0952	C	12.7152	A	12.3682	B	10.05	0.0043
Les31751S1_at	magnesium-protoporphyrin IX monomethyl ester [oxidative] chloroplastic	1.14.13.81	photosynthesis	13.3758	A	13.0416	AB	12.7776	B	12.265	C	9.42	0.0053
Les42552S1_at	NAD(P)H-quinone oxidoreductase subunit chloroplastic	NA	shuttles electrons from NAD(P)H:plastoquinone, via FMN and iron-sulfur (Fe-S) centers, to quinones in the photosynthetic chain and possibly in a chloroplast respiratory chain. The immediate electron acceptor for the enzyme in this species is believed to be plastoquinone. Couples the redox reaction to proton translocation, and thus conserves the redox energy in a proton gradient.	9.60855	A	9.16966	AB	8.9302	B	8.75481	B	5.38	0.0254
LesAffx63381S1_at	NAD(P)H-quinone oxidoreductase subunit isoform 1 [Theobroma cacao]	NA	shuttles electrons from NAD(P)H:plastoquinone, via FMN and iron-sulfur (Fe-S) centers, to quinones in the photosynthetic chain and possibly in a chloroplast respiratory chain. The immediate electron acceptor for the enzyme in this species is believed to be plastoquinone. Couples the redox reaction to proton translocation, and thus conserves the redox energy in a proton gradient.	8.40194	B	9.82462	A	9.67955	A	10.3552	A	9.54	0.0051
Les46171S1_at	NADP-dependent glyceraldehyde-3-phosphate dehydrogenase	1.2.1.13	Involved in the photosynthetic reductive pentose phosphate pathway (Calvin-Benson cycle). Catalyzes the reduction of 1,3-diphosphoglycerate by NADPH (By similarity)	11.1225	A	10.6006	A	9.13369	B	8.7364	B	13.94	0.0015
LesAffx383041S1_at	palmitoyl-monogalactosyldiacylglycerol delta-7 chloroplastic	1.14.19.42	Fatty acid desaturase involved in the first desaturation step leading to the formation of hexadeca 7,10,13-trienoic acid (16:3(7Z,10Z,13Z)), the major functional components of thylakoid membranes (PubMed:15579662, PubMed:16666902, PubMed:15240892). Required for chloroplast biogenesis at low temperature	9.32727	A	6.95106	BC	7.72967	B	5.97971	C	8.71	0.0067
Les33141S1_at	peroxisomal (S)-2-hydroxy-acid oxidase GLO1 [Solanum lycopersicum]	1.1.3.15	Photorespiratory enzyme that can exert a strong regulation over photosynthesis, possibly through a feed-back inhibition on Rubisco activase.	13.8893	A	13.6265	B	13.6849	B	13.5369	B	6.34	0.0165
Les6262S1_at	photosynthetic NDH subunit of lumenal location chloroplastic	NA	photosynthesis	10.888	A	10.2467	BC	10.5798	AB	10.0951	C	5.97	0.0194
Les6263S1_at	photosynthetic NDH subunit of lumenal location chloroplastic	NA	photosynthesis	10.2265	A	9.57605	B	9.86608	AB	9.43218	B	6.27	0.017
Les21681S1_at	photosystem I reaction center subunit chloroplastic	NA	photosynthesis	13.5884	A	13.3081	AB	13.0177	B	12.5503	C	11.11	0.0032
LesAffx445651A1_at	phytochrome A-associated F-box	NA	photosynthesis	8.03529	A	8.33655	A	7.47803	B	8.12596	A	5.7	0.0219
LesAffx676542A1_at	PLASTID MOVEMENT IMPAIRED 1-RELATED 1-like [Gossypium hirsutum]	NA	chloroplast relocation	3.91631	B	3.87956	B	4.17633	A	3.83398	B	4.79	0.034
Les27591S1_at	probable chlorophyll(ide) b reductase chloroplastic	1.1.1.294	photosynthesis	10.1301	B	10.9427	A	10.8241	A	11.1073	A	5.89	0.0201
LesAffx645401S1_at	probable plastid-lipid-associated chloroplastic	NA	Probably involved in light/cold stress-related jasmonate (JA) biosynthesis. Contributes to the protection of photosystem II (PSII) against light stress.	11.8909	A	10.8446	B	10.6242	B	9.64951	C	21.4	0.0004
LesAffx671291S1_at	probable plastid-lipid-associated chloroplastic isoform X2	NA	Probably involved in light/cold stress-related jasmonate (JA) biosynthesis. Contributes to the protection of photosystem II (PSII) against light stress.	9.002	A	8.1743	B	8.94349	A	8.12696	B	6.49	0.0155
Les19231S1_at	psbP domain-containing chloroplastic-like	NA	photosynthesis	10.9244	A	9.74545	B	9.07235	C	8.66521	C	44.76	<.0001
LesAffx514021A1_at	pterin-4-alpha-carbinolamine dehydratase isoform X3 [Solanum pennellii]	4.2.1.96	chloroplast functions	8.8092	BC	8.75943	C	9.23792	A	8.93692	B	19.9	0.0005
LesAffx514021S1_at	pterin-4-alpha-carbinolamine dehydratase isoform X3 [Solanum pennellii]	4.2.1.96	chloroplast functions	4.89304	B	4.77486	B	5.27256	A	4.82016	B	5.03	0.0301
LesAffx623051S1_at	rhodanese-like domain-containing chloroplastic	NA	defense, photosynthesis	7.86126	A	7.69695	B	8.4531	A	7.74453	B	9.24	0.0056
LesAffx623052S1_at	rhodanese-like domain-containing chloroplastic	NA	defense, photosynthesis	7.08605	A	6.50565	B	7.47033	A	6.48146	B	15.95	0.001
LesAffx623051S1_at	rhodanese-like domain-containing chloroplastic	NA	abscisic acid binding	9.3766	A	8.58311	B	9.25629	A	8.58954	B	9.24	0.0056
LesAffx701641S1_at	rhodanese-like domain-containing chloroplastic isoform X2	NA	defense, photosynthesis	9.90373	A	8.85184	B	9.81959	A	8.99583	B	10.57	0.0037
LesAffx713491S1_at	ribosomal- -alanine acetyltransferase	2.3.1.266	This enzyme acetylates the N-terminal alanine of ribosomal protein S18.	8.15727	B	8.76542	A	8.10654	B	8.5962	A	8.86	0.0064
Les.4493.1.S1_at	ribulose bisphosphate carboxylase oxygenase activase chloroplastic isoform X2	NA	NA	14.12	A	13.94	B	13.49	C	13.5	C	41.13	<0.0001
Les48681S1_at	ribulose bisphosphate carboxylase oxygenase activase chloroplastic isoform X2	NA	NA	10.9296	A	10.3045	A	7.12223	B	6.52275	B	11.74	0.0027
LesAffx.41316.1.S1_at	ribulose bisphosphate carboxylase oxygenase chloroplastic	NA	NA	8.1	A	7.08	BC	7.08	AB	6.66	C	13.88	0.0015
LesAffx413161S1_at	ribulose bisphosphate carboxylase oxygenase chloroplastic	NA	acetylglucosaminyltransferase activity	8.04791	C	8.64968	A	8.24622	BC	8.51217	AB	5.44	0.0247
Les.3078.1.S1_at	ribulose-phosphate 3- chloroplastic	NA	NA	12.85	A	12.19	BC	12.81	AB	12.12	C	4.12	0.04
Les15011A1_at	senescence regulator [Medicago truncatula]	NA	amino acid metabolism	9.74124	A	9.54587	A	9.15198	B	9.39937	AB	4.53	0.0389
LesAffx58221S1_at	STAY-GREEN chloroplastic	NA	Involved in the disassembling mechanism of the intact light-harvesting complex of photosystem II (LHCII) in the thylakoid membranes. Required to trigger chlorophyll degradation during natural and dark-induced leaf senescence.	10.3545	A	9.57547	B	9.57671	B	9.12068	B	6.71	0.0141
LesAffx666001A1_at	thioredoxin F- chloroplastic-like	NA	stress response	9.13992	A	8.32573	B	8.1872	B	7.78631	B	8.97	0.0061
LesAffx666001S1_at	thioredoxin F- chloroplastic-like	NA	stress response	12.7351	A	12.1008	B	11.8435	BC	11.4889	C	9.4	0.0053
Les43881S1_at	thioredoxin peroxidase 1 [Solanum lycopersicum]	NA	stress response	12.6537	B	12.47	C	12.8415	A	12.5936	BC	12.94	0.002
LesAffx711661S1_at	thioredoxin-like 3- chloroplastic	NA	stress response	11.0864	B	11.0011	B	12.0089	A	11.6507	AB	5.68	0.0221
LesAffx483702S1_at	TIC chloroplastic	NA	protein import into chloroplast stroma	11.0008	A	10.1275	BC	10.6377	AB	9.87414	C	6.37	0.0163
LesAffx695831S1_at	TIC chloroplastic	NA	protein import into chloroplast stroma	8.93659	A	8.22207	B	8.97347	A	8.18854	B	4.46	0.0404

### Sheet: Cell wall
Probe Set ID	Gene title	EC number	Pathway or function	M		TSWV		WFT		TSWV+WFT		F-Value	P-Value
Les49681S1_s_at	probable xyloglucan endotransglucosylase hydrolase 28	2.4.1.207	Catalyzes xyloglucan endohydrolysis (XEH) and/or endotransglycosylation (XET). Cleaves and religates xyloglucan polymers, an essential constituent of the primary cell wall, and thereby participates in cell wall construction of growing tissues.	12.015	A	11.6723	B	11.3575	BC	11.2231	C	11.87	0.0026
LesAffx692961A1_at	probable xyloglucan endotransglucosylase hydrolase 32	2.4.1.207	Catalyzes xyloglucan endohydrolysis (XEH) and/or endotransglycosylation (XET). Cleaves and religates xyloglucan polymers, an essential constituent of the primary cell wall, and thereby participates in cell wall construction of growing tissues.	4.10064	B	3.83603	B	4.73976	A	3.95824	B	4.34	0.043
Les1911S1_at	expansin [Breonia chinensis]	NA	Cell wall biogenesis/degradationUniRule annotation	6.97286	B	8.11375	AB	8.64403	A	8.70685	A	5.03	0.0301
Les58471S1_at	expansin-like B1	NA	Cell wall biogenesis/degradationUniRule annotation	4.11488	C	4.18558	BC	4.83545	AB	5.09721	A	5.44	0.0247
LesAffx696591S1_at	endochitinase EP3-like	NA	chitin metabolism, cell wall remodeling	8.44194	AB	7.55767	B	9.75576	A	9.18168	A	4.42	0.0412			UP	DOWN	NEUTRAL
Les14092S1_at	exocyst complex component 6	NA	Component of the exocyst complex involved in the docking of exocytic vesicles with fusion sites on the plasma membrane during regulated or polarized secretion. Involved in polarized cell growth and organ morphogenesis. During cytokinesis, involved in secretory processes during cell plate initiation, cell plate maturation and formation of new primary cell wall. Participates in polarized pectin del…	9.36468	AB	9.6897	A	9.01834	B	9.51276	A	4.1	0.049		TSWV	7	6	11	24
LesAffx699151S1_at	pectin acetylesterase 7-like [Nicotiana tabacum]	3.1.1.-	Hydrolyzes acetyl esters in homogalacturonan regions of pectin. In type I primary cell wall, galacturonic acid residues of pectin can be acetylated at the O-2 and O-3 positions. Decreasing the degree of acetylation of pectin gels in vitro alters their physical properties.	3.95166	A	3.53728	B	3.60135	B	3.62275	B	7.73	0.0095		WFT	9	3	12	24
Les47541S1_at	pectin acetylesterase 9	3.1.1.-	Hydrolyzes acetyl esters in homogalacturonan regions of pectin. In type I primary cell wall, galacturonic acid residues of pectin can be acetylated at the O-2 and O-3 positions. Decreasing the degree of acetylation of pectin gels in vitro alters their physical properties.	9.98889	B	11.1894	A	11.1313	A	11.3983	A	12.81	0.002		TSWV+WFT	9	5	10	24
Les31221S1_a_at	pectinesterase 3	3.1.1.-	Hydrolyzes acetyl esters in homogalacturonan regions of pectin. In type I primary cell wall, galacturonic acid residues of pectin can be acetylated at the O-2 and O-3 positions. Decreasing the degree of acetylation of pectin gels in vitro alters their physical properties.	4.03226	AB	3.7405	BC	4.13526	A	3.89758	C	8.93	0.0062
LesAffx553101S1_at	trichome birefringence-like 11	NA	Involved in secondary cell wall cellulose deposition. Required for normal stem development (PubMed:20388664). May act as a bridging protein that binds pectin and other cell wall polysaccharides. Probably involved in maintaining esterification of pectins (By similarity). May be involved in the specific O-acetylation of cell wall polymers (By similarity).	7.10978	B	7.6537	A	7.79766	A	7.83715	A	8.52	0.0071			Up-regulated	Down-regulated	Neutral
Les15461A1_at	trichome birefringence-like 43	NA	Involved in secondary cell wall cellulose deposition. Required for normal stem development (PubMed:20388664). May act as a bridging protein that binds pectin and other cell wall polysaccharides. Probably involved in maintaining esterification of pectins (By similarity). May be involved in the specific O-acetylation of cell wall polymers (By similarity).	4.32543	AB	3.81375	B	4.80459	A	3.85553	B	7.09	0.0121		TSWV	0.291667	0.25	0.458333
LesAffx704071S1_at	non-specific lipid transfer GPI-anchored 1	NA	Lipid transfer protein that, together with LTPG2, binds to lipids and functions as a component of the cuticular lipid export machinery that performs extensive export of intracellular lipids (e.g. C29 alkane) from epidermal cells to the surface to build the cuticular wax layer and silique walls.	9.83871	A	8.91622	AB	10.206	A	9.46524	B	5.54	0.0236		WFT	0.375	0.125	0.5
LesAffx419661S1_at	non-specific lipid transfer GPI-anchored 2-like	NA	Lipid transfer protein that, together with LTPG2, binds to lipids and functions as a component of the cuticular lipid export machinery that performs extensive export of intracellular lipids (e.g. C29 alkane) from epidermal cells to the surface to build the cuticular wax layer and silique walls.	4.28301	B	3.9566	B	5.05068	A	5.06177	A	5.93	0.0198		TSWV+WFT	0.375	0.208333	0.416667
Les13891S1_at	non-specific lipid-transfer 2-like	NA	Lipid transfer protein that, together with LTPG2, binds to lipids and functions as a component of the cuticular lipid export machinery that performs extensive export of intracellular lipids (e.g. C29 alkane) from epidermal cells to the surface to build the cuticular wax layer and silique walls.	10.81	B	11.0796	B	11.9527	A	11.8354	A	7.02	0.0125
Les43331S1_at	non-specific lipid-transfer 2-like	NA	Lipid transfer protein that, together with LTPG2, binds to lipids and functions as a component of the cuticular lipid export machinery that performs extensive export of intracellular lipids (e.g. C29 alkane) from epidermal cells to the surface to build the cuticular wax layer and silique walls.	11.6847	B	10.4972	C	13.0837	A	12.5201	AB	10.31	0.004
Les45891S1_at	non-specific lipid-transfer 2-like	NA	Lipid transfer protein that, together with LTPG2, binds to lipids and functions as a component of the cuticular lipid export machinery that performs extensive export of intracellular lipids (e.g. C29 alkane) from epidermal cells to the surface to build the cuticular wax layer and silique walls.	12.119	B	13.3588	A	12.5939	AB	13.4166	A	5.89	0.0201
LesAffx375651S1_at	non-specific lipid-transfer A-like	NA	Lipid transfer protein that, together with LTPG2, binds to lipids and functions as a component of the cuticular lipid export machinery that performs extensive export of intracellular lipids (e.g. C29 alkane) from epidermal cells to the surface to build the cuticular wax layer and silique walls.	4.42007	A	4.00151	C	4.23731	B	4.35102	AB	16.58	0.0009
Les28261S1_at	probable galacturonosyltransferase 6	2.4.1.-	pectin biosynthesis	8.15582	BC	8.59055	A	7.90792	C	8.51066	AB	6.6	0.0148
Les40471S1_at	Plant invertase pectin methylesterase inhibitor [Theobroma cacao]	3.1.1.11	pectin degradation	7.19897	BC	8.59155	A	6.8027	C	8.48383	AB	4.79	0.0339
LesAffx707591S1_at	probable pectate lyase 4	4.2.2.2	pectin degradation	7.81232	A	7.44877	B	7.8929	A	7.61017	AB	5.29	0.0266
LesAffx12762S1_at	probable pectate lyase 8	4.2.2.2	pectin degradation	8.01358	AB	6.65628	C	8.29626	A	6.91002	BC	4.14	0.0479
Les36631S1_at	probable pectate lyase P18	4.2.2.2	pectin degradation	6.4033	B	7.99492	A	8.49933	A	8.44775	A	12.19	0.0024
LesAffx104972S1_at	probable pectinesterase pectinesterase inhibitor 34	4.2.2.2	pectin degradation	5.51451	A	5.04314	AB	5.19664	AB	4.55905	B	4.12	0.0485
Les52251S1_at	endoglucanase 12	3.2.1.4	cellulose degradation	4.57259	B	6.93224	A	4.81794	B	7.16741	A	39.66	<.0001

### Sheet: Protein metabolism
Probe Set ID	Gene title	EC number	Pathway or function	M		TSWV		WFT		TSWV+WFT		F-Value	P-Value
Les22942A1_at	BOI-related E3 ubiquitin- ligase 1-like	2.3.2.27	proteasomal ubiquitin-dependent pathway	10.2921	C	11.9089	A	11.186	B	11.8528	A	52.94	<0.0001
LesAffx310221A1_at	aspartic proteinase nepenthesin-1	3.4.23.12	protein degradation	11.0138	A	9.81675	B	10.3292	AB	9.26802	B	4.38	0.0421
LesAffx310221S1_at	aspartic proteinase nepenthesin-1	3.4.23.12	protein degradation	6.90761	A	5.31134	B	5.95374	B	5.17788	B	9.64	0.0049
LesAffx568201S1_at	aspartic proteinase nepenthesin-1	3.4.23.12	protein degradation	5.54169	AB	5.12038	B	5.89214	AB	5.43249	B	5.94	0.0196
LesAffx682491S1_at	proteasome assembly chaperone 2	NA	protein degradation	6.28849	B	7.04138	A	6.08902	B	6.6439	AB	5.14	0.0286
Les50251S1_at	proteasome subunit alpha type-2-B [Arabidopsis thaliana]	NA	protein degradation	8.44852	B	9.53211	A	8.56566	B	9.1945	AB	4.19	0.0468
LesAffx204291S1_at	proteasome subunit alpha type-4	NA	protein degradation	10.1204	B	10.637	A	10.1406	B	10.5326	A	10.58	0.0037
Les55961S1_at	proteasome subunit alpha type-5-like	NA	protein degradation	9.80694	B	10.3059	A	9.96529	AB	10.2969	A	4.3	0.044			UP	DOWN NEUTRAL
Les55801S1_at	proteasome subunit beta type-7-A	NA	protein degradation	8.16276	B	8.93098	A	8.90846	A	8.80691	A	5.43	0.02		TSWV	31	12	5	48
Les53941S1_at	BTB POZ and MATH domain-containing 2-like [Nicotiana tabacum]	NA	protein ubiquitination	10.4003	C	10.6754	AB	10.4706	BC	10.7393	A	4.86	0.0329		WFT	3	2	43	48
Les57101S1_at	BTB POZ domain-containing At1g21780	NA	protein ubiquitination	9.80705	C	10.4049	AB	10.1673	BC	10.5723	A	8.07	0.0084		TSWV+WFT	34	9	5	48
LesAffx529601S1_at	BTB POZ domain-containing At2g24240	NA	protein ubiquitination	7.07365	C	8.69028	A	7.11348	BC	8.46389	AB	4.33	0.0433
LesAffx602581S1_at	BTB POZ domain-containing At5g41330-like	NA	protein ubiquitination	4.40838	B	4.79805	A	4.29953	B	4.98036	A	9.2	0.0057			Up-regulated	Down-regulated	Neutral
LesAffx115242S1_at	DDB1- and CUL4-associated factor homolog 1	NA	protein ubiquitination	6.84022	B	7.44217	A	6.97393	B	7.43203	A	5.62	0.022		TSWV	0.645833	0.25	0.104167
LesAffx575531A1_at	E3 ubiquitin ligase BIG BROTHER-related	2.3.2.27	protein ubiquitination	4.81649	A	4.47096	B	4.74291	A	4.48867	B	7.1	0.0121		WFT	0.0625	0.0416667	0.895833
LesAffx650801A1_at	E3 ubiquitin- ligase KEG-like [Gossypium raimondii]	2.3.2.27	protein ubiquitination	9.39745	B	9.59994	AB	9.93759	A	9.79439	A	4.18	0.047		TSWV+WFT	0.708333	0.1875	0.104167
Les23481S1_at	E3 ubiquitin- ligase ORTHRUS 2	2.3.2.27	protein ubiquitination	9.33952	B	10.3628	A	9.28822	B	10.3582	A	17.99	0.0006
LesAffx582281A1_at	E3 ubiquitin- ligase RHF1A-like	2.3.2.27	protein ubiquitination	7.78042	B	8.62902	A	7.91428	B	8.58902	A	8.16	0.0081
LesAffx708551S1_at	E3 ubiquitin- ligase RING1-like	2.3.2.27	protein ubiquitination	8.5634	AB	9.06582	A	8.26938	B	9.11096	A	5.8	0.021
Les13211S1_at	E3 ubiquitin- ligase RLIM isoform X1 [Citrus sinensis]	2.3.2.27	protein ubiquitination	8.74835	B	9.66249	A	9.0855	AB	9.71691	A	5.58	0.0232
Les47121S1_at	E3 ubiquitin- ligase RLIM-like [Nicotiana tabacum]	2.3.2.27	protein ubiquitination	8.96991	BC	9.4991	AB	8.83887	C	9.75074	A	5.12	0.0288
LesAffx12221S1_at	E3 ubiquitin- ligase RNF170-like	2.3.2.27	protein ubiquitination	6.28525	B	6.9772	A	6.47802	B	7.02499	A	7.65	0.0098
Les38241S1_at	E3 ubiquitin- ligase RNF182 [Solanum tuberosum]	2.3.2.27	protein ubiquitination	4.64088	A	4.03704	B	4.65103	A	4.08991	B	6.89	0.0131
LesAffx521452S1_at	E3 ubiquitin- ligase RNF25 isoform X2	2.3.2.27	protein ubiquitination	7.47354	A	6.87402	B	7.5283	A	7.04038	B	6.16	0.0178
Les50271S1_at	E3 ubiquitin- ligase RNF8-like	2.3.2.27	protein ubiquitination	9.82459	C	10.8165	A	10.12	BC	10.6501	AB	4.96	0.0311
Les52361S1_at	E3 ubiquitin- ligase SINA-like 6	2.3.2.27	protein ubiquitination	8.00638	B	8.53584	A	8.31411	AB	8.56309	A	4.51	0.0392
Les49941S1_at	E3 ubiquitin- ligase SINAT5-like	2.3.2.27	protein ubiquitination	8.17633	B	8.85335	A	8.63375	AB	8.9329	A	4.74	0.0349
LesAffx653861S1_at	E3 UFM1- ligase 1 homolog	2.3.2.27	protein ubiquitination	6.76898	B	7.47946	A	7.00099	AB	7.4079	A	4.18	0.0469
LesAffx638331S1_at	probable E3 ubiquitin- ligase BAH1-like	2.3.2.27	protein ubiquitination	3.75539	A	3.85647	A	3.49628	B	3.78111	A	7.78	0.0093
Les46291S1_at	probable E3 ubiquitin ligase complex SCF subunit sconB	2.3.2.27	protein ubiquitination	7.68954	B	8.48992	A	7.71111	B	8.2773	A	6.65	0.0145
Les46711S1_at	probable E3 ubiquitin- ligase HIP1 isoform X1 [Solanum lycopersicum]	2.3.2.27	protein ubiquitination	9.53019	BC	9.68998	AB	9.35832	C	9.80534	A	6.46	0.0157
Les52141S1_at	probable E3 ubiquitin- ligase MARCH10	2.3.2.27	protein ubiquitination	8.18291	B	8.81985	A	8.6704	AB	9.18172	A	5.2	0.0277
LesAffx228122S1_at	probable E3 ubiquitin- ligase RNF217	2.3.2.27	protein ubiquitination	9.96635	B	12.2273	A	8.72257	B	12.4519	A	8.02	0.0085
LesAffx306831S1_at	probable E3 ubiquitin- ligase RNF217	2.3.2.27	protein ubiquitination	9.42386	B	10.9184	A	8.77899	B	10.9276	A	6.08	0.0185
LesAffx306832S1_at	probable E3 ubiquitin- ligase RNF217	2.3.2.27	protein ubiquitination	9.66855	B	11.6876	A	8.93135	B	11.6075	A	7.2	0.0116
Les45751S1_at	tubby-like F-box 3	NA	protein ubiquitination	9.76288	B	10.4107	A	9.66127	B	10.2086	A	12.35	0.0023
LesAffx715581S1_at	tubby-like F-box 8	NA	protein ubiquitination	9.55745	B	10.1273	A	9.45721	B	10.084	A	7.44	0.0106
Les45511S1_at	26S proteasome non-ATPase regulatory subunit 14 homolog	NA	ubiquitin/26S proteasome-mediated proteolysis	10.5984	B	10.9478	A	10.4863	B	10.853	A	7.64	0.0098
LesAffx597561S1_at	26S proteasome non-ATPase regulatory subunit 9	NA	ubiquitin/26S proteasome-mediated proteolysis	7.73068	B	8.52385	A	7.79885	B	8.44791	A	6.71	0.0142
LesAffx161021S1_at	AAA-ATPase At3g28510-like	NA	ATP-binding	6.61669	BC	8.15269	AB	6.11174	C	8.5131	A	4.59	0.0376
Les.2714.1.S1_at	40S ribosomal S16-like [Nicotiana tabacum]	NA	ribosomal small subunit biosynthesis	11.74	B	12.09	A	11.73	B	11.96	AB	4.12	0.04
Les.4014.2.S1_at	40S ribosomal S7-like [Nicotiana tabacum]	NA	ribosomal small subunit biosynthesis	8.04	A	7.29	C	7.9	AB	7.36	BC	4.81	0.03
Les.2598.2.S1_at	40S ribosomal S9-2 [Solanum lycopersicum]	NA	ribosomal small subunit biosynthesis	8.3	A	7.79	B	8.11	AB	7.83	B	4.92	0.03
Les.3007.1.S1_at	50S ribosomal chloroplastic	NA	translation	10.87	A	9.43	B	10.6	A	9.55	B	8.18	0.008
LesAffx.9508.1.S1_at	50S ribosomal chloroplastic	NA	translation	12.41	A	11.89	BC	12.23	AB	11.83	C	6.2	0.01
LesAffx.67678.1.A1_at	50S ribosomal L25	NA	translation	4.89	A	4.33	B	4.49	AB	4.32	B	4.24	0.04
Les.1885.1.S1_at	50S ribosomal L27-like [Nicotiana tabacum]	NA	translation	8.53	A	8.26	B	8.69	A	8.43	AB	5.03	0.03
Les.3027.1.S1_at	60S ribosomal mitochondrial	NA	translation	8.94	B	9.53	A	9.03	B	9.53	A	7.54	0.01
