## Supplemental Table 8 for "Tomato spotted wilt virus benefits its thrips vector by modulating metabolic and plant defense pathways in tomato"

### Sheet: nodes_communities
com_one
	X1
1	Les.112.1.S1_at
2	Les.1298.1.S1_at
3	Les.147.1.S1_at
4	Les.163.1.S1_at
5	Les.1832.1.A1_at
6	Les.191.1.S1_at
7	Les.1923.1.S1_at
8	Les.2024.2.S1_at
9	Les.2168.1.S1_at
10	Les.233.1.S1_at
11	Les.2415.1.S1_at
12	Les.2933.1.S1_at
13	Les.3016.1.S1_at
14	Les.3045.1.S1_at
15	Les.3054.1.S1_at
16	Les.3119.2.S1_at
17	Les.3174.1.S1_at
18	Les.3175.1.S1_at
19	Les.3180.1.S1_at
20	Les.3180.2.S1_at
21	Les.3242.2.S1_at
22	Les.3242.3.S1_at
23	Les.3297.1.S1_at
24	Les.3322.1.S1_at
25	Les.3322.2.S1_at
26	Les.3545.1.S1_at
27	Les.3668.1.S1_at
28	Les.3827.1.S1_at
29	Les.3967.1.S1_at
30	Les.3996.1.S1_at
31	Les.4031.1.A1_at
32	Les.4083.1.S1_at
33	Les.4255.2.S1_at
34	Les.4258.3.S1_at
35	Les.4275.1.S1_at
36	Les.4345.2.A1_a_at
37	Les.4345.3.S1_x_at
38	Les.4356.2.S1_at
39	Les.4356.3.S1_at
40	Les.4492.3.S1_at
41	Les.4493.1.S1_at
42	Les.4617.1.S1_at
43	Les.4820.1.S1_x_at
44	Les.4868.1.S1_at
45	Les.4941.1.S1_at
46	Les.4968.1.S1_s_at
47	Les.5302.1.S1_at
48	Les.5562.1.S1_at
49	Les.5835.1.S1_at
50	Les.5847.1.S1_at
51	Les.5947.1.S1_at
52	LesAffx.21904.1.S1_at
53	LesAffx.27440.1.S1_at
54	LesAffx.41330.1.A1_at
55	LesAffx.41330.2.S1_at
56	LesAffx.44987.1.S1_at
57	LesAffx.55097.1.S1_at
58	LesAffx.55216.1.S1_at
59	LesAffx.55310.1.S1_at
60	LesAffx.64540.1.S1_at
61	LesAffx.66600.1.A1_at
62	LesAffx.66600.1.S1_at
__________________________________________________
com_two
	X2
1	Les.137.1.S1_at
2	Les.1863.1.S1_at
3	Les.212.1.S1_at
4	Les.22.1.S1_at
5	Les.222.1.S1_at
6	Les.24.1.S1_at
7	Les.2598.2.S1_at
8	Les.2653.1.S1_at
9	Les.2714.1.S1_at
10	Les.275.3.S1_at
11	Les.2765.3.S1_at
12	Les.2876.1.A1_at
13	Les.2999.1.S1_at
14	Les.3007.1.S1_at
15	Les.3007.2.S1_at
16	Les.3027.1.S1_at
17	Les.3078.1.S1_at
18	Les.3153.1.S1_at
19	Les.3261.1.A1_at
20	Les.3293.1.S1_at
21	Les.3293.2.S1_at
22	Les.3293.3.S1_at
23	Les.3971.2.A1_at
24	Les.4014.2.S1_at
25	Les.435.1.S1_at
26	Les.441.1.S1_s_at
27	Les.4504.2.S1_at
28	Les.4542.1.S1_at
29	Les.4629.1.S1_at
30	Les.4996.1.S1_at
31	Les.5025.1.S1_at
32	Les.5225.1.S1_at
33	Les.5239.1.S1_at
34	Les.5322.1.S1_at
35	Les.5383.1.S1_at
36	Les.5596.1.S1_at
37	Les.5690.1.S1_at
38	Les.5925.1.S1_at
39	Les.738.1.S1_at
40	LesAffx.10095.1.S1_at
41	LesAffx.10313.1.A1_at
42	LesAffx.16102.1.S1_at
43	LesAffx.1861.4.S1_at
44	LesAffx.20429.1.S1_at
45	LesAffx.22290.1.S1_at
46	LesAffx.25313.1.S1_at
47	LesAffx.33200.1.S1_at
48	LesAffx.41062.1.S1_s_at
49	LesAffx.42797.1.S1_at
50	LesAffx.43941.1.S1_at
51	LesAffx.47696.1.S1_at
52	LesAffx.51081.2.S1_at
53	LesAffx.55921.1.S1_at
54	LesAffx.56.14.A1_at
55	LesAffx.59756.1.S1_at
56	LesAffx.62025.1.S1_at
57	LesAffx.62705.1.S1_at
58	LesAffx.63176.1.S1_at
59	LesAffx.63705.2.S1_at
60	LesAffx.65308.2.S1_at
61	LesAffx.65441.1.S1_at
62	LesAffx.66814.1.S1_at
63	LesAffx.67129.1.S1_at
64	LesAffx.67716.1.S1_at
65	LesAffx.68047.1.S1_at
66	LesAffx.68730.1.S1_at
67	LesAffx.68730.2.S1_at
68	LesAffx.69499.1.S1_at
69	LesAffx.69583.1.S1_at
70	LesAffx.70164.1.S1_at
71	LesAffx.70733.1.S1_at
72	LesAffx.8928.1.S1_at
73	LesAffx.9508.1.S1_at
__________________________________________________
com_three
	X3
1	Les.1514.1.S1_at
2	Les.251.1.S1_at
3	Les.2759.1.S1_at
4	Les.2884.1.S1_at
5	Les.2910.1.S1_at
6	Les.2986.1.S1_at
7	Les.3060.1.S1_at
8	Les.3195.2.S1_at
9	Les.3369.2.S1_at
10	Les.3369.3.S1_at
11	Les.3487.1.S1_at
12	Les.3510.1.S1_at
13	Les.3564.1.A1_a_at
14	Les.3564.1.A1_at
15	Les.3660.1.S1_at
16	Les.4097.1.A1_at
17	Les.4097.1.S1_at
18	Les.4490.1.S1_at
19	Les.4596.1.S1_at
20	Les.463.1.S1_at
21	Les.4849.1.S1_at
22	Les.4893.1.S1_at
23	Les.5214.1.S1_at
24	Les.5580.1.S1_at
25	Les.626.2.S1_at
26	Les.626.3.S1_at
27	Les.750.1.S1_at
28	LesAffx.10497.2.S1_at
29	LesAffx.38304.1.S1_at
30	LesAffx.40013.1.S1_at
31	LesAffx.41316.1.S1_at
32	LesAffx.53586.1.S1_at
33	LesAffx.5822.1.S1_at
34	LesAffx.59592.1.S1_at
35	LesAffx.60435.1.S1_at
36	LesAffx.66223.1.S1_at
37	LesAffx.67678.1.A1_at
38	LesAffx.68152.1.S1_at
39	LesAffx.69325.1.S1_at
40	LesAffx.71003.1.S1_at
41	LesAffx.71035.1.S1_at
__________________________________________________
com_four
	X4
1	Les.1501.1.A1_at
2	Les.1675.1.S1_at
3	Les.1936.1.S1_at
4	Les.2024.1.A1_at
5	Les.26.1.S1_at
6	Les.307.1.S1_at
7	Les.3160.2.S1_at
8	Les.3621.1.S1_at
9	Les.3974.1.A1_at
10	Les.4299.1.S1_at
11	Les.4468.2.S1_at
12	Les.4528.1.S1_at
13	Les.513.1.S1_at
14	Les.84.1.S1_at
15	LesAffx.3698.3.S1_at
16	LesAffx.51402.1.A1_at
17	LesAffx.53053.1.S1_at
18	LesAffx.63776.1.S1_at
19	LesAffx.69659.1.S1_at
20	LesAffx.71166.1.S1_at
__________________________________________________
com_five
	X5
1	Les.1509.1.S1_at
2	Les.1546.1.A1_at
3	Les.167.1.S1_at
4	Les.1885.1.S1_at
5	Les.2265.1.S1_at
6	Les.236.1.S1_at
7	Les.2477.1.S1_at
8	Les.2480.1.A1_at
9	Les.2480.2.S1_at
10	Les.2518.2.S1_at
11	Les.2518.3.S1_at
12	Les.2637.1.S1_at
13	Les.2679.1.S1_at
14	Les.3043.1.S1_at
15	Les.3146.1.S1_at
16	Les.3194.1.S1_at
17	Les.3222.2.S1_at
18	Les.3285.1.S1_at
19	Les.3297.2.S1_at
20	Les.3615.1.S1_at
21	Les.392.1.S1_at
22	Les.4263.1.S1_at
23	Les.43.1.S1_at
24	Les.4542.1.A1_at
25	Les.4551.1.S1_at
26	Les.4671.1.S1_at
27	Les.4683.1.A1_at
28	Les.4750.1.S1_at
29	Les.4800.1.S1_at
30	Les.4804.1.S1_at
31	Les.4829.1.S1_at
32	Les.5040.1.S1_at
33	Les.507.1.S1_at
34	Les.5081.1.S1_at
35	Les.5208.1.S1_at
36	Les.5866.1.S1_at
37	Les.5940.1.S1_at
38	LesAffx.10694.1.S1_at
39	LesAffx.10955.1.S1_at
40	LesAffx.10955.3.S1_at
41	LesAffx.1861.2.S1_at
42	LesAffx.22483.1.S1_at
43	LesAffx.22812.2.S1_at
44	LesAffx.2454.1.S1_at
45	LesAffx.28368.1.S1_at
46	LesAffx.28368.2.S1_at
47	LesAffx.30683.1.S1_at
48	LesAffx.30683.2.S1_at
49	LesAffx.33459.1.S1_at
50	LesAffx.38388.1.S1_at
51	LesAffx.38438.1.S1_at
52	LesAffx.44604.1.S1_at
53	LesAffx.51402.1.S1_at
54	LesAffx.61184.1.S1_at
55	LesAffx.61430.1.S1_at
56	LesAffx.62305.1.S1_at
57	LesAffx.62305.2.S1_at
58	LesAffx.63333.1.S1_at
59	LesAffx.63705.1.S1_at
60	LesAffx.63833.1.S1_at
61	LesAffx.66361.1.S1_at
62	LesAffx.68249.1.S1_at
63	LesAffx.69296.1.A1_at
64	LesAffx.69499.2.S1_at
65	LesAffx.71515.1.S1_at
__________________________________________________

### Sheet: annotated_nodes_communities
com_one	Probeset ID	gene	pathway label
Cyan	X1
1	Les.112.1.S1_at	Zeaxanthin epoxidase, chloroplastic	Photosynthesis
2	Les.1298.1.S1_at	Aux IAA; auxin-responsive protein IAA9	AUX
3	Les.147.1.S1_at	chlorophyll a-b binding binding protein 5 chloroplastic	Photosynthesis
4	Les.163.1.S1_at	ubiquitin-conjugating enzyme E2 27	Prot Metab
5	Les.1832.1.A1_at	ubiquitin-conjugating enzyme E2 27	Prot Metab
6	Les.191.1.S1_at	expansin [Breonia chinensis]	Cell Wall
7	Les.1923.1.S1_at	psbP domain-containing protein 4, chloroplastic	Photosynthesis
8	Les.2024.2.S1_at	fructose-1,6-bisphosphatase, chloroplastic	Photosynthesis
9	Les.2168.1.S1_at	photosystem I reaction center subunit chloroplastic	Photosynthesis
10	Les.233.1.S1_at	chlorophyll a-b binding protein 4, chloroplastic	Photosynthesis
11	Les.2415.1.S1_at	omega-6 fatty acid desaturase chloroplastic	Photosynthesis
12	Les.2933.1.S1_at	glyceraldehyde-3-phosphate dehydrogenase chloroplastic	Photosynthesis
13	Les.3016.1.S1_at	chlorophyll a-b binding protein chloroplastic-like	Photosynthesis
14	Les.3045.1.S1_at	5 -adenylylsulfate reductase chloroplastic-like	Photosynthesis
15	Les.3054.1.S1_at	chlorophyll a-b binding protein chloroplastic	Photosynthesis
16	Les.3119.2.S1_at	Chloroplast stem-loop binding protein of 41 kDa b, chloroplastic	Photosynthesis
17	Les.3174.1.S1_at	fructose-bisphosphate aldolase chloroplastic-like	Photosynthesis
18	Les.3175.1.S1_at	magnesium-protoporphyrin IX monomethyl ester [oxidative] chloroplastic	Photosynthesis
19	Les.3180.1.S1_at	calcium sensing receptor, chloroplastic	Photosynthesis
20	Les.3180.2.S1_at	calcium sensing receptor, chloroplastic	Photosynthesis
21	Les.3242.2.S1_at	glyceraldehyde-3-phosphate dehydrogenase chloroplastic	Photosynthesis
22	Les.3242.3.S1_at	Glyceraldehyde-3-phosphate dehydrogenase chloroplastic	Photosynthesis
23	Les.3297.1.S1_at	chloroplast chlorophyll a b binding protein partial [Helianthus annuus]	Photosynthesis
24	Les.3322.1.S1_at	magnesium-chelatase subunit chloroplastic	Photosynthesis
25	Les.3322.2.S1_at	magnesium-chelatase subunit chloroplastic	Photosynthesis
26	Les.3545.1.S1_at	beta-carotene hydroxylase chloroplastic	Photosynthesis
27	Les.3668.1.S1_at	lipoxygenase [Solanum tuberosum]	JA
28	Les.3827.1.S1_at	abscisic-aldehyde oxidase-like	ABA
29	Les.3967.1.S1_at	omega-3 fatty acid chloroplastic-like	Photosynthesis
30	Les.3996.1.S1_at	cytochrome c oxidase subunit mitochondrial	Defense
31	Les.4031.1.A1_at	proton-coupled amino acid transporter 3-like	Prot Metab
32	Les.4083.1.S1_at	chlorophyll a-b binding protein chloroplastic	Photosynthesis
33	Les.4255.2.S1_at	NAD(P)H-quinone oxidoreductase subunit chloroplastic	Photosynthesis
34	Les.4258.3.S1_at	uncharacterized aarF domain-containing kinase chloroplastic-like isoform X1 [Populus euphratica]	Photosynthesis
35	Les.4275.1.S1_at	fructose-bisphosphate aldolase chloroplastic-like	Photosynthesis
36	Les.4345.2.A1_a_at	chlorophyll a-b binding protein chloroplastic-like	Photosynthesis
37	Les.4345.3.S1_x_at	chlorophyll a-b binding protein chloroplastic-like	Photosynthesis
38	Les.4356.2.S1_at	pyruvate, phosphate dikinase, chloroplastic	Photosynthesis
39	Les.4356.3.S1_at	pyruvate, phosphate dikinase, chloroplastic	Photosynthesis
40	Les.4492.3.S1_at	chlorophyll a-b binding protein CP24 chloroplastic	Photosynthesis
41	Les.4493.1.S1_at	ribulose bisphosphate carboxylase oxygenase activase chloroplastic isoform X2	Photosynthesis
42	Les.4617.1.S1_at	NADP-dependent glyceraldehyde-3-phosphate dehydrogenase	Photosynthesis
43	Les.4820.1.S1_x_at	multicystatin	JA
44	Les.4868.1.S1_at	ribulose bisphosphate carboxylase oxygenase activase chloroplastic isoform X2	Photosynthesis
45	Les.4941.1.S1_at	PGR5 chloroplastic	Photosynthesis
46	Les.4968.1.S1_s_at	probable xyloglucan endotransglucosylase hydrolase 28	Cell Wall
47	Les.5302.1.S1_at	cullin-1-like [Erythranthe guttata]	JA,AUX
48	Les.5562.1.S1_at	2-methyl-6-phytyl-1,4-hydroquinone methyltransferase, chloroplastic	Photosynthesis
49	Les.5835.1.S1_at	chromophore lyase chloroplastic isoform X1	Photosynthesis
50	Les.5847.1.S1_at	expansin-like B1	Cell Wall
51	Les.5947.1.S1_at	sodium pyruvate cotransporter chloroplastic	Photosynthesis
52	LesAffx.21904.1.S1_at	chlorophyllide a chloroplastic-like	Photosynthesis
53	LesAffx.27440.1.S1_at	serine/threonine-protein kinase STN7, chloroplastic	Photosynthesis
54	LesAffx.41330.1.A1_at	serine threonine- kinase chloroplastic	Photosynthesis
55	LesAffx.41330.2.S1_at	indole-3-glycerol phosphate chloroplastic	Photosynthesis
56	LesAffx.44987.1.S1_at	indole-3-glycerol phosphate chloroplastic-like	Photosynthesis
57	LesAffx.55097.1.S1_at	phosphatase 2C and cyclic nucleotide-binding kinase domain-containing isoform X1 [Sesamum indicum]	ABA
58	LesAffx.55216.1.S1_at	auxin transporter 3	AUX
59	LesAffx.55310.1.S1_at	trichome birefringence-like 11	Cell Wall
60	LesAffx.64540.1.S1_at	probable plastid-lipid-associated protein 8, chloroplastic	JA
61	LesAffx.66600.1.A1_at	thioredoxin F- chloroplastic-like	Photosynthesis
62	LesAffx.66600.1.S1_at	thioredoxin F- chloroplastic-like	Photosynthesis
__________________________________________________
com_two	Probeset ID	gene	pathway label
Pink	X2
1	Les.137.1.S1_at	chorismate mutase 2	SA
2	Les.1863.1.S1_at	adenylate kinase, chloroplastic isoform X1	Photosynthesis
3	Les.212.1.S1_at	early light-induced chloroplastic-like copper chaperone for superoxide dismutase isoform 2	Photosynthesis
4	Les.22.1.S1_at	12-oxophytodienoate reductase 1	JA
5	Les.222.1.S1_at	Argonaute1B	Defense
6	Les.24.1.S1_at	alpha-galactosidase	Cell Wall
7	Les.2598.2.S1_at	40S ribosomal S9-2 [Solanum lycopersicum]	Prot Metab
8	Les.2653.1.S1_at	gamma carbonic anhydrase-like mitochondrial	Defense
9	Les.2714.1.S1_at	40S ribosomal S16-like [Nicotiana tabacum]	Prot Metab
10	Les.275.3.S1_at	cytochrome P450 71A4-like	Defense
11	Les.2765.3.S1_at	hypersensitive-induced reaction 1 protein	Defense
12	Les.2876.1.A1_at	proteasome subunit beta type-7-A	Prot Metab
13	Les.2999.1.S1_at	thylakoid-bound ascorbate peroxidase	Photosynthesis
14	Les.3007.1.S1_at	50S ribosomal protein chloroplastic	Photosynthesis
15	Les.3007.2.S1_at	50S ribosomal protein chloroplastic	Photosynthesis
16	Les.3027.1.S1_at	60S ribosomal protein mitochondrial	Prot Metab
17	Les.3078.1.S1_at	ribulose-phosphate 3-epimerase, chloroplastic	Photosynthesis
18	Les.3153.1.S1_at	ferredoxin-thioredoxin reductase catalytic chloroplastic	Photosynthesis
19	Les.3261.1.A1_at	probable amino-acid acetyltransferase chloroplastic	Photosynthesis
20	Les.3293.1.S1_at	ATP-dependent Clp protease ATP-binding subunit homolog chloroplastic	Prot Metab
21	Les.3293.2.S1_at	chaperone protein ClpC, chloroplastic	Photosynthesis
22	Les.3293.3.S1_at	chaperone protein ClpC1, chloroplastic-like	Photosynthesis
23	Les.3971.2.A1_at	RUB1 conjugating enzyme 1 isoform 1 [Theobroma cacao]	Photosynthesis
24	Les.4014.2.S1_at	40S ribosomal protein S7-like [Nicotiana tabacum]	Prot Metab
25	Les.435.1.S1_at	acidic endochitinase-like	Cell Wall
26	Les.441.1.S1_s_at	delta(12)-fatty-acid desaturase FAD2-like	JA
27	Les.4504.2.S1_at	inner membrane protein PPF-1, chloroplastic isoform X2	Photosynthesis
28	Les.4542.1.S1_at	signal recognition particle 54 kDa chloroplastic	Photosynthesis
29	Les.4629.1.S1_at	probable E3 ubiquitin ligase complex SCF subunit sconB	Prot Metab
30	Les.4996.1.S1_at	abscisic acid receptor PYR1-like	ABA
31	Les.5025.1.S1_at	proteasome subunit alpha type-2-B [Arabidopsis thaliana]	Prot Metab
32	Les.5225.1.S1_at	endoglucanase 12	SA,Cell Wall
33	Les.5239.1.S1_at	dihydrolipoyl dehydrogenase chloroplastic-like	Photosynthesis
34	Les.5322.1.S1_at	protein kinase 1b, chloroplastic	Photosynthesis
35	Les.5383.1.S1_at	glutamate--tRNA ligase, chloroplastic/mitochondrial isoform X2	Photosynthesis
36	Les.5596.1.S1_at	proteasome subunit alpha type-5-like	Prot Metab
37	Les.5690.1.S1_at	soluble inorganic pyrophosphatase chloroplastic-like	Photosynthesis
38	Les.5925.1.S1_at	regulatory NPR3-like [Nicotiana tabacum]	SA
39	Les.738.1.S1_at	kinase chloroplastic-like	Photosynthesis
40	LesAffx.10095.1.S1_at	dihydrolipoyllysine-residue acetyltransferase component 4 of pyruvate dehydrogenase chloroplastic	Photosynthesis
41	LesAffx.10313.1.A1_at	probable serine threonine- kinase chloroplastic	Photosynthesis
42	LesAffx.16102.1.S1_at	AAA-ATPase At3g28510-like	Prot Metab
43	LesAffx.1861.4.S1_at	1-aminocyclopropane-1-carboxylate oxidase homolog 1-like	ET
44	LesAffx.20429.1.S1_at	proteasome subunit alpha type-4	Prot Metab
45	LesAffx.22290.1.S1_at	CHAPERONE-LIKE PROTEIN OF POR1, chloroplastic	Photosynthesis
46	LesAffx.25313.1.S1_at	microsomal glutathione S-transferase 3	Defense
47	LesAffx.33200.1.S1_at	2-phytyl-1,4-beta-naphthoquinone methyltransferase, chloroplastic isoform X1	Photosynthesis
48	LesAffx.41062.1.S1_s_at	calmodulin	Defense
49	LesAffx.42797.1.S1_at	peptidyl-prolyl cis-trans isomerase FKBP16- chloroplastic	Photosynthesis
50	LesAffx.43941.1.S1_at	RNA polymerase II subunit A C-terminal domain phosphatase SSU72-like	Defense
51	LesAffx.47696.1.S1_at	peroxidase 10-like	Defense
52	LesAffx.51081.2.S1_at	cystathionine beta-lyase, chloroplastic isoform X2	Photosynthesis
53	LesAffx.55921.1.S1_at	3-oxoacyl-[acyl-carrier- ] synthase chloroplastic-like	Photosynthesis
54	LesAffx.56.14.A1_at	digalactosyldiacylglycerol synthase chloroplastic-like [Nicotiana tabacum]	Photosynthesis
55	LesAffx.59756.1.S1_at	26S proteasome non-ATPase regulatory subunit 9	Prot Metab
56	LesAffx.62025.1.S1_at	NADPH-dependent thioredoxin reductase A	Photosynthesis
57	LesAffx.62705.1.S1_at	virus resistant susceptible lipocalin	Defense
58	LesAffx.63176.1.S1_at	ATP-dependent Clp protease proteolytic subunit-related chloroplastic	Photosynthesis
59	LesAffx.63705.2.S1_at	COP9 signalosome complex subunit 6a-like	AUX
60	LesAffx.65308.2.S1_at	probable polygalacturonase	Defense
61	LesAffx.65441.1.S1_at	bifunctional monothiol glutaredoxin-S16, chloroplastic	Photosynthesis
62	LesAffx.66814.1.S1_at	SAR DEFICIENT 1-like	JA
63	LesAffx.67129.1.S1_at	probable plastid-lipid-associated protein 13, chloroplastic isoform X2	Photosynthesis
64	LesAffx.67716.1.S1_at	chlorophyll synthase,	Photosynthesis
65	LesAffx.68047.1.S1_at	phospholipase A1-Igamma3, chloroplastic	Photosynthesis
66	LesAffx.68730.1.S1_at	CMP-sialic acid transporter 1	JA
67	LesAffx.68730.2.S1_at	CMP-sialic acid transporter 1	JA
68	LesAffx.69499.1.S1_at	ATP-dependent Clp protease proteolytic subunit-related chloroplastic-like	Photosynthesis
69	LesAffx.69583.1.S1_at	TIC 21, chloroplastic	Photosynthesis
70	LesAffx.70164.1.S1_at	rhodanese-like domain-containing protein chloroplastic isoform X2	Photosynthesis
71	LesAffx.70733.1.S1_at	CHAPERONE-LIKE PROTEIN OF POR1, chloroplastic	Photosynthesis
72	LesAffx.8928.1.S1_at	ATP-dependent Clp protease proteolytic subunit-related chloroplastic	Photosynthesis
73	LesAffx.9508.1.S1_at	50S ribosomal protein chloroplastic	Photosynthesis
__________________________________________________
com_three	Probeset ID	gene	pathway label
Yellow	X3
1	Les.1514.1.S1_at	plastoglobulin-1 chloroplastic	Photosynthesis
2	Les.251.1.S1_at	NADP-dependent malic enzyme, chloroplastic	Photosynthesis
3	Les.2759.1.S1_at	probable chlorophyll(ide) b reductase chloroplastic	Photosynthesis
4	Les.2884.1.S1_at	glutamine synthetase leaf chloroplastic [Ricinus communis]	Photosynthesis
5	Les.2910.1.S1_at	ubiquitin-conjugating enzyme E2 variant 1D [Nicotiana tabacum]	Prot Metab
6	Les.2986.1.S1_at	CURVATURE THYLAKOID chloroplastic	Photosynthesis
7	Les.3060.1.S1_at	fructose-bisphosphate aldolase chloroplastic-like	Photosynthesis
8	Les.3195.2.S1_at	alpha-glucan water dikinase chloroplastic isoform X2	Photosynthesis
9	Les.3369.2.S1_at	ATP-dependent zinc metalloprotease FTSH chloroplastic	Photosynthesis
10	Les.3369.3.S1_at	ATP-dependent zinc metalloprotease FTSH chloroplastic	Photosynthesis
11	Les.3487.1.S1_at	1-deoxy-D-xylulose 5-phosphate reductoisomerase, chloroplastic	Photosynthesis
12	Les.3510.1.S1_at	1-D-deoxyxylulose 5-phosphate synthase chloroplastic	Photosynthesis
13	Les.3564.1.A1_a_at	translation factor GUF1 chloroplastic	Photosynthesis
14	Les.3564.1.A1_at	translation factor GUF1 chloroplastic	Photosynthesis
15	Les.3660.1.S1_at	chorismate synthase chloroplastic	Photosynthesis
16	Les.4097.1.A1_at	auxin-responsive IAA14-like	AUX
17	Les.4097.1.S1_at	auxin-responsive IAA14-like	AUX
18	Les.4490.1.S1_at	disulfide-isomerase chloroplastic	Photosynthesis
19	Les.4596.1.S1_at	defensin	JA
20	Les.463.1.S1_at	acetolactate synthase chloroplastic-like [Solanum pennellii]	Photosynthesis
21	Les.4849.1.S1_at	short-chain dehydrogenase TIC chloroplastic-like	Photosynthesis
22	Les.4893.1.S1_at	ubiquitin-conjugating enzyme E2 22-like [Nicotiana tabacum]	Prot Metab
23	Les.5214.1.S1_at	probable E3 ubiquitin- ligase MARCH10	Prot Metab
24	Les.5580.1.S1_at	proteasome subunit beta type-7-A	Prot Metab
25	Les.626.2.S1_at	photosynthetic NDH subunit of lumenal location chloroplastic isoform X1	Photosynthesis
26	Les.626.3.S1_at	photosynthetic NDH subunit of lumenal location chloroplastic	Photosynthesis
27	Les.750.1.S1_at	ATP-dependent Clp protease adapter chloroplastic	Photosynthesis
28	LesAffx.10497.2.S1_at	probable pectinesterase pectinesterase inhibitor 34	Cell Wall
29	LesAffx.38304.1.S1_at	palmitoyl-monogalactosyldiacylglycerol delta-7 desaturase, chloroplastic	Photosynthesis
30	LesAffx.40013.1.S1_at	adenylate kinase chloroplastic isoform X2	Photosynthesis
31	LesAffx.41316.1.S1_at	ribulose bisphosphate carboxylase oxygenase chloroplastic	Photosynthesis
32	LesAffx.53586.1.S1_at	7-hydroxymethyl chlorophyll a reductase, chloroplastic	Photosynthesis
33	LesAffx.5822.1.S1_at	STAY-GREEN chloroplastic	Photosynthesis
34	LesAffx.59592.1.S1_at	short-chain dehydrogenase TIC chloroplastic-like	Photosynthesis
35	LesAffx.60435.1.S1_at	stearoyl-[acyl-carrier-protein] 9-desaturase, chloroplastic	Photosynthesis
36	LesAffx.66223.1.S1_at	glutaredoxin family [Populus trichocarpa]	Defense
37	LesAffx.67678.1.A1_at	50S ribosomal protein L25	Prot Metab
38	LesAffx.68152.1.S1_at	ATP phosphoribosyltransferase chloroplastic-like	Photosynthesis
39	LesAffx.69325.1.S1_at	CURVATURE THYLAKOID 1C, chloroplastic	Photosynthesis
40	LesAffx.71003.1.S1_at	beta-carotene isomerase chloroplastic	Photosynthesis
41	LesAffx.71035.1.S1_at	auxin-induced 15A-like	AUX
__________________________________________________
com_four	Probeset ID	gene	pathway label
palegreen	X4
1	Les.1501.1.A1_at	putative senescence regulator [Medicago truncatula]	Photosynthesis
2	Les.1675.1.S1_at	proteinase inhibitor II	JA
3	Les.1936.1.S1_at	early light inducible protein	Photosynthesis
4	Les.2024.1.A1_at	fructose-1,6-bisphosphatase, chloroplastic	Photosynthesis
5	Les.26.1.S1_at	respiratory burst oxidase homolog A	ABA
6	Les.307.1.S1_at	leucine aminopeptidase chloroplastic	Photosynthesis
7	Les.3160.2.S1_at	heat shock 70	Defense
8	Les.3621.1.S1_at	Solanum lycopersicum wound-induced proteinase inhibitor 1	JA
9	Les.3974.1.A1_at	metallocarboxypeptidase inhibitor-like	JA
10	Les.4299.1.S1_at	polyphenol oxidase chloroplastic	Photosynthesis
11	Les.4468.2.S1_at	polyphenol oxidase chloroplastic-like	Photosynthesis
12	Les.4528.1.S1_at	chloroplast polyphenol oxidase	Photosynthesis
13	Les.513.1.S1_at	subtilisin-like protease	SA
14	Les.84.1.S1_at	leucine aminopeptidase chloroplastic	Photosynthesis
15	LesAffx.3698.3.S1_at	NADPH--cytochrome P450 reductase-like	Defense
16	LesAffx.51402.1.A1_at	pterin-4-alpha-carbinolamine dehydratase isoform X3 [Solanum pennellii]	Photosynthesis
17	LesAffx.53053.1.S1_at	L-ascorbate oxidase homolog	Cell Wall
18	LesAffx.63776.1.S1_at	anthocyanidin 3-O-glucosyltransferase-like	Photosynthesis
19	LesAffx.69659.1.S1_at	endochitinase EP3-like	SA, Cell Wall
20	LesAffx.71166.1.S1_at	thioredoxin-like 3- chloroplastic	Photosynthesis
__________________________________________________
com_five	ProbesetID	gene	pathway label
lavender	X5
1	Les.1509.1.S1_at	pyruvate kinase isozyme chloroplastic	Photosynthesis
2	Les.1546.1.A1_at	trichome birefringence-like 43	Cell Wall
3	Les.167.1.S1_at	superoxide dismutase [Cu-Zn] chloroplastic	Photosynthesis
4	Les.1885.1.S1_at	50S ribosomal L27-like [Nicotiana tabacum]	Prot Metab
5	Les.2265.1.S1_at	stearoyl-[acyl-carrier-protein] 9-desaturase, chloroplastic isoform X2	Photosynthesis
6	Les.236.1.S1_at	ATP-dependent Clp protease proteolytic subunit chloroplastic-like	Photosynthesis
7	Les.2477.1.S1_at	aspartate aminotransferase, chloroplastic	Photosynthesis
8	Les.2480.1.A1_at	acyl carrier protein 1, chloroplastic-like	Photosynthesis
9	Les.2480.2.S1_at	acyl carrier protein 1, chloroplastic-like	Photosynthesis
10	Les.2518.2.S1_at	serine acetyltransferase chloroplastic-like	Photosynthesis
11	Les.2518.3.S1_at	serine acetyltransferase chloroplastic-like	Photosynthesis
12	Les.2637.1.S1_at	ubiquitin-conjugating enzyme E2 variant 1B-like	Prot Metab
13	Les.2679.1.S1_at	protein BPS1, chloroplastic	Photosynthesis
14	Les.3043.1.S1_at	4-hydroxy-3-methylbut-2-enyl diphosphate reductase chloroplastic	Photosynthesis
15	Les.3146.1.S1_at	ketol-acid reductoisomerase, chloroplastic	Photosynthesis
16	Les.3194.1.S1_at	stress enhanced protein 2, chloroplastic	Photosynthesis
17	Les.3222.2.S1_at	2-Cys peroxiredoxin chloroplastic	Photosynthesis
18	Les.3285.1.S1_at	acyl carrier protein 1, chloroplastic	Photosynthesis
19	Les.3297.2.S1_at	chlorophyll a-b binding protein chloroplastic	Photosynthesis
20	Les.3615.1.S1_at	ATP-dependent Clp protease proteolytic subunit chloroplastic	Photosynthesis
21	Les.392.1.S1_at	ribosome-binding factor chloroplastic	Photosynthesis
22	Les.4263.1.S1_at	translation initiation factor IF- chloroplastic	Photosynthesis
23	Les.43.1.S1_at	ubiquitin-conjugating enzyme E2-17 kDa [Nicotiana tabacum]	Prot Metab
24	Les.4542.1.A1_at	signal recognition particle 54 kDa chloroplastic	Photosynthesis
25	Les.4551.1.S1_at	26S proteasome non-ATPase regulatory subunit 14 homolog	Prot Metab
26	Les.4671.1.S1_at	probable E3 ubiquitin- ligase HIP1 isoform X1 [Solanum lycopersicum]	Prot Metab
27	Les.4683.1.A1_at	multiple organellar RNA editing factor 2, chloroplastic	Photosynthesis
28	Les.4750.1.S1_at	pyruvate dehydrogenase E1 component subunit alpha- chloroplastic-like	Photosynthesis
29	Les.4800.1.S1_at	probable 6-phosphogluconolactonase chloroplastic	Photosynthesis
30	Les.4804.1.S1_at	ubiquitin-conjugating enzyme E2-23 kDa-like [Capsicum annuum]	Prot Metab
31	Les.4829.1.S1_at	1-aminocyclopropane-1-carboxylate oxidase homolog	ET
32	Les.5040.1.S1_at	3-isopropylmalate dehydrogenase chloroplastic-like	Photosynthesis
33	Les.507.1.S1_at	enoyl-[acyl-carrier-protein] reductase [NADH] 2, chloroplastic	Photosynthesis
34	Les.5081.1.S1_at	beta-glucosidase 3B-like	SA
35	Les.5208.1.S1_at	EDS1 [Solanum lycopersicum]	SA
36	Les.5866.1.S1_at	stearoyl-[acyl-carrier-protein] 9-desaturase, chloroplastic	Photosynthesis
37	Les.5940.1.S1_at	regulatory NPR1	SA
38	LesAffx.10694.1.S1_at	DAR GTPase chloroplastic	Photosynthesis
39	LesAffx.10955.1.S1_at	arogenate dehydratase prephenate dehydratase chloroplastic-like	Photosynthesis
40	LesAffx.10955.3.S1_at	arogenate dehydratase prephenate dehydratase chloroplastic-like	Photosynthesis
41	LesAffx.1861.2.S1_at	1-aminocyclopropane-1-carboxylate oxidase homolog 1-like	ET
42	LesAffx.22483.1.S1_at	abscisic acid receptor PYL8-like	ABA
43	LesAffx.22812.2.S1_at	probable E3 ubiquitin- ligase RNF217	Prot Metab
44	LesAffx.2454.1.S1_at	COP9 signalosome complex subunit 1	AUX
45	LesAffx.28368.1.S1_at	indole-3-glycerol phosphate synthase, chloroplastic isoform X1	Photosynthesis
46	LesAffx.28368.2.S1_at	indole-3-glycerol phosphate synthase, chloroplastic isoform X2	Photosynthesis
47	LesAffx.30683.1.S1_at	probable E3 ubiquitin- ligase RNF217	Prot Metab
48	LesAffx.30683.2.S1_at	probable E3 ubiquitin- ligase RNF217	Prot Metab
49	LesAffx.33459.1.S1_at	peptidyl-prolyl cis-trans isomerase chloroplastic isoform X2	Photosynthesis
50	LesAffx.38388.1.S1_at	short-chain dehydrogenase TIC chloroplastic-like	Photosynthesis
51	LesAffx.38438.1.S1_at	ATP-dependent Clp protease proteolytic subunit-related chloroplastic	Photosynthesis
52	LesAffx.44604.1.S1_at	phosphoglucan, water dikinase, chloroplastic-like	Photosynthesis
53	LesAffx.51402.1.S1_at	pterin-4-alpha-carbinolamine dehydratase isoform X3 [Solanum pennellii]	Photosynthesis
54	LesAffx.61184.1.S1_at	pyruvate kinase isozyme chloroplastic	Photosynthesis
55	LesAffx.61430.1.S1_at	COP9 signalosome complex subunit 4	Defense
56	LesAffx.62305.1.S1_at	rhodanese-like domain-containing protein 4A chloroplastic	Photosynthesis
57	LesAffx.62305.2.S1_at	rhodanese-like domain-containing protein 4A chloroplastic	Photosynthesis
58	LesAffx.63333.1.S1_at	aspartate chloroplastic-like [Nicotiana tabacum]	Photosynthesis
59	LesAffx.63705.1.S1_at	COP9 signalosome complex subunit 6a-like	AUX
60	LesAffx.63833.1.S1_at	probable E3 ubiquitin- ligase BAH1-like	Prot Metab
61	LesAffx.66361.1.S1_at	branched-chain-amino-acid aminotransferase chloroplastic-like	Photosynthesis
62	LesAffx.68249.1.S1_at	proteasome assembly chaperone 2	Prot Metab
63	LesAffx.69296.1.A1_at	probable xyloglucan endotransglucosylase hydrolase 32	Cell Wall
64	LesAffx.69499.2.S1_at	ATP-dependent Clp protease proteolytic subunit-related chloroplastic-like	Photosynthesis
65	LesAffx.71515.1.S1_at	chloroplastic lipocalin	Photosynthesis
__________________________________________________
